# Variation in near-surface soil temperature drives plant assemblage insurance potential

**DOI:** 10.1101/2022.11.21.517364

**Authors:** Elizabeth G. Simpson, Ian Fraser, Hillary Woolf, William D. Pearse

## Abstract

1. Studying how assemblages vary across environmental gradients provides a baseline for how assemblages may respond to climate change. Per the biological insurance hypothesis, assemblages with more variation in functional diversity will maintain ecosystem functions when species are lost. In complement, environmental heterogeneity supports landscape-scale ecosystem functionality (*i*.*e*. spatial insurance), when that variation includes environments with more abundant resources.
2. We use the relationship between vascular plant functional diversity and microenvironment to identify where assemblages are most likely to maintain functionality in a mountainous fieldsite in northeastern Utah, USA. We assessed how life history strategies and information about phylogenetic differences affect these diversity-environment relationships.
3. We found less functionally dispersed assemblages, that were shorter and more resource-conservative on hotter, more variable, south-facing slopes. In contrast, we found more functionally dispersed assemblages, that were taller and more resource-acquisitive on cooler, less variable, north-facing slopes. Herbaceous and woody perennials drove these trends. Additionally, including information about phylogenetic differences in a dispersion metric indicated that phylogeny accounts for traits we did not measure.
4. *Synthesis*. At our fieldsite, soil temperature acts as an environmental filter across aspect. If soil temperature increases and becomes more variable, the function of north- vs. south-facing assemblages may be at risk for contrasting reasons. On south-facing slopes, assemblages may not have the variance in functional diversity needed to respond to more intense, stressful conditions. Conversely, assemblages on north-facing slopes may not have the resource-conservative strategies needed to persist if temperatures become hotter and more variable. We suggest that studying dispersal traits, especially of perennial species, will provide additional insight into whether this landscape will maintain function as climate changes.
