## Supplement - data and analysis for "Variation in near-surface soil temperature drives plant assemblage insurance potential": clean_rhf_terrain_17-18.csv

	plot_id	first	second	third	fourth	elev	aspect	slope	TPI
1	1111	1	1	1	1	1820	0.788010753606722	31.35	-0.712493896484375
2	1112	1	1	1	2	1864	0.615661475325659	36.85	-0.4375
3	1113	1	1	1	3	1876	0.656059028990507	37.8	-0.262481689453125
4	1121	1	1	2	1	1890	0.961261695938319	32.6	-0.3125
5	1122	1	1	2	2	1934	0.342020143325668	24.8	0.187469482421875
6	1123	1	1	2	3	1900	-0.866025403784439	29.3	0.387527465820312
7	1131	1	1	3	1	1873	-0.945518575599317	30.1	1.00003051757812
8	1132	1	1	3	2	1862	-0.629320391049837	31.8	0.425018310546875
9	1133	1	1	3	3	1831	-0.961261695938319	25.45	-0.2750244140625
10	1211	1	2	1	1	1910	-0.987688340595138	24.7	0.300018310546875
11	1212	1	2	1	2	1899	0.139173100960066	26.3	-1.06254577636719
12	1213	1	2	1	3	1878	-0.996194698091746	26.4	0.0125579833984375
13	1221	1	2	2	1	1868	-0.0348994967025007	28.05	-0.262466430664062
14	1222	1	2	2	2	1858	-0.656059028990508	32.25	0.349990844726562
15	1223	1	2	2	3	1828	-0.3583679495453	35.25	-0.5875244140625
16	1231	1	2	3	1	1849	-0.898794046299167	26.2	0.0999603271484375
17	1232	1	2	3	2	1830	-0.309016994374947	32.1	0.12493896484375
18	1233	1	2	3	3	1808	-0.951056516295154	28.6	-0.29998779296875
19	1311	1	3	1	1	1785	-0.866025403784439	34.4	0.087493896484375
20	1312	1	3	1	2	1791	-0.996194698091746	31.5	0.699981689453125
21	1313	1	3	1	3	1738	-0.956304755963036	32.75	0.824996948242188
22	1321	1	3	2	1	1787	-0.809016994374947	33.3	0.0375518798828125
23	1322	1	3	2	2	1745	-0.309016994374947	24.8	-0.912521362304688
24	1323	1	3	2	3	1724	-0.798635510047293	32.05	-0.7750244140625
25	1331	1	3	3	1	1711	0.342020143325668	4.9	-0.987442016601562
26	1332	1	3	3	2	1742	0.754709580222772	42.1	-0.1624755859375
27	1333	1	3	3	3	1767	0.996194698091746	40.95	-1.03755187988281
28	2111	2	1	1	1	1845	0.207911690817759	40.2	0.075042724609375
29	2112	2	1	1	2	1895	-0.104528463267653	33.6	-0.700027465820312
30	2113	2	1	1	3	1876	-0.453990499739547	27.35	0.175033569335938
31	2121	2	1	2	1	1931	-0.939692620785908	17.1	-1.52587890625e-05
32	2122	2	1	2	2	1954	-0.848048096156426	27	-0.0999755859375
33	2123	2	1	2	3	1913	-0.999847695156391	30.3	0.224960327148438
34	2131	2	1	3	1	1856	-0.5	30.5	-0.512542724609375
35	2132	2	1	3	2	1883	-0.374606593415912	26.8	-0.0124359130859375
36	2133	2	1	3	3	1860	-0.681998360062499	26.4	0.350006103515625
37	2211	2	2	1	1	1976	-1	16.35	0.149993896484375
38	2212	2	2	1	2	1970	-0.848048096156426	21.65	0.287445068359375
39	2213	2	2	1	3	1951	-0.961261695938319	20.9	0.075042724609375
40	2221	2	2	2	1	1950	-0.681998360062498	18.5	-0.224990844726562
41	2222	2	2	2	2	1953	-0.92050485345244	12.35	0.100006103515625
42	2223	2	2	2	3	1931	-0.978147600733806	23.7	-0.0374908447265625
43	2231	2	2	3	1	1922	-0.987688340595138	27.15	0.237518310546875
44	2232	2	2	3	2	1915	-0.743144825477394	31.25	0.150009155273438
45	2233	2	2	3	3	1895	-1	32.75	4.57763671875e-05
46	2311	2	3	1	1	1819	0.939692620785908	39.55	0.0875091552734375
47	2313	2	3	1	3	1867	0.809016994374947	34.45	-0.074951171875
48	2323	2	3	2	3	1899	0.965925826289068	40.5	1.30006408691406
49	2331	2	3	3	1	1946	0.90630778703665	39.75	-0.0374908447265625
50	2332	2	3	3	2	1945	0.939692620785908	25.6	0.575027465820312
51	2333	2	3	3	3	1971	0.970295726275996	29.1	0.812484741210938
52	3111	3	1	1	1	1894	0.559192903470746	28.35	0.587478637695312
53	3112	3	1	1	2	1927	0.342020143325668	30.1	0.362442016601562
54	3113	3	1	1	3	1919	-1.83697019872103e-16	17.9	0.149948120117188
55	3121	3	1	2	1	1962	0.309016994374947	30.8	0.20001220703125
56	3122	3	1	2	2	2005	0.5	30.65	0.35003662109375
57	3123	3	1	2	3	1992	-1.83697019872103e-16	24.4	0.087493896484375
58	3131	3	1	3	1	1921	-0.587785252292473	29.85	0.237533569335938
59	3132	3	1	3	2	1970	-0.342020143325669	29.4	-0.212554931640625
60	3133	3	1	3	3	1937	-0.224951054343865	29.1	0.124984741210938
61	3211	3	2	1	1	2052	-0.866025403784439	24.7	-0.08740234375
62	3212	3	2	1	2	2077	-0.64278760968654	11.45	0.274932861328125
63	3213	3	2	1	3	2051	-0.529919264233205	25.7	-0.12506103515625
64	3221	3	2	2	1	2087	0.939692620785908	30.65	-0.062408447265625
65	3222	3	2	2	2	2077	0.882947592858927	29.65	0.03741455078125
66	3223	3	2	2	3	2108	0.951056516295154	4.65	0.125091552734375
67	3231	3	2	3	1	2059	-0.342020143325669	27.25	0.0499267578125
68	3232	3	2	3	2	2107	-0.0174524064372835	18.2	-0.02490234375
69	3233	3	2	3	3	2080	-0.342020143325669	22.5	-0.199920654296875
70	3311	3	3	1	1	1892	-0.292371704722737	24.2	-0.550003051757812
71	3312	3	3	1	2	1955	0.406736643075801	41.95	0.724990844726562
72	3313	3	3	1	3	1956	0.46947156278589	32.85	-0.425018310546875
73	3321	3	3	2	1	1988	0.342020143325668	25.6	0.262496948242188
74	3322	3	3	2	2	2029	0.224951054343865	26.55	-0.175003051757812
75	3323	3	3	2	3	2031	0.275637355816999	19.9	-0.637496948242188
76	3331	3	3	3	1	1979	-0.5	31.6	-0.337539672851562
77	3332	3	3	3	2	2026	-0.587785252292473	13.65	-0.11248779296875
78	3333	3	3	3	3	1988	-0.374606593415912	19.05	-0.150009155273438
