## Supplement - data and analysis for "Variation in near-surface soil temperature drives plant assemblage insurance potential": clean_traits_rhf.csv

	species	sla.m	la.m	odw.m	sla.se	la.se	odw.se	ht.max	ht.m	ht.se
1	Acer glabrum	8.01548793726313	0.92908547731859	0.1157	0.182707304957735	0.0363225932533621	0.00316828029063086	450	258	66.1362230551458
2	Acer grandidentatum	10.0747280315297	2.96061262605859	0.29368	0.145181758531597	0.0835159117194401	0.00697513297364287	540	428	47.5815090134813
3	Achillea millefolium	15.0097874070945	1.30264223721383	0.09556	0.933594489905517	0.0616340725762663	0.0077515108204788	59	21.5945945945946	2.63650153224281
4	Agastache urticifolia	17.8127487147382	0.962588337300998	0.05456	0.501395397662741	0.060556893447542	0.00375248184539246	90	48.6030303030303	4.30335159385243
5	Agoseris grandiflora	9.27108771957572	0.600721170488708	0.06654	0.248570466893845	0.0268450150318594	0.00426143857114615	20.8	14.4	1.8409236811992
6	Agoseris heterophylla	11.8615919746679	0.178558350704517	0.01704	0.518507175120682	0.0120624659520208	0.00237762907115471	15.5	9.82	1.72174330258607
7	Agoseris parviflora	13.0446696414986	0.327291154079834	0.0262	0.302092363431862	0.0219351360047313	0.00246771149042995	36	18.95	3.72144685124841
8	Alyssum desertorum	18.5881205432064	0.0148013325512514	0.00082	0.480499148878088	0.000450843605185336	3.79473319220205e-05	39	8.21439393939394	0.432445574437429
9	Amelanchier alnifolia	9.64025687257596	0.611210250638889	0.06396	0.239688623936564	0.0162011441243209	0.00211856555244344	290	191.833333333333	33.4867303735541
10	Antennaria microphylla	10.8668684152323	0.0297152808860406	0.00274	0.070374531320464	0.000529061354645485	5.34789678284838e-05	6	4.94	0.389358446678636
11	Arenaria serpyllifolia	36.3078656046369	0.0129023942863317	0.00037	0.840659324642859	0.000146518773707661	9.08295106229248e-06	6.3	5.28	0.401746188532013
12	Arnica cordifolia	198.419741112729	19.2825898578524	0.07456	82.8803211696049	8.22447048157048	0.0028842191317582	23	10.4333333333333	1.5098302227692
13	Artemisia ludoviciana	7.08724244781221	0.165903644017958	0.0236	0.129667820447772	0.00643045314117466	0.00105792249243506	33.6	30.38	1.27137720602503
14	Artemisia tridentata	13.5638679994744	0.128203809495262	0.00962	0.33582339574075	0.00278762420054023	0.000252467819731545	124	68.25	12.6840028607466
15	Astragalus cibarius	19.6827051123505	1.10109885558579	0.05632	0.557527370137944	0.0524887153731012	0.00254473574266563	14.7	11.84	0.596322060635023
16	Astragalus convallarius	6.03900052650995	0.0399605712057111	0.00672	0.149580430632801	0.00108135157819262	0.000212931914000696	48	34.06	4.84495614015235
17	Balsamorhiza macrophylla	179.465469018104	316.842417550694	1.73011111111111	4.499863038684	51.5461123200274	0.235130442739516	40	32.1333333333333	3.62690562938222
18	Berberis repens	4.50099647797717	0.354615233614638	0.07912	0.0507443816447559	0.0151567896854524	0.00362806835657764	28	14.4594594594595	0.968416089092651
19	Betula occidentalis	7.99157836058213	0.59451271054952	0.0757	0.530791003304186	0.0289145872754493	0.0013339165391183	1330	892	147.864803114196
20	Bromus briziformis	23.5772729696536	0.152080552391059	0.0066	0.548560497237414	0.00934078541569281	0.000493963561409139	43	25.1923076923077	2.08291159439357
21	Bromus carinatus	12.6887641203833	0.423247177667401	0.03383	0.215558339602114	0.0126933360351371	0.00153642577649123	109	76.5222222222222	9.27114366937929
22	Bromus catharticus	8.18823064565168	0.416109233244416	0.0543166666666667	0.417015354367164	0.032461619375014	0.00479047218313328	74	50.3857142857143	5.77071542034305
23	Bromus japonicus	9.87976447257781	0.138840898089209	0.01421	0.11602353568616	0.00521609640107245	0.000705499232222592	30	17.7396226415094	0.899239073678518
24	Bromus tectorum	26.0955740298298	0.115043475942057	0.00444	0.485393448292551	0.00307552128630647	0.000142548237449644	52	19.0236842105263	0.917719021035595
25	Calochortus nuttallii	7.34065310256672	0.0364897716738462	0.00504	0.306065187297968	0.000898413495399935	0.000152795304995796	24.7	16.98	2.687266268906
26	Carex geyeri	138.389912506961	6.60301556951464	0.03804	36.6999242779269	1.78284223977258	0.00256053119488906	36.5	27.5555555555556	1.79397998805195
27	Carex sp.	10.2039158133534	0.356130283559733	0.03532	0.187870433606575	0.0116033243779839	0.0014790807956295	65.9	51.12	5.01312277926643
28	Castilleja linariifolia	16.5852612013506	0.241237592554615	0.0145333333333333	0.202635215810605	0.0137734076324101	0.000793865367818891	18.5	14.6	2.1
29	Chrysothamnus viscidiflorus	16.411273381901	0.122260405493634	0.0078	0.678197149941464	0.00381111605241132	0.000470744091837593	63	46	17
30	Claytonia perfoliata	23.2148798982991	0.0900004160678691	0.00390444444444444	0.398356910045488	0.00648387956893496	0.000297194793081726	19	8.66666666666667	0.681585935134507
31	Clematis columbiana	11.798322892976	0.695999561932011	0.05985	0.378324518706855	0.0308335808853708	0.00302789118034318	12.8	9.44	1.15178122922715
32	Clematis occidentalis	216.638765186355	21.9127624950241	0.09224	89.4487905563221	9.14456044332769	0.00525885158566012	120	51.9615384615385	9.71690001783529
33	Collinsia parviflora	38.9118195591272	0.0279912006691985	0.00074	0.69331599438752	0.00108420314629432	3.9496835316263e-05	26	10.7782608695652	1.41812040221116
34	Collomia linearis	12.6733340866113	0.029861988802098	0.002435	0.172941025555732	0.00188471537725428	0.000184694285690345	36	18.6333333333333	2.46021034073002
35	Comandra umbellata	3.76163272361575	0.0737416144464247	0.02048	0.122750744420664	0.00362880232736834	0.00159263303996872	22.5	20.04	0.993277403347121
36	Cornus sericea	515.534884317784	79.0928210293951	0.16472	61.0986318969082	10.2583463396264	0.00982261065094204	207	170.666666666667	18.5502321039687
37	Crepis acuminata	8.31014842339225	2.05280500757818	0.274333333333333	0.494002761237911	0.232880751275309	0.048555275870031	50.3	31.7931034482759	2.16735140077593
38	Cynoglossum officinale	24.0079576869282	2.30091650564869	0.1011	0.880627989365714	0.141798283375706	0.0106188825526355	36	29	7
39	Cystopteris fragilis	468.5204201111	17.4114718466716	0.0435625	130.043836776233	4.99686100965765	0.00372399839722039	19	16.1428571428571	0.980247088106614
40	Delphinium nuttalianum	21.6519386762364	0.549585038823495	0.02562	0.434194561422576	0.0219053847970657	0.00118729384175387	28.5	26.34	0.971390755566471
41	Draba sp.	8.62672176390119	0.134008877012858	0.01724	0.441163602817779	0.0147824585650369	0.00243103270237157	52	38.02	4.0701842710128
42	Dracocephalum parviflorum	14.1782846030265	0.0459030980185615	0.00325	0.1317719599217	0.000679694222841321	7.10021283848575e-05	33	27	6
43	Elymus glaucus	876.479054732185	35.1712703754456	0.0388	100.573383475564	4.19017563277788	0.00129553077925613	129	66.9375	6.1768848337977
44	Elymus lanceolatus	12.1690465032063	0.332761547381872	0.02756	0.192291901139645	0.00590537739028927	0.000802695459062776	34	27	4.04145188432738
45	Elymus smithii	5.30121846221493	0.092649563466182	0.01768	0.118906662089997	0.00559709690876721	0.00109383728223169	57	41.4166666666667	2.60985409244241
46	Elymus trachycaulus	9.21239612103639	0.26826782147678	0.0294	0.247166504374131	0.0232889083558198	0.00241809842645001	45	40	5
47	Epilobium angustifolium	11.9839478913057	0.997742066562129	0.08668	0.366057734541664	0.0552027195114307	0.00621022382849443	81	63.2333333333333	5.41151036628818
48	Epilobium brachycarpum	7.41212081021871	0.0300182869522279	0.00405047619047619	0.111750923664147	0.000818518781794596	9.29254086459062e-05	45	23.6	4.29780305634299
49	Equisetum arvense	11.1196535853724	0.132527846736862	0.01252	0.790587967814755	0.00828804644120989	0.000796291403947072	51	41.96	3.15065072643732
50	Erigeron speciosus	10.5085338316551	0.293890887045718	0.029	0.464048671166961	0.0143227477072908	0.00208	69	36.9	3.17638893089562
51	Eriogonum heracleoides	5.64819087156514	0.119498343982847	0.02152	0.128577960463449	0.00263843997928775	0.000877542021785852	29	16.4782608695652	1.25836264342249
52	Eriogonum umbellatum	4.20604580147167	0.0573891070279134	0.014	0.11186087720439	0.00176951281112704	0.000699714227381436	28.6	15.54	5.12987329278219
53	Erodium cicutarium	21.1085505090671	0.0588692219764902	0.0028	0.429135817187823	0.00189760229385802	9.38083151964686e-05	13	5.8	0.950823818625687
54	Erysimum capitatum	10.6165237062877	0.0684638670553205	0.00664	0.356171517107328	0.00514110227338911	0.000580620357893176	36.6	33.48	1.45168867185771
55	Eucephalus elegans	14.6791159612777	0.219932675620877	0.01488	0.323622032613106	0.0126011116423873	0.000624563847817019	63	50.7142857142857	3.31018835397255
56	Eucephalus engelmannii	599.728311716708	67.9562710753084	0.10212	110.756183943193	12.7595889317401	0.00644115517589819	148	110.857142857143	10.6891769281531
57	Fragaria vesca	11.7161630572325	0.703058775484021	0.0603466666666667	0.792963222792929	0.0541035612275061	0.0036747761561733	11	9.86	0.555517776493246
58	Galium aparine	32.3292576757767	0.0181867625457718	0.00062	1.25559275585245	0.000650033254879805	4.04969134626332e-05	77	30.42	3.66494860480499
59	Galium boreale	17.3597224693506	0.0546851230419063	0.00332	0.419943887935577	0.0032321258093735	0.000258147244804201	46	21.1	5.06767533819338
60	Geranium richardsonii	10.8801509220971	2.8971022567411	0.2744	0.533498788586845	0.124828038622574	0.0198400455495296	85	70	6.93541635375988
61	Geranium viscosissimum	5.49127557068139	2.66313872033936	0.499266666666667	0.182178569995162	0.131513872287795	0.0382813367156992	66	51.75	5.10187873892223
62	Geum macrophyllum	13.6322131304562	3.28500708413451	0.2474	0.712639264734408	0.0777741556292479	0.0107753834682989	98.5	78.625	8.40727611457282
63	Hackelia patens	6.43396664563363	0.548211742584798	0.087	0.127079428969543	0.0172408399933977	0.0046023472272309	59	45.3666666666667	4.34524005218482
64	Helianthella uniflora	14.5812154946279	1.50766850069567	0.10376	0.321422592494954	0.0448195804754067	0.00268498044685618	84	52.7	7.19266601785766
65	Hydrophyllum capitatum	19.5345425818129	3.18389066067362	0.16695	0.855797444620967	0.247621310830175	0.0133857090167967	15	11.98	0.880252489030531
66	Ipomopsis aggregata	8.5245262531055	0.0802806220000543	0.00972	0.309742951938507	0.00281096988827702	0.000529603625365235	44.5	36.52	3.56474403008126
67	Isatis tinctoria	10.8996384430531	0.666011421942157	0.06264	0.369248834103003	0.0484126094010715	0.00454289775363699	106	81.625	5.96099674071855
68	Juniperus osteosperma	106.330317475633	28.1585516552058	0.271	3.50770605088743	1.25455962037623	0.0158856329220253	1170	955	87.6070773396762
69	Koeleria macrantha	4.8988362619411	0.0923435041292447	0.0188285714285714	0.0595364063019718	0.00187391406713825	0.000261972780283238	44	30.8333333333333	3.11369733774995
70	Lactuca serriola	11.1058241498154	0.737534130168647	0.07	0.288310337496163	0.0571825195954971	0.00748240603014832	58	16.739	0.91452465436113
71	Lathyrus pauciflorus	11.5125644052582	1.67271951722218	0.149666666666667	0.282565901111053	0.147798572331141	0.016098539156177	109	39.1307692307692	5.36306677257524
72	Leucopoa kingii	200.363179045832	19.8409068083705	0.09492	53.084138796066	5.34715515175558	0.00757409268493593	49.6	38.28	4.32266121735211
73	Leymus cinereus	10.2646893656561	4.32119728572555	0.4086	0.642400647900512	0.449799338561423	0.0177998426959341	117	86.5	5.54204706893452
74	Linum lewisii	7.62817973666814	0.0299393225274703	0.00395777777777778	0.0723819435388052	0.000736717525892158	0.000121080005991262	69.9	49.3833333333333	9.76522458067971
75	Lithophragma parviflorum	24.7052948032386	0.205779516926432	0.00852	0.688137161544679	0.00640787354277597	0.000449533091106762	27	10.46	1.8953183318238
76	Lithospermum ruderale	8.21986715326587	0.248467397711896	0.03044	0.152702218634961	0.00280937471146872	0.000654461610791649	63.8	52.5	2.218885879322
77	Lomatium ambiguum	16.1164064324902	1.90170054000689	0.119236666666667	0.453462301551473	0.046581209575302	0.00382749682487712	22	13.7	1.1513277359447
78	Lomatium grayi	82.256736954975	23.6978852025155	0.22952	21.7566016262367	6.41639289107705	0.0132988601015275	16.5	11.76	1.50253119767944
79	Lupinus sericeus	16.1048354015866	1.86651248596752	0.11508	0.885634952401321	0.157610135831331	0.00499508558485238	40	22.6	6.69776081985614
80	Maianthemum racemosum	284.312864233195	59.4991429219598	0.211066666666667	97.5806638409488	20.4078159562134	0.00774271461631059	46.8	30.0636363636364	3.84353702460431
81	Melica bulbosa	7.45676547616308	0.194935968605243	0.02636	0.166572621920854	0.00203240613060342	0.000540666255651303	54	42	2.98526141473167
82	Mertensia oblongifolia	28.3927763286816	0.926334231926812	0.033	0.466487513312665	0.0418982909405986	0.00182208671582886	33	25.76875	0.992501836690156
83	Myosotis scorpioides	7.60104536025069	1.28848178641094	0.17428	0.16809007040299	0.0800456187584746	0.0141234726607871	80.2	54.74	7.78123383532458
84	Nemophila breviflora	21.5569209357953	0.102623932125077	0.0048	0.639654183583587	0.00304301783968251	8.77496438739212e-05	27	14.4384615384615	1.79791683093698
85	Nemophila parviflora	24.0784057271319	0.0281122134921365	0.00118857142857143	0.661075612724592	0.000415681185608351	2.55380655494973e-05	23	15.46	2.50231892451782
86	Oenothera caespitosa	4.47024772377242	0.498709188137804	0.11344	0.0640738799454379	0.0228235642102915	0.00672633035168509	26	12.6	1.2466586921595
87	Osmorhiza berteroi	20.6478768030063	2.48038348154214	0.1306	1.44793571349209	0.146754923863005	0.0160198256799135	58	34.06	6.63841848635652
88	Osmorhiza occidentalis	927.673161152688	92.9111941383602	0.1254	237.940211253487	22.5529944112189	0.0102792049094971	55	23.5909090909091	4.16632505486669
89	Ozomelis stauropetala	11.2159136023424	0.516298211367594	0.0458	0.266054316824838	0.0398006240077237	0.00346560240073786	11	7.32857142857143	0.529817361380997
90	Paxistima myrsinites	12.1557190131932	0.208094685080006	0.01736	0.213868975393607	0.00624835094238266	0.000785060507222214	27	13.1538461538462	1.52267541975467
91	Penstemon cyananthus	5.18735900993253	0.603577681076329	0.122666666666667	0.248829826366512	0.0539565540532191	0.014123864752806	74.5	56.2	6.05929038749588
92	Penstemon humilis	4.25689053184594	0.173970302524161	0.04204	0.104219586506534	0.00782115555185106	0.00280733325417557	21	16.8571428571429	1.5225068836903
93	Petradoria pumila	4.48128618578365	0.169284771973606	0.03828	0.0690982903941922	0.00613516772147838	0.00178294138995089	24	21.82	0.910714005602198
94	Physocarpus malvaceus	21.9486652156405	2.10057366746434	0.09392	0.701744659599715	0.18939034097605	0.00612631047205412	152	86.6153846153846	14.1840188427873
95	Poa bulbosa	21.3708911120383	0.270228574853443	0.01276	0.405615811875451	0.00704484544179787	0.000442176435373935	57	23.3148514851485	0.75163898293697
96	Poa pratensis	24.3477412531225	0.293495923264115	0.011825	1.0854712017669	0.0406689625579913	0.00114315596291825	89	45.5	4.99911688107442
97	Poa secunda	21.479630277656	0.115360789447555	0.00548	0.559983819913782	0.00290453134172387	0.000235966099260042	29	18.816	0.996772792566089
98	Populus tremuloides	4.56285257550276	0.708058695577483	0.15608	0.113984195892665	0.0399861620685878	0.00821990754205909	2330	1386	342.703953872727
99	Prosartes trachycarpa	31.1475507718537	1.50034490498879	0.0483	0.538666711899595	0.0418552577441471	0.00144890763450723	16	14.6666666666667	1.33333333333333
100	Prunus virginiana	5.39843478879411	0.846353044036657	0.15644	0.0604917737714044	0.0198607055093978	0.00244922844994092	420	161.692307692308	35.5367964977915
101	Pseudoroegneria spicata	6.61770664205897	0.175164926850532	0.02664	0.122071001832151	0.00233938397720909	0.000564552920460075	69	48.325	1.25452902920035
102	Pseudostellaria jamesiana	27.3759691414024	0.0437255569702691	0.0016	0.277417078786968	0.000736428704493687	2.64575131106459e-05	33	10.0185185185185	1.11108167102498
103	Pseudotsuga menziesii	5.68649034851933	0.0435306532516999	0.00776	0.0974257031377338	0.000640495307905723	0.000185364505771736	2350	1604	212.475880984172
104	Rosa woodsii	33.2535349953697	3.64622605929196	0.11864	2.305011803916	0.103383271120991	0.0069810830105364	71	24.7777777777778	6.00642659938729
105	Rubus parviflorus	292.804492977207	245.618283421841	0.8966	70.6301887203041	64.1283828227959	0.0465484773192501	115	99	6.53452370108182
106	Salix exigua	5.52632371046306	0.60804986914596	0.1166	0.411073041213023	0.0340489131849976	0.00770895583072053	247	218	14.6685604837921
107	Sedum debile	31.259238748645	0.0334123798669705	0.00108	0.638727136713839	0.000629636109794785	2.44948974278318e-05	5	2.35714285714286	0.341411788635296
108	Senecio integerrimus	16.0549520795744	1.4375405073695	0.0908	0.567029419284649	0.0680771427737063	0.00498116452247866	44	32.27	1.97157861172772
109	Senecio serra	9.80048035083964	0.916033137145454	0.0946	0.135972369157632	0.0560934213456865	0.00668329260170464	152	94.35	13.3819218848913
110	Shepherdia canadensis	3.89331763073457	0.602498026959025	0.15455	0.094680550892589	0.0362563616735285	0.00870129300736391	440	357	42.8835632847831
111	Symphoricarpos oreophilus	11.4307075835276	0.161933014693106	0.01434	0.173192452128835	0.00240336255139594	0.000347361483184305	163	54.25	4.98177233076297
112	Symphyotrichum spathulatum	12.8672285243601	0.240921011311053	0.019	0.412346328772153	0.011976588855936	0.00107070070514593	19	13.7	1.06510302057803
113	Taraxacum officinale	12.186090109008	0.829439135800727	0.06852	0.238833048739303	0.0582434916201406	0.00504425217450516	41.8	23.6416666666667	3.82486795837319
114	Thalictrum fendleri	752.109068455601	359.411604044031	0.498583333333333	78.8411242424369	27.8713889898144	0.0235348933225478	134	90.025	9.58638822944879
115	Tragopogon dubius	20.2765170132389	0.619546808690249	0.03088	0.616556004635734	0.0452086018798887	0.0024322170955735	98	47.6212121212121	1.44628213200896
116	Vicia americana	18.4152075822324	2.18992858107542	0.119	0.125914306850435	0.106370484405326	0.00579816062787731	94	66.9375	4.9932432024258
117	Viola purpurea	18.257737798791	0.293030723358507	0.01612	0.238771986934071	0.0117985312747423	0.000708011299344862	9.6	6.8	0.789303490426844
118	white flowered brassica	10.9663066483776	0.0813416008954196	0.0077	0.38055191427969	0.00439347709262445	0.000661815684310972	53	42.24	3.12259507461342
