## Supplement - data and analysis for "Variation in near-surface soil temperature drives plant assemblage insurance potential": temp-year17-18_text_terr.csv

	plot_id	first	second	third	fourth	elev	aspect	slope	SAND	CLAY	SILT	class	mean	sd	max	min
1	1111	1	1	1	1	1820	0.788010753606722	31.35	51.0350318471338	3.5828025477707	45.3821656050956	SaLo	6.45107238605898	7.54982556754845	27.57	-2.15
2	1122	1	1	2	2	1934	0.342020143325668	24.8	53.1001589825119	5.96184419713831	40.9379968203498	SaLo	10.3096923897582	10.9986190261125	43.6	-1.11
3	1133	1	1	3	3	1831	-0.961261695938319	25.45	35.8415841584158	9.10891089108911	55.049504950495	SiLo	10.1088886913229	8.28276965272485	36.4	-1.46
4	1211	1	2	1	1	1910	-0.987688340595138	24.7	48.482428115016	8.58626198083067	42.9313099041534	Lo	13.0573948106592	11.2311430232226	45.96	-0.89
5	1222	1	2	2	2	1858	-0.656059028990508	32.25	29.5607439651761	20.3798971111991	50.0593589236248	SiLo	12.0052033660589	11.1266801130947	47.24	-1.91
6	1233	1	2	3	3	1808	-0.951056516295154	28.6	21.2567110757606	26.8443030423543	51.8989858818851	SiLo	13.0147150622479	11.7409751165512	46.98	-3.79
7	1311	1	3	1	1	1785	-0.866025403784439	34.4	28.4	22.2	49.4	Lo	12.7017709815078	12.453913704493	51.15	-7.14
8	1322	1	3	2	2	1745	-0.309016994374947	24.8	30.622009569378	15.9489633173844	53.4290271132376	SiLo	9.36705291005291	10.7832101599524	64.91	-5.87
9	1333	1	3	3	3	1767	0.996194698091746	40.95	23.4440246569895	23.6627560151123	52.8932193278982	SiLo	6.21520458553792	6.34806299688595	21.09	-0.21
10	2111	2	1	1	1	1845	0.207911690817759	40.2	52.4114383269313	8.74946649594537	38.8390951771233	Lo	9.45150680153471	8.15403966622003	34.37	0.34
11	2122	2	1	2	2	1954	-0.848048096156426	27	44.6986274119753	11.1398448378755	44.1615277501492	Lo	13.054147192187	11.2215112500813	43.6	0.23
12	2133	2	1	3	3	1860	-0.681998360062499	26.4	75.4147511493104	2.19868079152508	22.3865680591645	LoSa	12.8819372275501	11.9180324824224	47.89	-2.96
13	2211	2	2	1	1	1976	-1	16.35	46.3220675944334	9.54274353876739	44.1351888667992	Lo	10.3244344517468	9.44005850991327	37.71	-0.33
14	2222	2	2	2	2	1953	-0.92050485345244	12.35	31.184496737196	11.8647419418628	56.9507613209413	SiLo	9.29382673352931	8.6924283799467	33.22	0.01
15	2233	2	2	3	3	1895	-1	32.75	44.2896935933148	10.3461997612415	45.3641066454437	Lo	13.4532993256095	9.47186923958956	37.38	0.45
16	2311	2	3	1	1	1819	0.939692620785908	39.55	53.9698492462312	10.251256281407	35.7788944723618	SaLo	5.07991721283201	5.55563750779668	21.19	-1
17	3111	3	1	1	1	1894	0.559192903470746	28.35	41.8467583497053	11.3948919449902	46.7583497053045	Lo	5.98951369863014	6.01558200770327	22.43	-0.1
18	3122	3	1	2	2	2005	0.5	30.65	57.2819392012716	8.54361215974568	34.1744486389827	SaLo	8.96654965753425	10.392080707161	48.02	-0.66
19	3133	3	1	3	3	1937	-0.224951054343865	29.1	54.093799682035	8.74403815580286	37.1621621621622	SaLo	8.48177713933922	10.4755630740297	48.42	-2.73
20	3211	3	2	1	1	2052	-0.866025403784439	24.7	31.7043861405969	13.2185059082716	55.0771079511316	SiLo	12.6557534246575	14.5866703637566	62.28	-3.43
21	3222	3	2	2	2	2077	0.882947592858927	29.65	56.1316051844467	4.58624127617149	39.2821535393819	SaLo	5.10407191780822	5.51219504583163	18.81	-1.34
22	3233	3	2	3	3	2080	-0.342020143325669	22.5	54.9585144211774	7.5069142631371	37.5345713156855	SaLo	9.5459845890411	10.6962316395047	44.46	-1.23
23	3311	3	3	1	1	1892	-0.292371704722737	24.2	46.2686567164179	3.58208955223881	50.1492537313433	SiLo	6.5317397260274	6.97369669625088	25.71	-0.77
24	3322	3	3	2	2	2029	0.224951054343865	26.55	59.6628537025888	7.22456351595424	33.112582781457	SaLo	7.19077739726027	7.9056322961646	31.47	-0.33
25	3333	3	3	3	3	1988	-0.374606593415912	19.05	62.1931908155186	8.11559778305621	29.6912114014252	SaLo	12.7689982876712	12.09035636136	49.36	-3.79
