## Supplement - data and analysis for "Variation in near-surface soil temperature drives plant assemblage insurance potential": 2122_2019-10-16.csv

Plot Title: 20168492
#	Date Time, GMT-06:00	Temp, °F (LGR S/N: 20168492, SEN S/N: 20168492)
1	09/22/18 12:00:00 AM	70.651
2	09/22/18 01:30:00 AM	67.392
3	09/22/18 03:00:00 AM	64.652
4	09/22/18 04:30:00 AM	62.598
5	09/22/18 06:00:00 AM	60.883
6	09/22/18 07:30:00 AM	59.337
7	09/22/18 09:00:00 AM	58.820
8	09/22/18 10:30:00 AM	64.310
9	09/22/18 12:00:00 PM	76.354
10	09/22/18 01:30:00 PM	89.384
11	09/22/18 03:00:00 PM	99.687
12	09/22/18 04:30:00 PM	103.512
13	09/22/18 06:00:00 PM	99.885
14	09/22/18 07:30:00 PM	90.495
15	09/22/18 09:00:00 PM	81.266
16	09/22/18 10:30:00 PM	76.181
17	09/23/18 12:00:00 AM	72.199
18	09/23/18 01:30:00 AM	69.107
19	09/23/18 03:00:00 AM	66.708
20	09/23/18 04:30:00 AM	64.996
21	09/23/18 06:00:00 AM	63.797
22	09/23/18 07:30:00 AM	62.254
23	09/23/18 09:00:00 AM	62.425
24	09/23/18 10:30:00 AM	67.221
25	09/23/18 12:00:00 PM	74.619
26	09/23/18 01:30:00 PM	85.194
27	09/23/18 03:00:00 PM	88.833
28	09/23/18 04:30:00 PM	84.654
29	09/23/18 06:00:00 PM	79.502
30	09/23/18 07:30:00 PM	75.139
31	09/23/18 09:00:00 PM	70.995
32	09/23/18 10:30:00 PM	68.592
33	09/24/18 12:00:00 AM	66.537
34	09/24/18 01:30:00 AM	64.139
35	09/24/18 03:00:00 AM	61.741
36	09/24/18 04:30:00 AM	59.680
37	09/24/18 06:00:00 AM	57.785
38	09/24/18 07:30:00 AM	56.404
39	09/24/18 09:00:00 AM	55.884
40	09/24/18 10:30:00 AM	60.195
41	09/24/18 12:00:00 PM	70.995
42	09/24/18 01:30:00 PM	82.152
43	09/24/18 03:00:00 PM	92.926
44	09/24/18 04:30:00 PM	96.748
45	09/24/18 06:00:00 PM	92.363
46	09/24/18 07:30:00 PM	83.399
47	09/24/18 09:00:00 PM	74.098
48	09/24/18 10:30:00 PM	68.592
49	09/25/18 12:00:00 AM	64.825
50	09/25/18 01:30:00 AM	61.569
51	09/25/18 03:00:00 AM	58.993
52	09/25/18 04:30:00 AM	56.750
53	09/25/18 06:00:00 AM	54.842
54	09/25/18 07:30:00 AM	53.274
55	09/25/18 09:00:00 AM	52.750
56	09/25/18 10:30:00 AM	57.785
57	09/25/18 12:00:00 PM	70.824
58	09/25/18 01:30:00 PM	85.194
59	09/25/18 03:00:00 PM	91.987
60	09/25/18 04:30:00 PM	88.466
61	09/25/18 06:00:00 PM	89.569
62	09/25/18 07:30:00 PM	80.911
63	09/25/18 09:00:00 PM	71.856
64	09/25/18 10:30:00 PM	67.050
65	09/26/18 12:00:00 AM	63.626
66	09/26/18 01:30:00 AM	60.883
67	09/26/18 03:00:00 AM	58.303
68	09/26/18 04:30:00 AM	56.057
69	09/26/18 06:00:00 AM	54.322
70	09/26/18 07:30:00 AM	52.576
71	09/26/18 09:00:00 AM	52.050
72	09/26/18 10:30:00 AM	57.096
73	09/26/18 12:00:00 PM	69.964
74	09/26/18 01:30:00 PM	83.399
75	09/26/18 03:00:00 PM	90.309
76	09/26/18 04:30:00 PM	92.550
77	09/26/18 06:00:00 PM	89.384
78	09/26/18 07:30:00 PM	78.449
79	09/26/18 09:00:00 PM	71.856
80	09/26/18 10:30:00 PM	67.564
81	09/27/18 12:00:00 AM	64.481
82	09/27/18 01:30:00 AM	62.083
83	09/27/18 03:00:00 AM	59.851
84	09/27/18 04:30:00 AM	58.303
85	09/27/18 06:00:00 AM	57.096
86	09/27/18 07:30:00 AM	55.884
87	09/27/18 09:00:00 AM	55.537
88	09/27/18 10:30:00 AM	60.368
89	09/27/18 12:00:00 PM	72.199
90	09/27/18 01:30:00 PM	85.554
91	09/27/18 03:00:00 PM	95.400
92	09/27/18 04:30:00 PM	100.283
93	09/27/18 06:00:00 PM	95.590
94	09/27/18 07:30:00 PM	85.915
95	09/27/18 09:00:00 PM	76.703
96	09/27/18 10:30:00 PM	71.512
97	09/28/18 12:00:00 AM	67.735
98	09/28/18 01:30:00 AM	64.825
99	09/28/18 03:00:00 AM	62.598
100	09/28/18 04:30:00 AM	60.883
101	09/28/18 06:00:00 AM	59.164
102	09/28/18 07:30:00 AM	57.614
103	09/28/18 09:00:00 AM	56.923
104	09/28/18 10:30:00 AM	62.254
105	09/28/18 12:00:00 PM	74.791
106	09/28/18 01:30:00 PM	88.282
107	09/28/18 03:00:00 PM	98.307
108	09/28/18 04:30:00 PM	101.484
109	09/28/18 06:00:00 PM	92.174
110	09/28/18 07:30:00 PM	82.330
111	09/28/18 09:00:00 PM	76.876
112	09/28/18 10:30:00 PM	72.891
113	09/29/18 12:00:00 AM	69.793
114	09/29/18 01:30:00 AM	66.879
115	09/29/18 03:00:00 AM	64.996
116	09/29/18 04:30:00 AM	62.940
117	09/29/18 06:00:00 AM	61.054
118	09/29/18 07:30:00 AM	59.851
119	09/29/18 09:00:00 AM	60.368
120	09/29/18 10:30:00 AM	65.680
121	09/29/18 12:00:00 PM	76.006
122	09/29/18 01:30:00 PM	82.864
123	09/29/18 03:00:00 PM	88.833
124	09/29/18 04:30:00 PM	90.495
125	09/29/18 06:00:00 PM	86.641
126	09/29/18 07:30:00 PM	79.326
127	09/29/18 09:00:00 PM	75.139
128	09/29/18 10:30:00 PM	72.718
129	09/30/18 12:00:00 AM	71.339
130	09/30/18 01:30:00 AM	70.308
131	09/30/18 03:00:00 AM	68.934
132	09/30/18 04:30:00 AM	67.735
133	09/30/18 06:00:00 AM	66.879
134	09/30/18 07:30:00 AM	66.366
135	09/30/18 09:00:00 AM	66.193
136	09/30/18 10:30:00 AM	68.934
137	09/30/18 12:00:00 PM	72.891
138	09/30/18 01:30:00 PM	73.753
139	09/30/18 03:00:00 PM	78.800
140	09/30/18 04:30:00 PM	81.621
141	09/30/18 06:00:00 PM	76.528
142	09/30/18 07:30:00 PM	73.062
143	09/30/18 09:00:00 PM	67.735
144	09/30/18 10:30:00 PM	64.825
145	10/01/18 12:00:00 AM	62.254
146	10/01/18 01:30:00 AM	59.851
147	10/01/18 03:00:00 AM	57.958
148	10/01/18 04:30:00 AM	56.230
149	10/01/18 06:00:00 AM	54.669
150	10/01/18 07:30:00 AM	53.449
151	10/01/18 09:00:00 AM	53.973
152	10/01/18 10:30:00 AM	58.303
153	10/01/18 12:00:00 PM	67.906
154	10/01/18 01:30:00 PM	79.853
155	10/01/18 03:00:00 PM	89.017
156	10/01/18 04:30:00 PM	94.253
157	10/01/18 06:00:00 PM	87.733
158	10/01/18 07:30:00 PM	77.923
159	10/01/18 09:00:00 PM	72.545
160	10/01/18 10:30:00 PM	68.763
161	10/02/18 12:00:00 AM	65.851
162	10/02/18 01:30:00 AM	63.797
163	10/02/18 03:00:00 AM	62.083
164	10/02/18 04:30:00 AM	62.083
165	10/02/18 06:00:00 AM	60.712
166	10/02/18 07:30:00 AM	60.368
167	10/02/18 09:00:00 AM	60.024
168	10/02/18 10:30:00 AM	66.537
169	10/02/18 12:00:00 PM	69.278
170	10/02/18 01:30:00 PM	76.354
171	10/02/18 03:00:00 PM	76.528
172	10/02/18 04:30:00 PM	75.312
173	10/02/18 06:00:00 PM	76.528
174	10/02/18 07:30:00 PM	70.824
175	10/02/18 09:00:00 PM	67.735
176	10/02/18 10:30:00 PM	62.769
177	10/03/18 12:00:00 AM	62.769
178	10/03/18 01:30:00 AM	61.912
179	10/03/18 03:00:00 AM	60.539
180	10/03/18 04:30:00 AM	58.993
181	10/03/18 06:00:00 AM	57.441
182	10/03/18 07:30:00 AM	56.577
183	10/03/18 09:00:00 AM	56.923
184	10/03/18 10:30:00 AM	60.195
185	10/03/18 12:00:00 PM	68.248
186	10/03/18 01:30:00 PM	76.703
187	10/03/18 03:00:00 PM	84.474
188	10/03/18 04:30:00 PM	83.399
189	10/03/18 06:00:00 PM	80.206
190	10/03/18 07:30:00 PM	74.619
191	10/03/18 09:00:00 PM	69.793
192	10/03/18 10:30:00 PM	66.708
193	10/04/18 12:00:00 AM	61.569
194	10/04/18 01:30:00 AM	61.398
195	10/04/18 03:00:00 AM	59.851
196	10/04/18 04:30:00 AM	58.647
197	10/04/18 06:00:00 AM	58.131
198	10/04/18 07:30:00 AM	57.268
199	10/04/18 09:00:00 AM	57.268
200	10/04/18 10:30:00 AM	58.131
201	10/04/18 12:00:00 PM	58.476
202	10/04/18 01:30:00 PM	57.785
203	10/04/18 03:00:00 PM	58.131
204	10/04/18 04:30:00 PM	57.785
205	10/04/18 06:00:00 PM	56.923
206	10/04/18 07:30:00 PM	55.884
207	10/04/18 09:00:00 PM	55.017
208	10/04/18 10:30:00 PM	53.274
209	10/05/18 12:00:00 AM	53.100
210	10/05/18 01:30:00 AM	52.750
211	10/05/18 03:00:00 AM	52.576
212	10/05/18 04:30:00 AM	52.401
213	10/05/18 06:00:00 AM	51.523
214	10/05/18 07:30:00 AM	50.995
215	10/05/18 09:00:00 AM	50.643
216	10/05/18 10:30:00 AM	52.925
217	10/05/18 12:00:00 PM	60.368
218	10/05/18 01:30:00 PM	68.248
219	10/05/18 03:00:00 PM	74.446
220	10/05/18 04:30:00 PM	72.545
221	10/05/18 06:00:00 PM	69.793
222	10/05/18 07:30:00 PM	63.797
223	10/05/18 09:00:00 PM	59.508
224	10/05/18 10:30:00 PM	56.923
225	10/06/18 12:00:00 AM	55.189
226	10/06/18 01:30:00 AM	53.798
227	10/06/18 03:00:00 AM	52.576
228	10/06/18 04:30:00 AM	51.172
229	10/06/18 06:00:00 AM	50.466
230	10/06/18 07:30:00 AM	49.937
231	10/06/18 09:00:00 AM	49.759
232	10/06/18 10:30:00 AM	51.172
233	10/06/18 12:00:00 PM	54.842
234	10/06/18 01:30:00 PM	57.958
235	10/06/18 03:00:00 PM	59.508
236	10/06/18 04:30:00 PM	58.476
237	10/06/18 06:00:00 PM	56.923
238	10/06/18 07:30:00 PM	55.189
239	10/06/18 09:00:00 PM	53.798
240	10/06/18 10:30:00 PM	52.925
241	10/07/18 12:00:00 AM	52.050
242	10/07/18 01:30:00 AM	50.643
243	10/07/18 03:00:00 AM	49.937
244	10/07/18 04:30:00 AM	49.937
245	10/07/18 06:00:00 AM	49.582
246	10/07/18 07:30:00 AM	49.050
247	10/07/18 09:00:00 AM	49.228
248	10/07/18 10:30:00 AM	50.819
249	10/07/18 12:00:00 PM	56.230
250	10/07/18 01:30:00 PM	60.024
251	10/07/18 03:00:00 PM	58.647
252	10/07/18 04:30:00 PM	61.054
253	10/07/18 06:00:00 PM	57.785
254	10/07/18 07:30:00 PM	55.537
255	10/07/18 09:00:00 PM	53.798
256	10/07/18 10:30:00 PM	52.925
257	10/08/18 12:00:00 AM	51.699
258	10/08/18 01:30:00 AM	51.172
259	10/08/18 03:00:00 AM	49.937
260	10/08/18 04:30:00 AM	49.582
261	10/08/18 06:00:00 AM	49.050
262	10/08/18 07:30:00 AM	48.871
263	10/08/18 09:00:00 AM	48.517
264	10/08/18 10:30:00 AM	50.290
265	10/08/18 12:00:00 PM	53.973
266	10/08/18 01:30:00 PM	55.537
267	10/08/18 03:00:00 PM	60.883
268	10/08/18 04:30:00 PM	57.785
269	10/08/18 06:00:00 PM	55.189
270	10/08/18 07:30:00 PM	53.623
271	10/08/18 09:00:00 PM	51.346
272	10/08/18 10:30:00 PM	49.228
273	10/09/18 12:00:00 AM	47.802
274	10/09/18 01:30:00 AM	46.548
275	10/09/18 03:00:00 AM	45.648
276	10/09/18 04:30:00 AM	44.560
277	10/09/18 06:00:00 AM	43.648
278	10/09/18 07:30:00 AM	43.099
279	10/09/18 09:00:00 AM	43.831
280	10/09/18 10:30:00 AM	46.008
281	10/09/18 12:00:00 PM	47.266
282	10/09/18 01:30:00 PM	49.582
283	10/09/18 03:00:00 PM	50.290
284	10/09/18 04:30:00 PM	49.937
285	10/09/18 06:00:00 PM	49.050
286	10/09/18 07:30:00 PM	47.982
287	10/09/18 09:00:00 PM	47.088
288	10/09/18 10:30:00 PM	46.369
289	10/10/18 12:00:00 AM	45.828
290	10/10/18 01:30:00 AM	45.466
291	10/10/18 03:00:00 AM	44.195
292	10/10/18 04:30:00 AM	43.648
293	10/10/18 06:00:00 AM	43.648
294	10/10/18 07:30:00 AM	43.466
295	10/10/18 09:00:00 AM	43.466
296	10/10/18 10:30:00 AM	44.195
297	10/10/18 12:00:00 PM	47.624
298	10/10/18 01:30:00 PM	55.884
299	10/10/18 03:00:00 PM	53.100
300	10/10/18 04:30:00 PM	52.050
301	10/10/18 06:00:00 PM	50.819
302	10/10/18 07:30:00 PM	49.228
303	10/10/18 09:00:00 PM	48.339
304	10/10/18 10:30:00 PM	47.446
305	10/11/18 12:00:00 AM	46.728
306	10/11/18 01:30:00 AM	45.648
307	10/11/18 03:00:00 AM	44.742
308	10/11/18 04:30:00 AM	43.648
309	10/11/18 06:00:00 AM	43.099
310	10/11/18 07:30:00 AM	42.548
311	10/11/18 09:00:00 AM	42.915
312	10/11/18 10:30:00 AM	45.286
313	10/11/18 12:00:00 PM	49.050
314	10/11/18 01:30:00 PM	50.995
315	10/11/18 03:00:00 PM	53.973
316	10/11/18 04:30:00 PM	56.750
317	10/11/18 06:00:00 PM	54.147
318	10/11/18 07:30:00 PM	51.172
319	10/11/18 09:00:00 PM	49.404
320	10/11/18 10:30:00 PM	47.624
321	10/12/18 12:00:00 AM	46.008
322	10/12/18 01:30:00 AM	44.742
323	10/12/18 03:00:00 AM	43.466
324	10/12/18 04:30:00 AM	42.548
325	10/12/18 06:00:00 AM	41.439
326	10/12/18 07:30:00 AM	40.696
327	10/12/18 09:00:00 AM	40.321
328	10/12/18 10:30:00 AM	42.915
329	10/12/18 12:00:00 PM	52.050
330	10/12/18 01:30:00 PM	60.539
331	10/12/18 03:00:00 PM	67.050
332	10/12/18 04:30:00 PM	63.282
333	10/12/18 06:00:00 PM	58.993
334	10/12/18 07:30:00 PM	55.364
335	10/12/18 09:00:00 PM	52.401
336	10/12/18 10:30:00 PM	50.290
337	10/13/18 12:00:00 AM	48.517
338	10/13/18 01:30:00 AM	47.088
339	10/13/18 03:00:00 AM	45.828
340	10/13/18 04:30:00 AM	44.742
341	10/13/18 06:00:00 AM	43.831
342	10/13/18 07:30:00 AM	43.099
343	10/13/18 09:00:00 AM	43.282
344	10/13/18 10:30:00 AM	46.369
345	10/13/18 12:00:00 PM	53.449
346	10/13/18 01:30:00 PM	56.577
347	10/13/18 03:00:00 PM	55.017
348	10/13/18 04:30:00 PM	52.925
349	10/13/18 06:00:00 PM	52.750
350	10/13/18 07:30:00 PM	50.290
351	10/13/18 09:00:00 PM	48.695
352	10/13/18 10:30:00 PM	46.908
353	10/14/18 12:00:00 AM	46.369
354	10/14/18 01:30:00 AM	45.648
355	10/14/18 03:00:00 AM	44.922
356	10/14/18 04:30:00 AM	44.013
357	10/14/18 06:00:00 AM	43.099
358	10/14/18 07:30:00 AM	42.915
359	10/14/18 09:00:00 AM	42.732
360	10/14/18 10:30:00 AM	43.648
361	10/14/18 12:00:00 PM	48.517
362	10/14/18 01:30:00 PM	55.364
363	10/14/18 03:00:00 PM	54.842
364	10/14/18 04:30:00 PM	53.449
365	10/14/18 06:00:00 PM	51.346
366	10/14/18 07:30:00 PM	48.339
367	10/14/18 09:00:00 PM	45.286
368	10/14/18 10:30:00 PM	43.466
369	10/15/18 12:00:00 AM	41.625
370	10/15/18 01:30:00 AM	40.134
371	10/15/18 03:00:00 AM	39.007
372	10/15/18 04:30:00 AM	37.870
373	10/15/18 06:00:00 AM	37.107
374	10/15/18 07:30:00 AM	36.338
375	10/15/18 09:00:00 AM	35.951
376	10/15/18 10:30:00 AM	36.145
377	10/15/18 12:00:00 PM	45.828
378	10/15/18 01:30:00 PM	55.884
379	10/15/18 03:00:00 PM	62.769
380	10/15/18 04:30:00 PM	58.820
381	10/15/18 06:00:00 PM	53.973
382	10/15/18 07:30:00 PM	50.466
383	10/15/18 09:00:00 PM	47.802
384	10/15/18 10:30:00 PM	45.828
385	10/16/18 12:00:00 AM	44.379
386	10/16/18 01:30:00 AM	43.282
387	10/16/18 03:00:00 AM	42.179
388	10/16/18 04:30:00 AM	41.254
389	10/16/18 06:00:00 AM	40.321
390	10/16/18 07:30:00 AM	39.573
391	10/16/18 09:00:00 AM	39.196
392	10/16/18 10:30:00 AM	41.625
393	10/16/18 12:00:00 PM	50.819
394	10/16/18 01:30:00 PM	58.131
395	10/16/18 03:00:00 PM	64.310
396	10/16/18 04:30:00 PM	61.569
397	10/16/18 06:00:00 PM	56.750
398	10/16/18 07:30:00 PM	53.449
399	10/16/18 09:00:00 PM	50.995
400	10/16/18 10:30:00 PM	49.050
401	10/17/18 12:00:00 AM	47.624
402	10/17/18 01:30:00 AM	46.548
403	10/17/18 03:00:00 AM	45.466
404	10/17/18 04:30:00 AM	44.379
405	10/17/18 06:00:00 AM	43.648
406	10/17/18 07:30:00 AM	42.915
407	10/17/18 09:00:00 AM	42.732
408	10/17/18 10:30:00 AM	45.104
409	10/17/18 12:00:00 PM	52.750
410	10/17/18 01:30:00 PM	60.195
411	10/17/18 03:00:00 PM	66.366
412	10/17/18 04:30:00 PM	63.111
413	10/17/18 06:00:00 PM	58.993
414	10/17/18 07:30:00 PM	55.884
415	10/17/18 09:00:00 PM	53.274
416	10/17/18 10:30:00 PM	51.172
417	10/18/18 12:00:00 AM	49.404
418	10/18/18 01:30:00 AM	47.982
419	10/18/18 03:00:00 AM	46.728
420	10/18/18 04:30:00 AM	45.828
421	10/18/18 06:00:00 AM	45.828
422	10/18/18 07:30:00 AM	45.648
423	10/18/18 09:00:00 AM	45.648
424	10/18/18 10:30:00 AM	47.624
425	10/18/18 12:00:00 PM	55.711
426	10/18/18 01:30:00 PM	63.626
427	10/18/18 03:00:00 PM	69.793
428	10/18/18 04:30:00 PM	65.680
429	10/18/18 06:00:00 PM	60.539
430	10/18/18 07:30:00 PM	56.923
431	10/18/18 09:00:00 PM	54.322
432	10/18/18 10:30:00 PM	52.401
433	10/19/18 12:00:00 AM	50.643
434	10/19/18 01:30:00 AM	49.228
435	10/19/18 03:00:00 AM	47.802
436	10/19/18 04:30:00 AM	46.728
437	10/19/18 06:00:00 AM	45.648
438	10/19/18 07:30:00 AM	44.742
439	10/19/18 09:00:00 AM	44.195
440	10/19/18 10:30:00 AM	46.369
441	10/19/18 12:00:00 PM	55.189
442	10/19/18 01:30:00 PM	63.968
443	10/19/18 03:00:00 PM	70.480
444	10/19/18 04:30:00 PM	66.537
445	10/19/18 06:00:00 PM	61.227
446	10/19/18 07:30:00 PM	57.441
447	10/19/18 09:00:00 PM	54.842
448	10/19/18 10:30:00 PM	52.750
449	10/20/18 12:00:00 AM	50.995
450	10/20/18 01:30:00 AM	49.582
451	10/20/18 03:00:00 AM	48.339
452	10/20/18 04:30:00 AM	47.088
453	10/20/18 06:00:00 AM	46.188
454	10/20/18 07:30:00 AM	45.286
455	10/20/18 09:00:00 AM	44.742
456	10/20/18 10:30:00 AM	47.088
457	10/20/18 12:00:00 PM	56.057
458	10/20/18 01:30:00 PM	64.996
459	10/20/18 03:00:00 PM	71.339
460	10/20/18 04:30:00 PM	67.221
461	10/20/18 06:00:00 PM	61.741
462	10/20/18 07:30:00 PM	57.958
463	10/20/18 09:00:00 PM	55.364
464	10/20/18 10:30:00 PM	53.274
465	10/21/18 12:00:00 AM	51.699
466	10/21/18 01:30:00 AM	50.290
467	10/21/18 03:00:00 AM	49.050
468	10/21/18 04:30:00 AM	47.982
469	10/21/18 06:00:00 AM	47.088
470	10/21/18 07:30:00 AM	46.908
471	10/21/18 09:00:00 AM	46.369
472	10/21/18 10:30:00 AM	48.517
473	10/21/18 12:00:00 PM	57.268
474	10/21/18 01:30:00 PM	65.167
475	10/21/18 03:00:00 PM	68.421
476	10/21/18 04:30:00 PM	67.050
477	10/21/18 06:00:00 PM	62.425
478	10/21/18 07:30:00 PM	58.993
479	10/21/18 09:00:00 PM	56.923
480	10/21/18 10:30:00 PM	55.364
481	10/22/18 12:00:00 AM	54.495
482	10/22/18 01:30:00 AM	53.449
483	10/22/18 03:00:00 AM	52.925
484	10/22/18 04:30:00 AM	51.874
485	10/22/18 06:00:00 AM	50.466
486	10/22/18 07:30:00 AM	49.228
487	10/22/18 09:00:00 AM	48.517
488	10/22/18 10:30:00 AM	50.819
489	10/22/18 12:00:00 PM	58.820
490	10/22/18 01:30:00 PM	62.425
491	10/22/18 03:00:00 PM	60.883
492	10/22/18 04:30:00 PM	57.441
493	10/22/18 06:00:00 PM	56.057
494	10/22/18 07:30:00 PM	54.495
495	10/22/18 09:00:00 PM	53.274
496	10/22/18 10:30:00 PM	52.225
497	10/23/18 12:00:00 AM	51.523
498	10/23/18 01:30:00 AM	50.995
499	10/23/18 03:00:00 AM	50.290
500	10/23/18 04:30:00 AM	48.695
501	10/23/18 06:00:00 AM	48.160
502	10/23/18 07:30:00 AM	47.982
503	10/23/18 09:00:00 AM	47.982
504	10/23/18 10:30:00 AM	50.466
505	10/23/18 12:00:00 PM	52.401
506	10/23/18 01:30:00 PM	55.537
507	10/23/18 03:00:00 PM	57.268
508	10/23/18 04:30:00 PM	58.476
509	10/23/18 06:00:00 PM	55.884
510	10/23/18 07:30:00 PM	52.925
511	10/23/18 09:00:00 PM	50.995
512	10/23/18 10:30:00 PM	49.759
513	10/24/18 12:00:00 AM	48.871
514	10/24/18 01:30:00 AM	47.624
515	10/24/18 03:00:00 AM	46.548
516	10/24/18 04:30:00 AM	45.466
517	10/24/18 06:00:00 AM	44.922
518	10/24/18 07:30:00 AM	44.013
519	10/24/18 09:00:00 AM	43.648
520	10/24/18 10:30:00 AM	45.466
521	10/24/18 12:00:00 PM	54.147
522	10/24/18 01:30:00 PM	62.425
523	10/24/18 03:00:00 PM	68.077
524	10/24/18 04:30:00 PM	64.825
525	10/24/18 06:00:00 PM	59.508
526	10/24/18 07:30:00 PM	55.711
527	10/24/18 09:00:00 PM	53.274
528	10/24/18 10:30:00 PM	51.699
529	10/25/18 12:00:00 AM	50.819
530	10/25/18 01:30:00 AM	49.582
531	10/25/18 03:00:00 AM	48.871
532	10/25/18 04:30:00 AM	48.339
533	10/25/18 06:00:00 AM	48.160
534	10/25/18 07:30:00 AM	47.802
535	10/25/18 09:00:00 AM	47.802
536	10/25/18 10:30:00 AM	48.339
537	10/25/18 12:00:00 PM	48.871
538	10/25/18 01:30:00 PM	52.050
539	10/25/18 03:00:00 PM	60.539
540	10/25/18 04:30:00 PM	59.337
541	10/25/18 06:00:00 PM	55.884
542	10/25/18 07:30:00 PM	52.225
543	10/25/18 09:00:00 PM	49.937
544	10/25/18 10:30:00 PM	48.339
545	10/26/18 12:00:00 AM	46.908
546	10/26/18 01:30:00 AM	46.908
547	10/26/18 03:00:00 AM	46.548
548	10/26/18 04:30:00 AM	45.828
549	10/26/18 06:00:00 AM	44.560
550	10/26/18 07:30:00 AM	43.648
551	10/26/18 09:00:00 AM	43.466
552	10/26/18 10:30:00 AM	46.188
553	10/26/18 12:00:00 PM	53.274
554	10/26/18 01:30:00 PM	61.741
555	10/26/18 03:00:00 PM	67.906
556	10/26/18 04:30:00 PM	64.481
557	10/26/18 06:00:00 PM	58.820
558	10/26/18 07:30:00 PM	55.364
559	10/26/18 09:00:00 PM	52.925
560	10/26/18 10:30:00 PM	51.346
561	10/27/18 12:00:00 AM	49.937
562	10/27/18 01:30:00 AM	48.871
563	10/27/18 03:00:00 AM	47.982
564	10/27/18 04:30:00 AM	47.266
565	10/27/18 06:00:00 AM	47.088
566	10/27/18 07:30:00 AM	46.728
567	10/27/18 09:00:00 AM	46.548
568	10/27/18 10:30:00 AM	48.695
569	10/27/18 12:00:00 PM	56.057
570	10/27/18 01:30:00 PM	62.083
571	10/27/18 03:00:00 PM	64.996
572	10/27/18 04:30:00 PM	62.598
573	10/27/18 06:00:00 PM	58.993
574	10/27/18 07:30:00 PM	55.711
575	10/27/18 09:00:00 PM	53.623
576	10/27/18 10:30:00 PM	51.699
577	10/28/18 12:00:00 AM	50.290
578	10/28/18 01:30:00 AM	49.404
579	10/28/18 03:00:00 AM	48.517
580	10/28/18 04:30:00 AM	47.802
581	10/28/18 06:00:00 AM	46.908
582	10/28/18 07:30:00 AM	46.188
583	10/28/18 09:00:00 AM	45.828
584	10/28/18 10:30:00 AM	48.339
585	10/28/18 12:00:00 PM	56.057
586	10/28/18 01:30:00 PM	64.310
587	10/28/18 03:00:00 PM	69.793
588	10/28/18 04:30:00 PM	65.509
589	10/28/18 06:00:00 PM	60.024
590	10/28/18 07:30:00 PM	56.923
591	10/28/18 09:00:00 PM	55.364
592	10/28/18 10:30:00 PM	54.495
593	10/29/18 12:00:00 AM	53.449
594	10/29/18 01:30:00 AM	52.576
595	10/29/18 03:00:00 AM	52.050
596	10/29/18 04:30:00 AM	50.995
597	10/29/18 06:00:00 AM	49.937
598	10/29/18 07:30:00 AM	49.050
599	10/29/18 09:00:00 AM	48.339
600	10/29/18 10:30:00 AM	50.113
601	10/29/18 12:00:00 PM	55.537
602	10/29/18 01:30:00 PM	62.769
603	10/29/18 03:00:00 PM	64.139
604	10/29/18 04:30:00 PM	59.508
605	10/29/18 06:00:00 PM	56.230
606	10/29/18 07:30:00 PM	52.925
607	10/29/18 09:00:00 PM	51.172
608	10/29/18 10:30:00 PM	49.228
609	10/30/18 12:00:00 AM	47.624
610	10/30/18 01:30:00 AM	46.008
611	10/30/18 03:00:00 AM	44.560
612	10/30/18 04:30:00 AM	43.648
613	10/30/18 06:00:00 AM	42.548
614	10/30/18 07:30:00 AM	41.439
615	10/30/18 09:00:00 AM	40.696
616	10/30/18 10:30:00 AM	42.179
617	10/30/18 12:00:00 PM	49.582
618	10/30/18 01:30:00 PM	52.750
619	10/30/18 03:00:00 PM	61.398
620	10/30/18 04:30:00 PM	55.537
621	10/30/18 06:00:00 PM	51.172
622	10/30/18 07:30:00 PM	47.802
623	10/30/18 09:00:00 PM	45.466
624	10/30/18 10:30:00 PM	43.648
625	10/31/18 12:00:00 AM	41.994
626	10/31/18 01:30:00 AM	40.696
627	10/31/18 03:00:00 AM	39.573
628	10/31/18 04:30:00 AM	38.440
629	10/31/18 06:00:00 AM	37.488
630	10/31/18 07:30:00 AM	36.723
631	10/31/18 09:00:00 AM	36.723
632	10/31/18 10:30:00 AM	39.007
633	10/31/18 12:00:00 PM	46.728
634	10/31/18 01:30:00 PM	49.050
635	10/31/18 03:00:00 PM	52.750
636	10/31/18 04:30:00 PM	50.819
637	10/31/18 06:00:00 PM	47.446
638	10/31/18 07:30:00 PM	45.466
639	10/31/18 09:00:00 PM	44.379
640	10/31/18 10:30:00 PM	44.013
641	11/01/18 12:00:00 AM	43.466
642	11/01/18 01:30:00 AM	42.915
643	11/01/18 03:00:00 AM	42.179
644	11/01/18 04:30:00 AM	41.994
645	11/01/18 06:00:00 AM	41.994
646	11/01/18 07:30:00 AM	42.179
647	11/01/18 09:00:00 AM	41.994
648	11/01/18 10:30:00 AM	42.363
649	11/01/18 12:00:00 PM	43.648
650	11/01/18 01:30:00 PM	44.013
651	11/01/18 03:00:00 PM	46.908
652	11/01/18 04:30:00 PM	48.695
653	11/01/18 06:00:00 PM	46.908
654	11/01/18 07:30:00 PM	45.828
655	11/01/18 09:00:00 PM	45.466
656	11/01/18 10:30:00 PM	45.286
657	11/02/18 12:00:00 AM	44.922
658	11/02/18 01:30:00 AM	44.742
659	11/02/18 03:00:00 AM	44.742
660	11/02/18 04:30:00 AM	44.742
661	11/02/18 06:00:00 AM	44.742
662	11/02/18 07:30:00 AM	44.742
663	11/02/18 09:00:00 AM	44.922
664	11/02/18 10:30:00 AM	45.648
665	11/02/18 12:00:00 PM	49.404
666	11/02/18 01:30:00 PM	54.842
667	11/02/18 03:00:00 PM	54.495
668	11/02/18 04:30:00 PM	51.172
669	11/02/18 06:00:00 PM	49.582
670	11/02/18 07:30:00 PM	48.517
671	11/02/18 09:00:00 PM	46.908
672	11/02/18 10:30:00 PM	46.188
673	11/03/18 12:00:00 AM	44.922
674	11/03/18 01:30:00 AM	43.648
