## Supplement - data and analysis for "Variation in near-surface soil temperature drives plant assemblage insurance potential": 2133_2019-10-16.csv

Plot Title: 20168507
#	Date Time, GMT-06:00	Temp, °F (LGR S/N: 20168507, SEN S/N: 20168507)
1	09/22/18 12:00:00 AM	67.906
2	09/22/18 01:30:00 AM	64.996
3	09/22/18 03:00:00 AM	62.425
4	09/22/18 04:30:00 AM	60.368
5	09/22/18 06:00:00 AM	58.820
6	09/22/18 07:30:00 AM	57.441
7	09/22/18 09:00:00 AM	56.923
8	09/22/18 10:30:00 AM	57.958
9	09/22/18 12:00:00 PM	71.168
10	09/22/18 01:30:00 PM	88.833
11	09/22/18 03:00:00 PM	99.093
12	09/22/18 04:30:00 PM	99.291
13	09/22/18 06:00:00 PM	95.400
14	09/22/18 07:30:00 PM	87.915
15	09/22/18 09:00:00 PM	80.029
16	09/22/18 10:30:00 PM	74.446
17	09/23/18 12:00:00 AM	70.308
18	09/23/18 01:30:00 AM	67.221
19	09/23/18 03:00:00 AM	64.825
20	09/23/18 04:30:00 AM	63.111
21	09/23/18 06:00:00 AM	61.569
22	09/23/18 07:30:00 AM	60.195
23	09/23/18 09:00:00 AM	60.195
24	09/23/18 10:30:00 AM	62.598
25	09/23/18 12:00:00 PM	70.995
26	09/23/18 01:30:00 PM	82.508
27	09/23/18 03:00:00 PM	86.823
28	09/23/18 04:30:00 PM	83.935
29	09/23/18 06:00:00 PM	79.326
30	09/23/18 07:30:00 PM	75.312
31	09/23/18 09:00:00 PM	71.168
32	09/23/18 10:30:00 PM	68.248
33	09/24/18 12:00:00 AM	66.022
34	09/24/18 01:30:00 AM	63.455
35	09/24/18 03:00:00 AM	60.883
36	09/24/18 04:30:00 AM	58.820
37	09/24/18 06:00:00 AM	57.096
38	09/24/18 07:30:00 AM	55.537
39	09/24/18 09:00:00 AM	54.495
40	09/24/18 10:30:00 AM	54.842
41	09/24/18 12:00:00 PM	66.193
42	09/24/18 01:30:00 PM	81.090
43	09/24/18 03:00:00 PM	90.495
44	09/24/18 04:30:00 PM	91.053
45	09/24/18 06:00:00 PM	86.641
46	09/24/18 07:30:00 PM	79.326
47	09/24/18 09:00:00 PM	71.683
48	09/24/18 10:30:00 PM	66.366
49	09/25/18 12:00:00 AM	62.254
50	09/25/18 01:30:00 AM	58.993
51	09/25/18 03:00:00 AM	56.404
52	09/25/18 04:30:00 AM	54.495
53	09/25/18 06:00:00 AM	52.925
54	09/25/18 07:30:00 AM	51.523
55	09/25/18 09:00:00 AM	50.995
56	09/25/18 10:30:00 AM	51.523
57	09/25/18 12:00:00 PM	64.139
58	09/25/18 01:30:00 PM	81.975
59	09/25/18 03:00:00 PM	88.466
60	09/25/18 04:30:00 PM	84.474
61	09/25/18 06:00:00 PM	83.935
62	09/25/18 07:30:00 PM	77.400
63	09/25/18 09:00:00 PM	69.622
64	09/25/18 10:30:00 PM	64.481
65	09/26/18 12:00:00 AM	60.883
66	09/26/18 01:30:00 AM	58.131
67	09/26/18 03:00:00 AM	55.884
68	09/26/18 04:30:00 AM	53.973
69	09/26/18 06:00:00 AM	52.225
70	09/26/18 07:30:00 AM	50.819
71	09/26/18 09:00:00 AM	50.113
72	09/26/18 10:30:00 AM	50.819
73	09/26/18 12:00:00 PM	63.282
74	09/26/18 01:30:00 PM	80.029
75	09/26/18 03:00:00 PM	88.650
76	09/26/18 04:30:00 PM	89.384
77	09/26/18 06:00:00 PM	86.097
78	09/26/18 07:30:00 PM	77.574
79	09/26/18 09:00:00 PM	70.651
80	09/26/18 10:30:00 PM	65.851
81	09/27/18 12:00:00 AM	62.254
82	09/27/18 01:30:00 AM	59.508
83	09/27/18 03:00:00 AM	57.441
84	09/27/18 04:30:00 AM	55.884
85	09/27/18 06:00:00 AM	54.322
86	09/27/18 07:30:00 AM	53.274
87	09/27/18 09:00:00 AM	52.925
88	09/27/18 10:30:00 AM	53.623
89	09/27/18 12:00:00 PM	65.338
90	09/27/18 01:30:00 PM	81.975
91	09/27/18 03:00:00 PM	91.612
92	09/27/18 04:30:00 PM	94.062
93	09/27/18 06:00:00 PM	90.124
94	09/27/18 07:30:00 PM	82.508
95	09/27/18 09:00:00 PM	74.791
96	09/27/18 10:30:00 PM	69.449
97	09/28/18 12:00:00 AM	65.509
98	09/28/18 01:30:00 AM	62.598
99	09/28/18 03:00:00 AM	60.195
100	09/28/18 04:30:00 AM	58.476
101	09/28/18 06:00:00 AM	57.096
102	09/28/18 07:30:00 AM	55.711
103	09/28/18 09:00:00 AM	55.189
104	09/28/18 10:30:00 AM	56.057
105	09/28/18 12:00:00 PM	68.592
106	09/28/18 01:30:00 PM	86.097
107	09/28/18 03:00:00 PM	96.361
108	09/28/18 04:30:00 PM	97.331
109	09/28/18 06:00:00 PM	91.053
110	09/28/18 07:30:00 PM	82.686
111	09/28/18 09:00:00 PM	76.703
112	09/28/18 10:30:00 PM	71.683
113	09/29/18 12:00:00 AM	68.248
114	09/29/18 01:30:00 AM	65.509
115	09/29/18 03:00:00 AM	63.111
116	09/29/18 04:30:00 AM	61.227
117	09/29/18 06:00:00 AM	59.680
118	09/29/18 07:30:00 AM	58.476
119	09/29/18 09:00:00 AM	58.647
120	09/29/18 10:30:00 AM	60.883
121	09/29/18 12:00:00 PM	72.199
122	09/29/18 01:30:00 PM	83.399
123	09/29/18 03:00:00 PM	87.915
124	09/29/18 04:30:00 PM	88.650
125	09/29/18 06:00:00 PM	85.915
126	09/29/18 07:30:00 PM	80.029
127	09/29/18 09:00:00 PM	75.484
128	09/29/18 10:30:00 PM	72.372
129	09/30/18 12:00:00 AM	70.651
130	09/30/18 01:30:00 AM	70.137
131	09/30/18 03:00:00 AM	69.107
132	09/30/18 04:30:00 AM	67.906
133	09/30/18 06:00:00 AM	66.879
134	09/30/18 07:30:00 AM	66.537
135	09/30/18 09:00:00 AM	66.366
136	09/30/18 10:30:00 AM	67.221
137	09/30/18 12:00:00 PM	71.683
138	09/30/18 01:30:00 PM	71.512
139	09/30/18 03:00:00 PM	76.876
140	09/30/18 04:30:00 PM	80.382
141	09/30/18 06:00:00 PM	76.876
142	09/30/18 07:30:00 PM	73.062
143	09/30/18 09:00:00 PM	68.421
144	09/30/18 10:30:00 PM	64.825
145	10/01/18 12:00:00 AM	62.083
146	10/01/18 01:30:00 AM	59.680
147	10/01/18 03:00:00 AM	57.785
148	10/01/18 04:30:00 AM	56.057
149	10/01/18 06:00:00 AM	54.495
150	10/01/18 07:30:00 AM	53.100
151	10/01/18 09:00:00 AM	53.274
152	10/01/18 10:30:00 AM	56.577
153	10/01/18 12:00:00 PM	65.851
154	10/01/18 01:30:00 PM	80.382
155	10/01/18 03:00:00 PM	88.833
156	10/01/18 04:30:00 PM	91.800
157	10/01/18 06:00:00 PM	87.915
158	10/01/18 07:30:00 PM	79.502
159	10/01/18 09:00:00 PM	73.234
160	10/01/18 10:30:00 PM	68.934
161	10/02/18 12:00:00 AM	65.851
162	10/02/18 01:30:00 AM	63.455
163	10/02/18 03:00:00 AM	61.741
164	10/02/18 04:30:00 AM	61.398
165	10/02/18 06:00:00 AM	60.539
166	10/02/18 07:30:00 AM	60.024
167	10/02/18 09:00:00 AM	59.508
168	10/02/18 10:30:00 AM	62.425
169	10/02/18 12:00:00 PM	66.537
170	10/02/18 01:30:00 PM	74.619
171	10/02/18 03:00:00 PM	76.006
172	10/02/18 04:30:00 PM	75.832
173	10/02/18 06:00:00 PM	77.400
174	10/02/18 07:30:00 PM	73.753
175	10/02/18 09:00:00 PM	70.137
176	10/02/18 10:30:00 PM	64.481
177	10/03/18 12:00:00 AM	63.111
178	10/03/18 01:30:00 AM	62.083
179	10/03/18 03:00:00 AM	60.539
180	10/03/18 04:30:00 AM	58.476
181	10/03/18 06:00:00 AM	56.750
182	10/03/18 07:30:00 AM	55.884
183	10/03/18 09:00:00 AM	56.404
184	10/03/18 10:30:00 AM	57.268
185	10/03/18 12:00:00 PM	66.537
186	10/03/18 01:30:00 PM	76.876
187	10/03/18 03:00:00 PM	84.295
188	10/03/18 04:30:00 PM	84.474
189	10/03/18 06:00:00 PM	80.735
190	10/03/18 07:30:00 PM	75.312
191	10/03/18 09:00:00 PM	70.137
192	10/03/18 10:30:00 PM	67.050
193	10/04/18 12:00:00 AM	63.282
194	10/04/18 01:30:00 AM	61.741
195	10/04/18 03:00:00 AM	60.539
196	10/04/18 04:30:00 AM	59.851
197	10/04/18 06:00:00 AM	59.337
198	10/04/18 07:30:00 AM	58.647
199	10/04/18 09:00:00 AM	58.647
200	10/04/18 10:30:00 AM	59.508
201	10/04/18 12:00:00 PM	59.680
202	10/04/18 01:30:00 PM	59.164
203	10/04/18 03:00:00 PM	59.337
204	10/04/18 04:30:00 PM	59.164
205	10/04/18 06:00:00 PM	58.303
206	10/04/18 07:30:00 PM	57.096
207	10/04/18 09:00:00 PM	56.404
208	10/04/18 10:30:00 PM	55.364
209	10/05/18 12:00:00 AM	54.669
210	10/05/18 01:30:00 AM	54.322
211	10/05/18 03:00:00 AM	54.322
212	10/05/18 04:30:00 AM	53.623
213	10/05/18 06:00:00 AM	52.576
214	10/05/18 07:30:00 AM	52.050
215	10/05/18 09:00:00 AM	51.523
216	10/05/18 10:30:00 AM	51.346
217	10/05/18 12:00:00 PM	59.851
218	10/05/18 01:30:00 PM	67.906
219	10/05/18 03:00:00 PM	72.028
220	10/05/18 04:30:00 PM	71.683
221	10/05/18 06:00:00 PM	68.763
222	10/05/18 07:30:00 PM	62.425
223	10/05/18 09:00:00 PM	57.441
224	10/05/18 10:30:00 PM	54.322
225	10/06/18 12:00:00 AM	52.750
226	10/06/18 01:30:00 AM	51.346
227	10/06/18 03:00:00 AM	50.466
228	10/06/18 04:30:00 AM	49.582
229	10/06/18 06:00:00 AM	49.050
230	10/06/18 07:30:00 AM	49.050
231	10/06/18 09:00:00 AM	49.228
232	10/06/18 10:30:00 AM	50.995
233	10/06/18 12:00:00 PM	55.017
234	10/06/18 01:30:00 PM	57.958
235	10/06/18 03:00:00 PM	60.024
236	10/06/18 04:30:00 PM	59.337
237	10/06/18 06:00:00 PM	57.614
238	10/06/18 07:30:00 PM	55.364
239	10/06/18 09:00:00 PM	53.623
240	10/06/18 10:30:00 PM	52.750
241	10/07/18 12:00:00 AM	51.874
242	10/07/18 01:30:00 AM	50.113
243	10/07/18 03:00:00 AM	49.404
244	10/07/18 04:30:00 AM	49.759
245	10/07/18 06:00:00 AM	49.582
246	10/07/18 07:30:00 AM	49.404
247	10/07/18 09:00:00 AM	49.582
248	10/07/18 10:30:00 AM	51.172
249	10/07/18 12:00:00 PM	57.096
250	10/07/18 01:30:00 PM	61.569
251	10/07/18 03:00:00 PM	59.680
252	10/07/18 04:30:00 PM	61.741
253	10/07/18 06:00:00 PM	58.303
254	10/07/18 07:30:00 PM	55.364
255	10/07/18 09:00:00 PM	53.623
256	10/07/18 10:30:00 PM	52.576
257	10/08/18 12:00:00 AM	51.346
258	10/08/18 01:30:00 AM	50.290
259	10/08/18 03:00:00 AM	49.404
260	10/08/18 04:30:00 AM	49.050
261	10/08/18 06:00:00 AM	48.871
262	10/08/18 07:30:00 AM	48.871
263	10/08/18 09:00:00 AM	48.695
264	10/08/18 10:30:00 AM	50.643
265	10/08/18 12:00:00 PM	54.147
266	10/08/18 01:30:00 PM	57.785
267	10/08/18 03:00:00 PM	62.083
268	10/08/18 04:30:00 PM	59.337
269	10/08/18 06:00:00 PM	55.364
270	10/08/18 07:30:00 PM	53.274
271	10/08/18 09:00:00 PM	50.643
272	10/08/18 10:30:00 PM	48.339
273	10/09/18 12:00:00 AM	46.728
274	10/09/18 01:30:00 AM	45.286
275	10/09/18 03:00:00 AM	44.379
276	10/09/18 04:30:00 AM	43.282
277	10/09/18 06:00:00 AM	42.548
278	10/09/18 07:30:00 AM	41.994
279	10/09/18 09:00:00 AM	43.282
280	10/09/18 10:30:00 AM	46.188
281	10/09/18 12:00:00 PM	47.624
282	10/09/18 01:30:00 PM	50.113
283	10/09/18 03:00:00 PM	50.995
284	10/09/18 04:30:00 PM	50.643
285	10/09/18 06:00:00 PM	49.582
286	10/09/18 07:30:00 PM	48.517
287	10/09/18 09:00:00 PM	47.266
288	10/09/18 10:30:00 PM	46.728
289	10/10/18 12:00:00 AM	45.648
290	10/10/18 01:30:00 AM	45.286
291	10/10/18 03:00:00 AM	44.560
292	10/10/18 04:30:00 AM	42.915
293	10/10/18 06:00:00 AM	41.810
294	10/10/18 07:30:00 AM	42.363
295	10/10/18 09:00:00 AM	42.915
296	10/10/18 10:30:00 AM	45.466
297	10/10/18 12:00:00 PM	50.113
298	10/10/18 01:30:00 PM	60.368
299	10/10/18 03:00:00 PM	55.711
300	10/10/18 04:30:00 PM	53.449
301	10/10/18 06:00:00 PM	51.699
302	10/10/18 07:30:00 PM	49.582
303	10/10/18 09:00:00 PM	48.339
304	10/10/18 10:30:00 PM	47.446
305	10/11/18 12:00:00 AM	46.728
306	10/11/18 01:30:00 AM	45.466
307	10/11/18 03:00:00 AM	44.560
308	10/11/18 04:30:00 AM	43.282
309	10/11/18 06:00:00 AM	42.915
310	10/11/18 07:30:00 AM	42.363
311	10/11/18 09:00:00 AM	42.732
312	10/11/18 10:30:00 AM	45.104
313	10/11/18 12:00:00 PM	50.113
314	10/11/18 01:30:00 PM	52.050
315	10/11/18 03:00:00 PM	53.973
316	10/11/18 04:30:00 PM	60.368
317	10/11/18 06:00:00 PM	56.057
318	10/11/18 07:30:00 PM	51.874
319	10/11/18 09:00:00 PM	49.404
320	10/11/18 10:30:00 PM	47.088
321	10/12/18 12:00:00 AM	45.104
322	10/12/18 01:30:00 AM	43.466
323	10/12/18 03:00:00 AM	42.363
324	10/12/18 04:30:00 AM	41.254
325	10/12/18 06:00:00 AM	40.321
326	10/12/18 07:30:00 AM	39.573
327	10/12/18 09:00:00 AM	39.196
328	10/12/18 10:30:00 AM	39.760
329	10/12/18 12:00:00 PM	51.172
330	10/12/18 01:30:00 PM	61.912
331	10/12/18 03:00:00 PM	67.564
332	10/12/18 04:30:00 PM	67.392
333	10/12/18 06:00:00 PM	64.139
334	10/12/18 07:30:00 PM	57.268
335	10/12/18 09:00:00 PM	52.750
336	10/12/18 10:30:00 PM	49.759
337	10/13/18 12:00:00 AM	47.624
338	10/13/18 01:30:00 AM	45.828
339	10/13/18 03:00:00 AM	44.560
340	10/13/18 04:30:00 AM	43.282
341	10/13/18 06:00:00 AM	42.363
342	10/13/18 07:30:00 AM	41.625
343	10/13/18 09:00:00 AM	41.810
344	10/13/18 10:30:00 AM	43.282
345	10/13/18 12:00:00 PM	53.798
346	10/13/18 01:30:00 PM	58.303
347	10/13/18 03:00:00 PM	56.404
348	10/13/18 04:30:00 PM	53.623
349	10/13/18 06:00:00 PM	56.057
350	10/13/18 07:30:00 PM	52.050
351	10/13/18 09:00:00 PM	48.695
352	10/13/18 10:30:00 PM	46.369
353	10/14/18 12:00:00 AM	45.828
354	10/14/18 01:30:00 AM	45.104
355	10/14/18 03:00:00 AM	44.379
356	10/14/18 04:30:00 AM	43.099
357	10/14/18 06:00:00 AM	41.067
358	10/14/18 07:30:00 AM	40.696
359	10/14/18 09:00:00 AM	40.696
360	10/14/18 10:30:00 AM	41.810
361	10/14/18 12:00:00 PM	49.404
362	10/14/18 01:30:00 PM	57.785
363	10/14/18 03:00:00 PM	57.268
364	10/14/18 04:30:00 PM	55.537
365	10/14/18 06:00:00 PM	52.576
366	10/14/18 07:30:00 PM	48.160
367	10/14/18 09:00:00 PM	44.560
368	10/14/18 10:30:00 PM	41.994
369	10/15/18 12:00:00 AM	39.760
370	10/15/18 01:30:00 AM	38.440
371	10/15/18 03:00:00 AM	37.107
372	10/15/18 04:30:00 AM	36.338
373	10/15/18 06:00:00 AM	35.564
374	10/15/18 07:30:00 AM	34.981
375	10/15/18 09:00:00 AM	34.590
376	10/15/18 10:30:00 AM	34.590
377	10/15/18 12:00:00 PM	44.922
378	10/15/18 01:30:00 PM	59.337
379	10/15/18 03:00:00 PM	65.680
380	10/15/18 04:30:00 PM	66.022
381	10/15/18 06:00:00 PM	62.425
382	10/15/18 07:30:00 PM	54.842
383	10/15/18 09:00:00 PM	50.113
384	10/15/18 10:30:00 PM	46.908
385	10/16/18 12:00:00 AM	44.742
386	10/16/18 01:30:00 AM	43.099
387	10/16/18 03:00:00 AM	41.810
388	10/16/18 04:30:00 AM	40.696
389	10/16/18 06:00:00 AM	39.760
390	10/16/18 07:30:00 AM	39.007
391	10/16/18 09:00:00 AM	38.629
392	10/16/18 10:30:00 AM	39.007
393	10/16/18 12:00:00 PM	51.874
394	10/16/18 01:30:00 PM	63.455
395	10/16/18 03:00:00 PM	70.137
396	10/16/18 04:30:00 PM	70.995
397	10/16/18 06:00:00 PM	67.221
398	10/16/18 07:30:00 PM	59.851
399	10/16/18 09:00:00 PM	54.842
400	10/16/18 10:30:00 PM	51.523
401	10/17/18 12:00:00 AM	49.228
402	10/17/18 01:30:00 AM	47.446
403	10/17/18 03:00:00 AM	46.188
404	10/17/18 04:30:00 AM	45.104
405	10/17/18 06:00:00 AM	44.195
406	10/17/18 07:30:00 AM	43.282
407	10/17/18 09:00:00 AM	42.915
408	10/17/18 10:30:00 AM	43.466
409	10/17/18 12:00:00 PM	55.711
410	10/17/18 01:30:00 PM	66.537
411	10/17/18 03:00:00 PM	72.718
412	10/17/18 04:30:00 PM	72.199
413	10/17/18 06:00:00 PM	66.022
414	10/17/18 07:30:00 PM	60.539
415	10/17/18 09:00:00 PM	56.404
416	10/17/18 10:30:00 PM	53.100
417	10/18/18 12:00:00 AM	50.643
418	10/18/18 01:30:00 AM	48.695
419	10/18/18 03:00:00 AM	47.266
420	10/18/18 04:30:00 AM	46.188
421	10/18/18 06:00:00 AM	46.369
422	10/18/18 07:30:00 AM	46.548
423	10/18/18 09:00:00 AM	46.548
424	10/18/18 10:30:00 AM	46.188
425	10/18/18 12:00:00 PM	58.131
426	10/18/18 01:30:00 PM	68.934
427	10/18/18 03:00:00 PM	74.446
428	10/18/18 04:30:00 PM	74.098
429	10/18/18 06:00:00 PM	70.137
430	10/18/18 07:30:00 PM	63.111
431	10/18/18 09:00:00 PM	58.303
432	10/18/18 10:30:00 PM	55.017
433	10/19/18 12:00:00 AM	52.576
434	10/19/18 01:30:00 AM	50.466
435	10/19/18 03:00:00 AM	48.871
436	10/19/18 04:30:00 AM	47.624
437	10/19/18 06:00:00 AM	46.369
438	10/19/18 07:30:00 AM	45.286
439	10/19/18 09:00:00 AM	44.742
440	10/19/18 10:30:00 AM	44.922
441	10/19/18 12:00:00 PM	57.441
442	10/19/18 01:30:00 PM	69.964
443	10/19/18 03:00:00 PM	76.006
444	10/19/18 04:30:00 PM	75.832
445	10/19/18 06:00:00 PM	72.199
446	10/19/18 07:30:00 PM	64.652
447	10/19/18 09:00:00 PM	59.680
448	10/19/18 10:30:00 PM	56.230
449	10/20/18 12:00:00 AM	53.623
450	10/20/18 01:30:00 AM	51.699
451	10/20/18 03:00:00 AM	49.937
452	10/20/18 04:30:00 AM	48.695
453	10/20/18 06:00:00 AM	47.624
454	10/20/18 07:30:00 AM	46.548
455	10/20/18 09:00:00 AM	46.008
456	10/20/18 10:30:00 AM	46.369
457	10/20/18 12:00:00 PM	58.820
458	10/20/18 01:30:00 PM	71.512
459	10/20/18 03:00:00 PM	77.749
460	10/20/18 04:30:00 PM	77.400
461	10/20/18 06:00:00 PM	73.580
462	10/20/18 07:30:00 PM	66.193
463	10/20/18 09:00:00 PM	61.054
464	10/20/18 10:30:00 PM	57.614
465	10/21/18 12:00:00 AM	55.017
466	10/21/18 01:30:00 AM	53.100
467	10/21/18 03:00:00 AM	51.523
468	10/21/18 04:30:00 AM	50.290
469	10/21/18 06:00:00 AM	49.228
470	10/21/18 07:30:00 AM	49.050
471	10/21/18 09:00:00 AM	48.517
472	10/21/18 10:30:00 AM	48.695
473	10/21/18 12:00:00 PM	60.539
474	10/21/18 01:30:00 PM	72.372
475	10/21/18 03:00:00 PM	75.659
476	10/21/18 04:30:00 PM	76.181
477	10/21/18 06:00:00 PM	71.683
478	10/21/18 07:30:00 PM	65.851
479	10/21/18 09:00:00 PM	62.083
480	10/21/18 10:30:00 PM	59.508
481	10/22/18 12:00:00 AM	57.958
482	10/22/18 01:30:00 AM	56.750
483	10/22/18 03:00:00 AM	55.884
484	10/22/18 04:30:00 AM	54.842
485	10/22/18 06:00:00 AM	53.100
486	10/22/18 07:30:00 AM	51.699
487	10/22/18 09:00:00 AM	50.643
488	10/22/18 10:30:00 AM	50.819
489	10/22/18 12:00:00 PM	62.425
490	10/22/18 01:30:00 PM	70.137
491	10/22/18 03:00:00 PM	67.564
492	10/22/18 04:30:00 PM	61.569
493	10/22/18 06:00:00 PM	58.476
494	10/22/18 07:30:00 PM	56.404
495	10/22/18 09:00:00 PM	54.495
496	10/22/18 10:30:00 PM	53.100
497	10/23/18 12:00:00 AM	52.401
498	10/23/18 01:30:00 AM	52.050
499	10/23/18 03:00:00 AM	51.346
500	10/23/18 04:30:00 AM	49.404
501	10/23/18 06:00:00 AM	48.517
502	10/23/18 07:30:00 AM	48.695
503	10/23/18 09:00:00 AM	48.871
504	10/23/18 10:30:00 AM	51.346
505	10/23/18 12:00:00 PM	54.322
506	10/23/18 01:30:00 PM	59.164
507	10/23/18 03:00:00 PM	60.539
508	10/23/18 04:30:00 PM	63.111
509	10/23/18 06:00:00 PM	60.368
510	10/23/18 07:30:00 PM	55.711
511	10/23/18 09:00:00 PM	52.576
512	10/23/18 10:30:00 PM	50.643
513	10/24/18 12:00:00 AM	49.404
514	10/24/18 01:30:00 AM	47.982
515	10/24/18 03:00:00 AM	46.908
516	10/24/18 04:30:00 AM	45.828
517	10/24/18 06:00:00 AM	45.286
518	10/24/18 07:30:00 AM	44.379
519	10/24/18 09:00:00 AM	44.013
520	10/24/18 10:30:00 AM	44.195
521	10/24/18 12:00:00 PM	56.750
522	10/24/18 01:30:00 PM	66.193
523	10/24/18 03:00:00 PM	70.480
524	10/24/18 04:30:00 PM	70.308
525	10/24/18 06:00:00 PM	67.050
526	10/24/18 07:30:00 PM	60.195
527	10/24/18 09:00:00 PM	55.711
528	10/24/18 10:30:00 PM	53.274
529	10/25/18 12:00:00 AM	51.874
530	10/25/18 01:30:00 AM	50.466
531	10/25/18 03:00:00 AM	49.404
532	10/25/18 04:30:00 AM	49.050
533	10/25/18 06:00:00 AM	48.695
534	10/25/18 07:30:00 AM	48.517
535	10/25/18 09:00:00 AM	48.517
536	10/25/18 10:30:00 AM	48.871
537	10/25/18 12:00:00 PM	49.937
538	10/25/18 01:30:00 PM	53.100
539	10/25/18 03:00:00 PM	59.851
540	10/25/18 04:30:00 PM	60.712
541	10/25/18 06:00:00 PM	57.268
542	10/25/18 07:30:00 PM	53.100
543	10/25/18 09:00:00 PM	49.937
544	10/25/18 10:30:00 PM	47.802
545	10/26/18 12:00:00 AM	46.369
546	10/26/18 01:30:00 AM	46.188
547	10/26/18 03:00:00 AM	46.188
548	10/26/18 04:30:00 AM	45.466
549	10/26/18 06:00:00 AM	44.195
550	10/26/18 07:30:00 AM	43.099
551	10/26/18 09:00:00 AM	43.099
552	10/26/18 10:30:00 AM	44.379
553	10/26/18 12:00:00 PM	54.495
554	10/26/18 01:30:00 PM	64.996
555	10/26/18 03:00:00 PM	70.995
556	10/26/18 04:30:00 PM	71.168
557	10/26/18 06:00:00 PM	67.050
558	10/26/18 07:30:00 PM	60.195
559	10/26/18 09:00:00 PM	56.057
560	10/26/18 10:30:00 PM	53.100
561	10/27/18 12:00:00 AM	51.172
562	10/27/18 01:30:00 AM	49.759
563	10/27/18 03:00:00 AM	48.517
564	10/27/18 04:30:00 AM	47.624
565	10/27/18 06:00:00 AM	47.266
566	10/27/18 07:30:00 AM	47.266
567	10/27/18 09:00:00 AM	47.088
568	10/27/18 10:30:00 AM	48.517
569	10/27/18 12:00:00 PM	59.680
570	10/27/18 01:30:00 PM	67.906
571	10/27/18 03:00:00 PM	70.308
572	10/27/18 04:30:00 PM	68.934
573	10/27/18 06:00:00 PM	65.509
574	10/27/18 07:30:00 PM	60.368
575	10/27/18 09:00:00 PM	56.750
576	10/27/18 10:30:00 PM	54.147
577	10/28/18 12:00:00 AM	52.225
578	10/28/18 01:30:00 AM	50.819
579	10/28/18 03:00:00 AM	49.759
580	10/28/18 04:30:00 AM	48.871
581	10/28/18 06:00:00 AM	47.982
582	10/28/18 07:30:00 AM	47.088
583	10/28/18 09:00:00 AM	46.908
584	10/28/18 10:30:00 AM	48.160
585	10/28/18 12:00:00 PM	59.337
586	10/28/18 01:30:00 PM	70.308
587	10/28/18 03:00:00 PM	74.964
588	10/28/18 04:30:00 PM	73.753
589	10/28/18 06:00:00 PM	69.107
590	10/28/18 07:30:00 PM	63.282
591	10/28/18 09:00:00 PM	59.851
592	10/28/18 10:30:00 PM	58.131
593	10/29/18 12:00:00 AM	56.750
594	10/29/18 01:30:00 AM	55.537
595	10/29/18 03:00:00 AM	54.495
596	10/29/18 04:30:00 AM	53.623
597	10/29/18 06:00:00 AM	52.576
598	10/29/18 07:30:00 AM	51.523
599	10/29/18 09:00:00 AM	50.643
600	10/29/18 10:30:00 AM	50.819
601	10/29/18 12:00:00 PM	59.164
602	10/29/18 01:30:00 PM	67.906
603	10/29/18 03:00:00 PM	68.934
604	10/29/18 04:30:00 PM	63.797
605	10/29/18 06:00:00 PM	59.851
606	10/29/18 07:30:00 PM	56.057
607	10/29/18 09:00:00 PM	53.274
608	10/29/18 10:30:00 PM	50.995
609	10/30/18 12:00:00 AM	49.228
610	10/30/18 01:30:00 AM	47.266
611	10/30/18 03:00:00 AM	45.648
612	10/30/18 04:30:00 AM	44.742
613	10/30/18 06:00:00 AM	43.648
614	10/30/18 07:30:00 AM	42.363
615	10/30/18 09:00:00 AM	41.625
616	10/30/18 10:30:00 AM	41.439
617	10/30/18 12:00:00 PM	52.401
618	10/30/18 01:30:00 PM	56.577
619	10/30/18 03:00:00 PM	65.167
620	10/30/18 04:30:00 PM	61.741
621	10/30/18 06:00:00 PM	57.441
622	10/30/18 07:30:00 PM	52.225
623	10/30/18 09:00:00 PM	48.695
624	10/30/18 10:30:00 PM	46.008
625	10/31/18 12:00:00 AM	44.013
626	10/31/18 01:30:00 AM	42.363
627	10/31/18 03:00:00 AM	40.881
628	10/31/18 04:30:00 AM	39.573
629	10/31/18 06:00:00 AM	38.629
630	10/31/18 07:30:00 AM	37.870
631	10/31/18 09:00:00 AM	37.870
632	10/31/18 10:30:00 AM	39.573
633	10/31/18 12:00:00 PM	50.466
634	10/31/18 01:30:00 PM	53.798
635	10/31/18 03:00:00 PM	56.230
636	10/31/18 04:30:00 PM	55.017
637	10/31/18 06:00:00 PM	50.819
638	10/31/18 07:30:00 PM	47.624
639	10/31/18 09:00:00 PM	46.369
640	10/31/18 10:30:00 PM	45.828
641	11/01/18 12:00:00 AM	45.286
642	11/01/18 01:30:00 AM	44.379
643	11/01/18 03:00:00 AM	43.466
644	11/01/18 04:30:00 AM	43.099
645	11/01/18 06:00:00 AM	43.099
646	11/01/18 07:30:00 AM	43.282
647	11/01/18 09:00:00 AM	43.466
648	11/01/18 10:30:00 AM	44.013
649	11/01/18 12:00:00 PM	45.104
650	11/01/18 01:30:00 PM	45.648
651	11/01/18 03:00:00 PM	48.517
652	11/01/18 04:30:00 PM	52.401
653	11/01/18 06:00:00 PM	50.113
654	11/01/18 07:30:00 PM	47.982
655	11/01/18 09:00:00 PM	47.088
656	11/01/18 10:30:00 PM	46.548
657	11/02/18 12:00:00 AM	46.008
658	11/02/18 01:30:00 AM	45.828
659	11/02/18 03:00:00 AM	45.648
660	11/02/18 04:30:00 AM	45.648
661	11/02/18 06:00:00 AM	45.648
662	11/02/18 07:30:00 AM	45.648
663	11/02/18 09:00:00 AM	45.648
664	11/02/18 10:30:00 AM	46.369
665	11/02/18 12:00:00 PM	50.819
666	11/02/18 01:30:00 PM	56.577
667	11/02/18 03:00:00 PM	56.923
668	11/02/18 04:30:00 PM	51.874
669	11/02/18 06:00:00 PM	49.050
670	11/02/18 07:30:00 PM	47.446
671	11/02/18 09:00:00 PM	45.466
672	11/02/18 10:30:00 PM	44.922
673	11/03/18 12:00:00 AM	43.648
674	11/03/18 01:30:00 AM	42.548
675	11/03/18 03:00:00 AM	41.067
676	11/03/18 04:30:00 AM	39.947
677	11/03/18 06:00:00 AM	38.818
678	11/03/18 07:30:00 AM	38.061
679	11/03/18 09:00:00 AM	37.488
680	11/03/18 10:30:00 AM	37.870
681	11/03/18 12:00:00 PM	49.228
682	11/03/18 01:30:00 PM	53.798
683	11/03/18 03:00:00 PM	57.441
684	11/03/18 04:30:00 PM	57.614
685	11/03/18 06:00:00 PM	53.449
686	11/03/18 07:30:00 PM	49.404
687	11/03/18 09:00:00 PM	46.548
688	11/03/18 10:30:00 PM	44.379
689	11/04/18 12:00:00 AM	43.099
690	11/04/18 01:30:00 AM	42.548
691	11/04/18 03:00:00 AM	42.363
692	11/04/18 04:30:00 AM	41.994
693	11/04/18 06:00:00 AM	42.179
694	11/04/18 07:30:00 AM	42.179
695	11/04/18 09:00:00 AM	41.994
696	11/04/18 10:30:00 AM	40.881
697	11/04/18 12:00:00 PM	39.947
698	11/04/18 01:30:00 PM	39.947
699	11/04/18 03:00:00 PM	42.179
700	11/04/18 04:30:00 PM	43.099
701	11/04/18 06:00:00 PM	42.179
702	11/04/18 07:30:00 PM	40.881
703	11/04/18 09:00:00 PM	40.134
704	11/04/18 10:30:00 PM	39.947
705	11/05/18 12:00:00 AM	39.573
706	11/05/18 01:30:00 AM	39.007
707	11/05/18 03:00:00 AM	39.196
708	11/05/18 04:30:00 AM	39.384
709	11/05/18 06:00:00 AM	39.007
710	11/05/18 07:30:00 AM	38.061
711	11/05/18 09:00:00 AM	37.488
712	11/05/18 10:30:00 AM	38.061
713	11/05/18 12:00:00 PM	48.339
