## Supplement - data and analysis for "Variation in near-surface soil temperature drives plant assemblage insurance potential": 2233_2019-10-16.csv

Plot Title: 20168505
#	Date Time, GMT-06:00	Temp, °F (LGR S/N: 20168505, SEN S/N: 20168505)
1	09/25/18 12:00:00 AM	66.193
2	09/25/18 01:30:00 AM	64.139
3	09/25/18 03:00:00 AM	62.425
4	09/25/18 04:30:00 AM	61.227
5	09/25/18 06:00:00 AM	60.024
6	09/25/18 07:30:00 AM	58.993
7	09/25/18 09:00:00 AM	58.647
8	09/25/18 10:30:00 AM	63.455
9	09/25/18 12:00:00 PM	71.683
10	09/25/18 01:30:00 PM	78.624
11	09/25/18 03:00:00 PM	81.621
12	09/25/18 04:30:00 PM	80.382
13	09/25/18 06:00:00 PM	79.678
14	09/25/18 07:30:00 PM	76.181
15	09/25/18 09:00:00 PM	70.308
16	09/25/18 10:30:00 PM	67.221
17	09/26/18 12:00:00 AM	64.996
18	09/26/18 01:30:00 AM	63.282
19	09/26/18 03:00:00 AM	61.741
20	09/26/18 04:30:00 AM	60.539
21	09/26/18 06:00:00 AM	59.337
22	09/26/18 07:30:00 AM	58.131
23	09/26/18 09:00:00 AM	57.785
24	09/26/18 10:30:00 AM	62.769
25	09/26/18 12:00:00 PM	71.168
26	09/26/18 01:30:00 PM	77.400
27	09/26/18 03:00:00 PM	81.797
28	09/26/18 04:30:00 PM	83.043
29	09/26/18 06:00:00 PM	81.797
30	09/26/18 07:30:00 PM	77.225
31	09/26/18 09:00:00 PM	72.372
32	09/26/18 10:30:00 PM	68.763
33	09/27/18 12:00:00 AM	66.537
34	09/27/18 01:30:00 AM	64.996
35	09/27/18 03:00:00 AM	63.626
36	09/27/18 04:30:00 AM	62.425
37	09/27/18 06:00:00 AM	61.398
38	09/27/18 07:30:00 AM	60.712
39	09/27/18 09:00:00 AM	60.195
40	09/27/18 10:30:00 AM	65.167
41	09/27/18 12:00:00 PM	73.234
42	09/27/18 01:30:00 PM	79.678
43	09/27/18 03:00:00 PM	83.757
44	09/27/18 04:30:00 PM	85.194
45	09/27/18 06:00:00 PM	83.757
46	09/27/18 07:30:00 PM	79.678
47	09/27/18 09:00:00 PM	75.139
48	09/27/18 10:30:00 PM	71.683
49	09/28/18 12:00:00 AM	69.107
50	09/28/18 01:30:00 AM	67.221
51	09/28/18 03:00:00 AM	65.680
52	09/28/18 04:30:00 AM	64.481
53	09/28/18 06:00:00 AM	63.282
54	09/28/18 07:30:00 AM	62.254
55	09/28/18 09:00:00 AM	61.912
56	09/28/18 10:30:00 AM	66.879
57	09/28/18 12:00:00 PM	75.484
58	09/28/18 01:30:00 PM	82.330
59	09/28/18 03:00:00 PM	86.641
60	09/28/18 04:30:00 PM	88.099
61	09/28/18 06:00:00 PM	85.735
62	09/28/18 07:30:00 PM	81.442
63	09/28/18 09:00:00 PM	77.050
64	09/28/18 10:30:00 PM	73.407
65	09/29/18 12:00:00 AM	71.168
66	09/29/18 01:30:00 AM	69.449
67	09/29/18 03:00:00 AM	68.077
68	09/29/18 04:30:00 AM	66.708
69	09/29/18 06:00:00 AM	65.509
70	09/29/18 07:30:00 AM	64.481
71	09/29/18 09:00:00 AM	64.481
72	09/29/18 10:30:00 AM	68.421
73	09/29/18 12:00:00 PM	74.446
74	09/29/18 01:30:00 PM	80.206
75	09/29/18 03:00:00 PM	82.152
76	09/29/18 04:30:00 PM	82.686
77	09/29/18 06:00:00 PM	81.975
78	09/29/18 07:30:00 PM	79.151
79	09/29/18 09:00:00 PM	76.006
80	09/29/18 10:30:00 PM	73.580
81	09/30/18 12:00:00 AM	72.372
82	09/30/18 01:30:00 AM	71.512
83	09/30/18 03:00:00 AM	70.995
84	09/30/18 04:30:00 AM	70.308
85	09/30/18 06:00:00 AM	69.793
86	09/30/18 07:30:00 AM	69.449
87	09/30/18 09:00:00 AM	69.107
88	09/30/18 10:30:00 AM	72.199
89	09/30/18 12:00:00 PM	75.312
90	09/30/18 01:30:00 PM	74.791
91	09/30/18 03:00:00 PM	76.006
92	09/30/18 04:30:00 PM	77.574
93	09/30/18 06:00:00 PM	76.354
94	09/30/18 07:30:00 PM	73.753
95	09/30/18 09:00:00 PM	70.651
96	09/30/18 10:30:00 PM	68.248
97	10/01/18 12:00:00 AM	66.366
98	10/01/18 01:30:00 AM	64.825
99	10/01/18 03:00:00 AM	63.455
100	10/01/18 04:30:00 AM	62.083
101	10/01/18 06:00:00 AM	60.883
102	10/01/18 07:30:00 AM	59.851
103	10/01/18 09:00:00 AM	59.680
104	10/01/18 10:30:00 AM	62.083
105	10/01/18 12:00:00 PM	67.221
106	10/01/18 01:30:00 PM	74.791
107	10/01/18 03:00:00 PM	78.975
108	10/01/18 04:30:00 PM	81.442
109	10/01/18 06:00:00 PM	81.266
110	10/01/18 07:30:00 PM	77.225
111	10/01/18 09:00:00 PM	72.718
112	10/01/18 10:30:00 PM	70.137
113	10/02/18 12:00:00 AM	68.248
114	10/02/18 01:30:00 AM	66.879
115	10/02/18 03:00:00 AM	65.680
116	10/02/18 04:30:00 AM	65.338
117	10/02/18 06:00:00 AM	64.825
118	10/02/18 07:30:00 AM	64.310
119	10/02/18 09:00:00 AM	64.139
120	10/02/18 10:30:00 AM	69.107
121	10/02/18 12:00:00 PM	73.234
122	10/02/18 01:30:00 PM	75.484
123	10/02/18 03:00:00 PM	76.354
124	10/02/18 04:30:00 PM	76.006
125	10/02/18 06:00:00 PM	76.703
126	10/02/18 07:30:00 PM	74.964
127	10/02/18 09:00:00 PM	72.372
128	10/02/18 10:30:00 PM	72.718
129	10/03/18 12:00:00 AM	69.278
130	10/03/18 01:30:00 AM	67.221
131	10/03/18 03:00:00 AM	65.851
132	10/03/18 04:30:00 AM	64.310
133	10/03/18 06:00:00 AM	62.598
134	10/03/18 07:30:00 AM	61.569
135	10/03/18 09:00:00 AM	61.569
136	10/03/18 10:30:00 AM	65.680
137	10/03/18 12:00:00 PM	71.339
138	10/03/18 01:30:00 PM	75.659
139	10/03/18 03:00:00 PM	78.449
140	10/03/18 04:30:00 PM	79.678
141	10/03/18 06:00:00 PM	77.923
142	10/03/18 07:30:00 PM	74.964
143	10/03/18 09:00:00 PM	70.308
144	10/03/18 10:30:00 PM	68.763
145	10/04/18 12:00:00 AM	67.221
146	10/04/18 01:30:00 AM	65.509
147	10/04/18 03:00:00 AM	64.310
148	10/04/18 04:30:00 AM	63.797
149	10/04/18 06:00:00 AM	63.282
150	10/04/18 07:30:00 AM	62.598
151	10/04/18 09:00:00 AM	62.254
152	10/04/18 10:30:00 AM	62.425
153	10/04/18 12:00:00 PM	62.425
154	10/04/18 01:30:00 PM	61.741
155	10/04/18 03:00:00 PM	61.912
156	10/04/18 04:30:00 PM	61.912
157	10/04/18 06:00:00 PM	61.227
158	10/04/18 07:30:00 PM	60.539
159	10/04/18 09:00:00 PM	59.851
160	10/04/18 10:30:00 PM	58.820
161	10/05/18 12:00:00 AM	58.476
162	10/05/18 01:30:00 AM	58.131
163	10/05/18 03:00:00 AM	57.958
164	10/05/18 04:30:00 AM	57.441
165	10/05/18 06:00:00 AM	56.750
166	10/05/18 07:30:00 AM	56.230
167	10/05/18 09:00:00 AM	55.711
168	10/05/18 10:30:00 AM	58.647
169	10/05/18 12:00:00 PM	63.455
170	10/05/18 01:30:00 PM	66.708
171	10/05/18 03:00:00 PM	68.248
172	10/05/18 04:30:00 PM	69.278
173	10/05/18 06:00:00 PM	68.421
174	10/05/18 07:30:00 PM	65.167
175	10/05/18 09:00:00 PM	61.054
176	10/05/18 10:30:00 PM	58.993
177	10/06/18 12:00:00 AM	57.441
178	10/06/18 01:30:00 AM	56.577
179	10/06/18 03:00:00 AM	55.711
180	10/06/18 04:30:00 AM	55.017
181	10/06/18 06:00:00 AM	54.322
182	10/06/18 07:30:00 AM	54.147
183	10/06/18 09:00:00 AM	54.147
184	10/06/18 10:30:00 AM	54.669
185	10/06/18 12:00:00 PM	56.230
186	10/06/18 01:30:00 PM	57.785
187	10/06/18 03:00:00 PM	58.993
188	10/06/18 04:30:00 PM	59.337
189	10/06/18 06:00:00 PM	58.993
190	10/06/18 07:30:00 PM	58.131
191	10/06/18 09:00:00 PM	57.268
192	10/06/18 10:30:00 PM	56.577
193	10/07/18 12:00:00 AM	56.230
194	10/07/18 01:30:00 AM	55.364
195	10/07/18 03:00:00 AM	54.669
196	10/07/18 04:30:00 AM	54.669
197	10/07/18 06:00:00 AM	54.495
198	10/07/18 07:30:00 AM	54.147
199	10/07/18 09:00:00 AM	54.147
200	10/07/18 10:30:00 AM	54.669
201	10/07/18 12:00:00 PM	57.096
202	10/07/18 01:30:00 PM	59.680
203	10/07/18 03:00:00 PM	58.820
204	10/07/18 04:30:00 PM	60.883
205	10/07/18 06:00:00 PM	60.368
206	10/07/18 07:30:00 PM	58.647
207	10/07/18 09:00:00 PM	57.096
208	10/07/18 10:30:00 PM	56.750
209	10/08/18 12:00:00 AM	55.884
210	10/08/18 01:30:00 AM	55.017
211	10/08/18 03:00:00 AM	54.842
212	10/08/18 04:30:00 AM	54.322
213	10/08/18 06:00:00 AM	53.973
214	10/08/18 07:30:00 AM	53.973
215	10/08/18 09:00:00 AM	53.623
216	10/08/18 10:30:00 AM	54.147
217	10/08/18 12:00:00 PM	55.537
218	10/08/18 01:30:00 PM	58.820
219	10/08/18 03:00:00 PM	60.883
220	10/08/18 04:30:00 PM	60.883
221	10/08/18 06:00:00 PM	58.647
222	10/08/18 07:30:00 PM	57.441
223	10/08/18 09:00:00 PM	55.884
224	10/08/18 10:30:00 PM	54.322
225	10/09/18 12:00:00 AM	53.100
226	10/09/18 01:30:00 AM	51.874
227	10/09/18 03:00:00 AM	51.172
228	10/09/18 04:30:00 AM	50.113
229	10/09/18 06:00:00 AM	49.582
230	10/09/18 07:30:00 AM	49.050
231	10/09/18 09:00:00 AM	49.404
232	10/09/18 10:30:00 AM	50.643
233	10/09/18 12:00:00 PM	51.523
234	10/09/18 01:30:00 PM	52.401
235	10/09/18 03:00:00 PM	53.274
236	10/09/18 04:30:00 PM	53.449
237	10/09/18 06:00:00 PM	52.925
238	10/09/18 07:30:00 PM	52.401
239	10/09/18 09:00:00 PM	51.699
240	10/09/18 10:30:00 PM	51.172
241	10/10/18 12:00:00 AM	50.466
242	10/10/18 01:30:00 AM	49.937
243	10/10/18 03:00:00 AM	49.404
244	10/10/18 04:30:00 AM	48.517
245	10/10/18 06:00:00 AM	47.802
246	10/10/18 07:30:00 AM	47.802
247	10/10/18 09:00:00 AM	48.160
248	10/10/18 10:30:00 AM	50.113
249	10/10/18 12:00:00 PM	52.050
250	10/10/18 01:30:00 PM	56.750
251	10/10/18 03:00:00 PM	56.750
252	10/10/18 04:30:00 PM	55.364
253	10/10/18 06:00:00 PM	54.669
254	10/10/18 07:30:00 PM	53.449
255	10/10/18 09:00:00 PM	52.576
256	10/10/18 10:30:00 PM	51.874
257	10/11/18 12:00:00 AM	51.346
258	10/11/18 01:30:00 AM	50.643
259	10/11/18 03:00:00 AM	49.937
260	10/11/18 04:30:00 AM	49.228
261	10/11/18 06:00:00 AM	48.695
262	10/11/18 07:30:00 AM	48.160
263	10/11/18 09:00:00 AM	48.160
264	10/11/18 10:30:00 AM	49.759
265	10/11/18 12:00:00 PM	52.576
266	10/11/18 01:30:00 PM	53.623
267	10/11/18 03:00:00 PM	54.495
268	10/11/18 04:30:00 PM	57.614
269	10/11/18 06:00:00 PM	57.441
270	10/11/18 07:30:00 PM	55.537
271	10/11/18 09:00:00 PM	53.623
272	10/11/18 10:30:00 PM	52.225
273	10/12/18 12:00:00 AM	50.819
274	10/12/18 01:30:00 AM	49.582
275	10/12/18 03:00:00 AM	48.695
276	10/12/18 04:30:00 AM	47.982
277	10/12/18 06:00:00 AM	47.088
278	10/12/18 07:30:00 AM	46.369
279	10/12/18 09:00:00 AM	46.188
280	10/12/18 10:30:00 AM	50.290
281	10/12/18 12:00:00 PM	56.230
282	10/12/18 01:30:00 PM	59.851
283	10/12/18 03:00:00 PM	62.940
284	10/12/18 04:30:00 PM	64.310
285	10/12/18 06:00:00 PM	63.797
286	10/12/18 07:30:00 PM	60.883
287	10/12/18 09:00:00 PM	57.096
288	10/12/18 10:30:00 PM	54.842
289	10/13/18 12:00:00 AM	53.449
290	10/13/18 01:30:00 AM	52.225
291	10/13/18 03:00:00 AM	51.172
292	10/13/18 04:30:00 AM	50.290
293	10/13/18 06:00:00 AM	49.404
294	10/13/18 07:30:00 AM	48.871
295	10/13/18 09:00:00 AM	48.695
296	10/13/18 10:30:00 AM	52.925
297	10/13/18 12:00:00 PM	57.785
298	10/13/18 01:30:00 PM	61.054
299	10/13/18 03:00:00 PM	60.024
300	10/13/18 04:30:00 PM	57.958
301	10/13/18 06:00:00 PM	58.993
302	10/13/18 07:30:00 PM	56.923
303	10/13/18 09:00:00 PM	55.364
304	10/13/18 10:30:00 PM	53.274
305	10/14/18 12:00:00 AM	52.401
306	10/14/18 01:30:00 AM	51.699
307	10/14/18 03:00:00 AM	50.995
308	10/14/18 04:30:00 AM	49.937
309	10/14/18 06:00:00 AM	48.695
310	10/14/18 07:30:00 AM	47.802
311	10/14/18 09:00:00 AM	47.446
312	10/14/18 10:30:00 AM	47.802
313	10/14/18 12:00:00 PM	51.172
314	10/14/18 01:30:00 PM	55.364
315	10/14/18 03:00:00 PM	57.268
316	10/14/18 04:30:00 PM	55.884
317	10/14/18 06:00:00 PM	55.711
318	10/14/18 07:30:00 PM	53.798
319	10/14/18 09:00:00 PM	51.523
320	10/14/18 10:30:00 PM	49.582
321	10/15/18 12:00:00 AM	47.624
322	10/15/18 01:30:00 AM	46.369
323	10/15/18 03:00:00 AM	45.286
324	10/15/18 04:30:00 AM	44.379
325	10/15/18 06:00:00 AM	43.466
326	10/15/18 07:30:00 AM	42.915
327	10/15/18 09:00:00 AM	42.548
328	10/15/18 10:30:00 AM	46.188
329	10/15/18 12:00:00 PM	52.225
330	10/15/18 01:30:00 PM	57.614
331	10/15/18 03:00:00 PM	60.883
332	10/15/18 04:30:00 PM	62.425
333	10/15/18 06:00:00 PM	61.741
334	10/15/18 07:30:00 PM	58.476
335	10/15/18 09:00:00 PM	55.017
336	10/15/18 10:30:00 PM	52.925
337	10/16/18 12:00:00 AM	51.346
338	10/16/18 01:30:00 AM	50.290
339	10/16/18 03:00:00 AM	49.228
340	10/16/18 04:30:00 AM	48.339
341	10/16/18 06:00:00 AM	47.624
342	10/16/18 07:30:00 AM	46.908
343	10/16/18 09:00:00 AM	46.369
344	10/16/18 10:30:00 AM	50.466
345	10/16/18 12:00:00 PM	56.404
346	10/16/18 01:30:00 PM	60.883
347	10/16/18 03:00:00 PM	64.139
348	10/16/18 04:30:00 PM	64.825
349	10/16/18 06:00:00 PM	64.652
350	10/16/18 07:30:00 PM	62.083
351	10/16/18 09:00:00 PM	58.820
352	10/16/18 10:30:00 PM	56.577
353	10/17/18 12:00:00 AM	54.842
354	10/17/18 01:30:00 AM	53.798
355	10/17/18 03:00:00 AM	52.576
356	10/17/18 04:30:00 AM	51.874
357	10/17/18 06:00:00 AM	50.995
358	10/17/18 07:30:00 AM	50.290
359	10/17/18 09:00:00 AM	49.937
360	10/17/18 10:30:00 AM	53.274
361	10/17/18 12:00:00 PM	58.476
362	10/17/18 01:30:00 PM	62.254
363	10/17/18 03:00:00 PM	66.022
364	10/17/18 04:30:00 PM	67.221
365	10/17/18 06:00:00 PM	66.193
366	10/17/18 07:30:00 PM	63.282
367	10/17/18 09:00:00 PM	60.539
368	10/17/18 10:30:00 PM	58.303
369	10/18/18 12:00:00 AM	56.577
370	10/18/18 01:30:00 AM	54.842
371	10/18/18 03:00:00 AM	53.798
372	10/18/18 04:30:00 AM	52.925
373	10/18/18 06:00:00 AM	52.401
374	10/18/18 07:30:00 AM	52.401
375	10/18/18 09:00:00 AM	52.225
376	10/18/18 10:30:00 AM	55.884
377	10/18/18 12:00:00 PM	61.227
378	10/18/18 01:30:00 PM	65.680
379	10/18/18 03:00:00 PM	68.248
380	10/18/18 04:30:00 PM	69.278
381	10/18/18 06:00:00 PM	68.421
382	10/18/18 07:30:00 PM	65.167
383	10/18/18 09:00:00 PM	61.569
384	10/18/18 10:30:00 PM	59.164
385	10/19/18 12:00:00 AM	57.441
386	10/19/18 01:30:00 AM	56.057
387	10/19/18 03:00:00 AM	54.842
388	10/19/18 04:30:00 AM	53.798
389	10/19/18 06:00:00 AM	52.750
390	10/19/18 07:30:00 AM	51.874
391	10/19/18 09:00:00 AM	51.346
392	10/19/18 10:30:00 AM	55.017
393	10/19/18 12:00:00 PM	60.883
394	10/19/18 01:30:00 PM	66.193
395	10/19/18 03:00:00 PM	69.622
396	10/19/18 04:30:00 PM	70.651
397	10/19/18 06:00:00 PM	69.622
398	10/19/18 07:30:00 PM	66.193
399	10/19/18 09:00:00 PM	62.769
400	10/19/18 10:30:00 PM	60.368
401	10/20/18 12:00:00 AM	58.476
402	10/20/18 01:30:00 AM	57.096
403	10/20/18 03:00:00 AM	55.711
404	10/20/18 04:30:00 AM	54.669
405	10/20/18 06:00:00 AM	53.623
406	10/20/18 07:30:00 AM	52.925
407	10/20/18 09:00:00 AM	52.401
408	10/20/18 10:30:00 AM	56.057
409	10/20/18 12:00:00 PM	62.254
410	10/20/18 01:30:00 PM	67.906
411	10/20/18 03:00:00 PM	71.339
412	10/20/18 04:30:00 PM	72.199
413	10/20/18 06:00:00 PM	70.995
414	10/20/18 07:30:00 PM	67.050
415	10/20/18 09:00:00 PM	63.797
416	10/20/18 10:30:00 PM	61.569
417	10/21/18 12:00:00 AM	59.851
418	10/21/18 01:30:00 AM	58.303
419	10/21/18 03:00:00 AM	56.923
420	10/21/18 04:30:00 AM	55.884
421	10/21/18 06:00:00 AM	55.017
422	10/21/18 07:30:00 AM	54.495
423	10/21/18 09:00:00 AM	54.147
424	10/21/18 10:30:00 AM	57.614
425	10/21/18 12:00:00 PM	63.626
426	10/21/18 01:30:00 PM	69.107
427	10/21/18 03:00:00 PM	71.856
428	10/21/18 04:30:00 PM	72.199
429	10/21/18 06:00:00 PM	71.168
430	10/21/18 07:30:00 PM	67.564
431	10/21/18 09:00:00 PM	65.167
432	10/21/18 10:30:00 PM	63.111
433	10/22/18 12:00:00 AM	61.912
434	10/22/18 01:30:00 AM	60.883
435	10/22/18 03:00:00 AM	60.024
436	10/22/18 04:30:00 AM	59.337
437	10/22/18 06:00:00 AM	58.131
438	10/22/18 07:30:00 AM	56.923
439	10/22/18 09:00:00 AM	56.057
440	10/22/18 10:30:00 AM	59.508
441	10/22/18 12:00:00 PM	65.338
442	10/22/18 01:30:00 PM	69.278
443	10/22/18 03:00:00 PM	68.763
444	10/22/18 04:30:00 PM	66.537
445	10/22/18 06:00:00 PM	63.797
446	10/22/18 07:30:00 PM	62.083
447	10/22/18 09:00:00 PM	60.539
448	10/22/18 10:30:00 PM	59.164
449	10/23/18 12:00:00 AM	58.303
450	10/23/18 01:30:00 AM	57.614
451	10/23/18 03:00:00 AM	57.096
452	10/23/18 04:30:00 AM	55.537
453	10/23/18 06:00:00 AM	54.322
454	10/23/18 07:30:00 AM	53.973
455	10/23/18 09:00:00 AM	53.798
456	10/23/18 10:30:00 AM	54.842
457	10/23/18 12:00:00 PM	56.750
458	10/23/18 01:30:00 PM	59.337
459	10/23/18 03:00:00 PM	60.712
460	10/23/18 04:30:00 PM	61.398
461	10/23/18 06:00:00 PM	62.083
462	10/23/18 07:30:00 PM	59.164
463	10/23/18 09:00:00 PM	56.923
464	10/23/18 10:30:00 PM	55.364
465	10/24/18 12:00:00 AM	54.495
466	10/24/18 01:30:00 AM	53.449
467	10/24/18 03:00:00 AM	52.576
468	10/24/18 04:30:00 AM	51.699
469	10/24/18 06:00:00 AM	51.172
470	10/24/18 07:30:00 AM	50.466
471	10/24/18 09:00:00 AM	50.113
472	10/24/18 10:30:00 AM	53.623
473	10/24/18 12:00:00 PM	60.024
474	10/24/18 01:30:00 PM	65.338
475	10/24/18 03:00:00 PM	68.248
476	10/24/18 04:30:00 PM	69.107
477	10/24/18 06:00:00 PM	68.248
478	10/24/18 07:30:00 PM	64.310
479	10/24/18 09:00:00 PM	60.712
480	10/24/18 10:30:00 PM	58.820
481	10/25/18 12:00:00 AM	57.614
482	10/25/18 01:30:00 AM	56.577
483	10/25/18 03:00:00 AM	55.537
484	10/25/18 04:30:00 AM	54.842
485	10/25/18 06:00:00 AM	54.495
486	10/25/18 07:30:00 AM	54.147
487	10/25/18 09:00:00 AM	53.973
488	10/25/18 10:30:00 AM	53.798
489	10/25/18 12:00:00 PM	53.973
490	10/25/18 01:30:00 PM	55.017
491	10/25/18 03:00:00 PM	57.785
492	10/25/18 04:30:00 PM	60.024
493	10/25/18 06:00:00 PM	59.164
494	10/25/18 07:30:00 PM	57.096
495	10/25/18 09:00:00 PM	54.495
496	10/25/18 10:30:00 PM	53.274
497	10/26/18 12:00:00 AM	52.050
498	10/26/18 01:30:00 AM	51.699
499	10/26/18 03:00:00 AM	51.523
500	10/26/18 04:30:00 AM	51.172
501	10/26/18 06:00:00 AM	50.466
502	10/26/18 07:30:00 AM	49.759
503	10/26/18 09:00:00 AM	49.404
504	10/26/18 10:30:00 AM	52.401
505	10/26/18 12:00:00 PM	57.785
506	10/26/18 01:30:00 PM	63.282
507	10/26/18 03:00:00 PM	67.050
508	10/26/18 04:30:00 PM	68.077
509	10/26/18 06:00:00 PM	67.221
510	10/26/18 07:30:00 PM	63.626
511	10/26/18 09:00:00 PM	60.024
512	10/26/18 10:30:00 PM	57.785
513	10/27/18 12:00:00 AM	56.404
514	10/27/18 01:30:00 AM	55.364
515	10/27/18 03:00:00 AM	54.322
516	10/27/18 04:30:00 AM	53.449
517	10/27/18 06:00:00 AM	52.750
518	10/27/18 07:30:00 AM	52.750
519	10/27/18 09:00:00 AM	52.576
520	10/27/18 10:30:00 AM	55.364
521	10/27/18 12:00:00 PM	60.883
522	10/27/18 01:30:00 PM	65.851
523	10/27/18 03:00:00 PM	67.906
524	10/27/18 04:30:00 PM	68.077
525	10/27/18 06:00:00 PM	67.050
526	10/27/18 07:30:00 PM	63.968
527	10/27/18 09:00:00 PM	61.227
528	10/27/18 10:30:00 PM	59.337
529	10/28/18 12:00:00 AM	57.785
530	10/28/18 01:30:00 AM	56.577
531	10/28/18 03:00:00 AM	55.537
532	10/28/18 04:30:00 AM	54.842
533	10/28/18 06:00:00 AM	53.973
534	10/28/18 07:30:00 AM	53.274
535	10/28/18 09:00:00 AM	52.925
536	10/28/18 10:30:00 AM	55.537
537	10/28/18 12:00:00 PM	61.054
538	10/28/18 01:30:00 PM	66.879
539	10/28/18 03:00:00 PM	69.964
540	10/28/18 04:30:00 PM	70.824
541	10/28/18 06:00:00 PM	69.622
542	10/28/18 07:30:00 PM	66.193
543	10/28/18 09:00:00 PM	63.455
544	10/28/18 10:30:00 PM	61.912
545	10/29/18 12:00:00 AM	60.539
546	10/29/18 01:30:00 AM	59.508
547	10/29/18 03:00:00 AM	58.820
548	10/29/18 04:30:00 AM	58.131
549	10/29/18 06:00:00 AM	57.096
550	10/29/18 07:30:00 AM	56.057
551	10/29/18 09:00:00 AM	55.364
552	10/29/18 10:30:00 AM	57.958
553	10/29/18 12:00:00 PM	61.741
554	10/29/18 01:30:00 PM	65.851
555	10/29/18 03:00:00 PM	67.050
556	10/29/18 04:30:00 PM	65.338
557	10/29/18 06:00:00 PM	63.282
558	10/29/18 07:30:00 PM	60.883
559	10/29/18 09:00:00 PM	58.993
560	10/29/18 10:30:00 PM	57.096
561	10/30/18 12:00:00 AM	55.364
562	10/30/18 01:30:00 AM	53.973
563	10/30/18 03:00:00 AM	52.401
564	10/30/18 04:30:00 AM	51.346
565	10/30/18 06:00:00 AM	50.643
566	10/30/18 07:30:00 AM	49.404
567	10/30/18 09:00:00 AM	48.695
568	10/30/18 10:30:00 AM	51.874
569	10/30/18 12:00:00 PM	57.958
570	10/30/18 01:30:00 PM	60.024
571	10/30/18 03:00:00 PM	63.111
572	10/30/18 04:30:00 PM	62.940
573	10/30/18 06:00:00 PM	60.368
574	10/30/18 07:30:00 PM	57.785
575	10/30/18 09:00:00 PM	55.189
576	10/30/18 10:30:00 PM	53.274
577	10/31/18 12:00:00 AM	51.346
578	10/31/18 01:30:00 AM	50.113
579	10/31/18 03:00:00 AM	48.695
580	10/31/18 04:30:00 AM	47.624
581	10/31/18 06:00:00 AM	46.548
582	10/31/18 07:30:00 AM	45.828
583	10/31/18 09:00:00 AM	45.648
584	10/31/18 10:30:00 AM	47.624
585	10/31/18 12:00:00 PM	53.274
586	10/31/18 01:30:00 PM	56.230
587	10/31/18 03:00:00 PM	56.750
588	10/31/18 04:30:00 PM	57.268
589	10/31/18 06:00:00 PM	55.189
590	10/31/18 07:30:00 PM	53.274
591	10/31/18 09:00:00 PM	52.225
592	10/31/18 10:30:00 PM	51.523
593	11/01/18 12:00:00 AM	51.172
594	11/01/18 01:30:00 AM	50.466
595	11/01/18 03:00:00 AM	49.937
596	11/01/18 04:30:00 AM	49.404
597	11/01/18 06:00:00 AM	49.228
598	11/01/18 07:30:00 AM	49.228
599	11/01/18 09:00:00 AM	49.228
600	11/01/18 10:30:00 AM	49.228
601	11/01/18 12:00:00 PM	49.759
602	11/01/18 01:30:00 PM	50.290
603	11/01/18 03:00:00 PM	51.346
604	11/01/18 04:30:00 PM	53.100
605	11/01/18 06:00:00 PM	53.274
606	11/01/18 07:30:00 PM	52.225
607	11/01/18 09:00:00 PM	51.699
608	11/01/18 10:30:00 PM	51.346
609	11/02/18 12:00:00 AM	50.995
610	11/02/18 01:30:00 AM	50.643
611	11/02/18 03:00:00 AM	50.466
612	11/02/18 04:30:00 AM	50.290
613	11/02/18 06:00:00 AM	50.290
614	11/02/18 07:30:00 AM	50.290
615	11/02/18 09:00:00 AM	50.113
616	11/02/18 10:30:00 AM	51.346
617	11/02/18 12:00:00 PM	53.274
618	11/02/18 01:30:00 PM	57.096
619	11/02/18 03:00:00 PM	58.820
620	11/02/18 04:30:00 PM	56.577
621	11/02/18 06:00:00 PM	53.798
622	11/02/18 07:30:00 PM	52.225
623	11/02/18 09:00:00 PM	50.995
624	11/02/18 10:30:00 PM	50.466
625	11/03/18 12:00:00 AM	49.759
626	11/03/18 01:30:00 AM	49.050
627	11/03/18 03:00:00 AM	47.802
628	11/03/18 04:30:00 AM	46.728
629	11/03/18 06:00:00 AM	45.828
630	11/03/18 07:30:00 AM	45.104
631	11/03/18 09:00:00 AM	44.379
632	11/03/18 10:30:00 AM	46.728
633	11/03/18 12:00:00 PM	53.274
634	11/03/18 01:30:00 PM	56.923
635	11/03/18 03:00:00 PM	58.476
636	11/03/18 04:30:00 PM	58.476
637	11/03/18 06:00:00 PM	57.096
638	11/03/18 07:30:00 PM	54.495
639	11/03/18 09:00:00 PM	52.750
640	11/03/18 10:30:00 PM	51.172
641	11/04/18 12:00:00 AM	49.759
642	11/04/18 01:30:00 AM	49.050
643	11/04/18 03:00:00 AM	48.695
644	11/04/18 04:30:00 AM	48.517
645	11/04/18 06:00:00 AM	48.339
646	11/04/18 07:30:00 AM	48.339
647	11/04/18 09:00:00 AM	47.982
648	11/04/18 10:30:00 AM	47.266
649	11/04/18 12:00:00 PM	46.188
650	11/04/18 01:30:00 PM	45.648
651	11/04/18 03:00:00 PM	46.369
652	11/04/18 04:30:00 PM	47.088
653	11/04/18 06:00:00 PM	46.908
654	11/04/18 07:30:00 PM	46.008
655	11/04/18 09:00:00 PM	45.466
656	11/04/18 10:30:00 PM	45.286
657	11/05/18 12:00:00 AM	45.104
658	11/05/18 01:30:00 AM	44.560
659	11/05/18 03:00:00 AM	44.560
660	11/05/18 04:30:00 AM	44.742
661	11/05/18 06:00:00 AM	44.560
662	11/05/18 07:30:00 AM	44.195
663	11/05/18 09:00:00 AM	43.831
664	11/05/18 10:30:00 AM	46.548
665	11/05/18 12:00:00 PM	52.401
666	11/05/18 01:30:00 PM	55.537
667	11/05/18 03:00:00 PM	55.884
668	11/05/18 04:30:00 PM	56.404
669	11/05/18 06:00:00 PM	55.537
670	11/05/18 07:30:00 PM	52.750
671	11/05/18 09:00:00 PM	50.819
672	11/05/18 10:30:00 PM	49.759
673	11/06/18 12:00:00 AM	48.339
674	11/06/18 01:30:00 AM	47.624
675	11/06/18 03:00:00 AM	46.728
676	11/06/18 04:30:00 AM	45.648
677	11/06/18 06:00:00 AM	44.922
678	11/06/18 07:30:00 AM	44.922
679	11/06/18 09:00:00 AM	44.922
680	11/06/18 10:30:00 AM	45.828
681	11/06/18 12:00:00 PM	46.728
682	11/06/18 01:30:00 PM	47.266
683	11/06/18 03:00:00 PM	48.160
684	11/06/18 04:30:00 PM	49.228
685	11/06/18 06:00:00 PM	47.802
686	11/06/18 07:30:00 PM	46.369
687	11/06/18 09:00:00 PM	45.466
688	11/06/18 10:30:00 PM	44.742
689	11/07/18 12:00:00 AM	44.379
690	11/07/18 01:30:00 AM	43.831
691	11/07/18 03:00:00 AM	43.648
692	11/07/18 04:30:00 AM	42.915
693	11/07/18 06:00:00 AM	41.994
694	11/07/18 07:30:00 AM	41.439
695	11/07/18 09:00:00 AM	40.696
696	11/07/18 10:30:00 AM	41.994
697	11/07/18 12:00:00 PM	46.369
698	11/07/18 01:30:00 PM	48.871
699	11/07/18 03:00:00 PM	53.274
700	11/07/18 04:30:00 PM	55.017
701	11/07/18 06:00:00 PM	53.798
702	11/07/18 07:30:00 PM	50.819
703	11/07/18 09:00:00 PM	48.160
704	11/07/18 10:30:00 PM	46.548
705	11/08/18 12:00:00 AM	44.922
706	11/08/18 01:30:00 AM	43.282
707	11/08/18 03:00:00 AM	42.179
708	11/08/18 04:30:00 AM	41.254
709	11/08/18 06:00:00 AM	40.321
710	11/08/18 07:30:00 AM	39.573
711	11/08/18 09:00:00 AM	39.196
712	11/08/18 10:30:00 AM	40.696
713	11/08/18 12:00:00 PM	47.088
714	11/08/18 01:30:00 PM	51.699
715	11/08/18 03:00:00 PM	53.274
716	11/08/18 04:30:00 PM	54.842
717	11/08/18 06:00:00 PM	53.274
718	11/08/18 07:30:00 PM	50.113
719	11/08/18 09:00:00 PM	47.266
720	11/08/18 10:30:00 PM	44.922
721	11/09/18 12:00:00 AM	43.466
722	11/09/18 01:30:00 AM	42.363
723	11/09/18 03:00:00 AM	41.439
724	11/09/18 04:30:00 AM	40.321
725	11/09/18 06:00:00 AM	39.573
726	11/09/18 07:30:00 AM	38.818
727	11/09/18 09:00:00 AM	38.250
728	11/09/18 10:30:00 AM	39.384
729	11/09/18 12:00:00 PM	45.828
730	11/09/18 01:30:00 PM	51.874
731	11/09/18 03:00:00 PM	55.537
732	11/09/18 04:30:00 PM	56.923
733	11/09/18 06:00:00 PM	55.189
734	11/09/18 07:30:00 PM	50.995
735	11/09/18 09:00:00 PM	48.160
736	11/09/18 10:30:00 PM	46.188
737	11/10/18 12:00:00 AM	44.922
738	11/10/18 01:30:00 AM	44.013
739	11/10/18 03:00:00 AM	43.648
740	11/10/18 04:30:00 AM	43.466
741	11/10/18 06:00:00 AM	43.466
742	11/10/18 07:30:00 AM	43.282
743	11/10/18 09:00:00 AM	43.099
744	11/10/18 10:30:00 AM	43.648
745	11/10/18 12:00:00 PM	45.648
746	11/10/18 01:30:00 PM	47.624
747	11/10/18 03:00:00 PM	49.050
748	11/10/18 04:30:00 PM	52.401
749	11/10/18 06:00:00 PM	51.346
750	11/10/18 07:30:00 PM	49.050
751	11/10/18 09:00:00 PM	47.266
752	11/10/18 10:30:00 PM	45.648
753	11/11/18 12:00:00 AM	44.195
754	11/11/18 01:30:00 AM	43.099
755	11/11/18 03:00:00 AM	42.548
756	11/11/18 04:30:00 AM	41.810
757	11/11/18 06:00:00 AM	41.439
758	11/11/18 07:30:00 AM	41.254
759	11/11/18 09:00:00 AM	41.067
760	11/11/18 10:30:00 AM	42.363
761	11/11/18 12:00:00 PM	47.266
762	11/11/18 01:30:00 PM	50.643
763	11/11/18 03:00:00 PM	53.798
764	11/11/18 04:30:00 PM	55.017
765	11/11/18 06:00:00 PM	53.274
766	11/11/18 07:30:00 PM	49.582
767	11/11/18 09:00:00 PM	46.908
768	11/11/18 10:30:00 PM	44.922
769	11/12/18 12:00:00 AM	43.466
770	11/12/18 01:30:00 AM	41.994
771	11/12/18 03:00:00 AM	40.881
772	11/12/18 04:30:00 AM	40.134
773	11/12/18 06:00:00 AM	39.384
774	11/12/18 07:30:00 AM	38.250
775	11/12/18 09:00:00 AM	37.679
776	11/12/18 10:30:00 AM	38.818
777	11/12/18 12:00:00 PM	45.286
778	11/12/18 01:30:00 PM	50.643
779	11/12/18 03:00:00 PM	54.669
780	11/12/18 04:30:00 PM	55.884
781	11/12/18 06:00:00 PM	53.449
782	11/12/18 07:30:00 PM	49.582
783	11/12/18 09:00:00 PM	46.369
784	11/12/18 10:30:00 PM	44.560
785	11/13/18 12:00:00 AM	42.915
786	11/13/18 01:30:00 AM	41.810
787	11/13/18 03:00:00 AM	40.696
788	11/13/18 04:30:00 AM	39.947
789	11/13/18 06:00:00 AM	39.196
790	11/13/18 07:30:00 AM	38.440
791	11/13/18 09:00:00 AM	38.061
792	11/13/18 10:30:00 AM	39.573
793	11/13/18 12:00:00 PM	46.008
794	11/13/18 01:30:00 PM	51.874
795	11/13/18 03:00:00 PM	55.711
796	11/13/18 04:30:00 PM	57.096
797	11/13/18 06:00:00 PM	55.017
798	11/13/18 07:30:00 PM	51.346
799	11/13/18 09:00:00 PM	48.871
800	11/13/18 10:30:00 PM	46.908
801	11/14/18 12:00:00 AM	45.466
802	11/14/18 01:30:00 AM	44.195
803	11/14/18 03:00:00 AM	43.282
804	11/14/18 04:30:00 AM	42.548
805	11/14/18 06:00:00 AM	41.810
806	11/14/18 07:30:00 AM	41.439
807	11/14/18 09:00:00 AM	41.067
808	11/14/18 10:30:00 AM	42.732
809	11/14/18 12:00:00 PM	48.517
810	11/14/18 01:30:00 PM	54.495
811	11/14/18 03:00:00 PM	58.647
812	11/14/18 04:30:00 PM	59.508
813	11/14/18 06:00:00 PM	57.441
814	11/14/18 07:30:00 PM	53.449
815	11/14/18 09:00:00 PM	50.819
816	11/14/18 10:30:00 PM	48.871
817	11/15/18 12:00:00 AM	47.266
818	11/15/18 01:30:00 AM	46.008
819	11/15/18 03:00:00 AM	44.922
820	11/15/18 04:30:00 AM	44.013
821	11/15/18 06:00:00 AM	43.282
822	11/15/18 07:30:00 AM	42.548
823	11/15/18 09:00:00 AM	41.994
824	11/15/18 10:30:00 AM	43.282
825	11/15/18 12:00:00 PM	46.908
826	11/15/18 01:30:00 PM	53.100
827	11/15/18 03:00:00 PM	58.131
828	11/15/18 04:30:00 PM	60.195
829	11/15/18 06:00:00 PM	57.958
830	11/15/18 07:30:00 PM	54.147
831	11/15/18 09:00:00 PM	51.346
832	11/15/18 10:30:00 PM	49.404
833	11/16/18 12:00:00 AM	47.982
834	11/16/18 01:30:00 AM	46.728
835	11/16/18 03:00:00 AM	45.828
836	11/16/18 04:30:00 AM	44.922
837	11/16/18 06:00:00 AM	44.013
838	11/16/18 07:30:00 AM	43.282
839	11/16/18 09:00:00 AM	42.732
840	11/16/18 10:30:00 AM	44.379
841	11/16/18 12:00:00 PM	50.643
842	11/16/18 01:30:00 PM	56.750
843	11/16/18 03:00:00 PM	60.024
844	11/16/18 04:30:00 PM	60.712
845	11/16/18 06:00:00 PM	58.647
846	11/16/18 07:30:00 PM	54.842
847	11/16/18 09:00:00 PM	52.401
848	11/16/18 10:30:00 PM	50.466
849	11/17/18 12:00:00 AM	49.582
850	11/17/18 01:30:00 AM	49.050
851	11/17/18 03:00:00 AM	48.695
852	11/17/18 04:30:00 AM	48.517
853	11/17/18 06:00:00 AM	47.802
854	11/17/18 07:30:00 AM	46.728
855	11/17/18 09:00:00 AM	45.828
856	11/17/18 10:30:00 AM	45.828
857	11/17/18 12:00:00 PM	46.728
858	11/17/18 01:30:00 PM	48.160
859	11/17/18 03:00:00 PM	51.699
860	11/17/18 04:30:00 PM	53.973
861	11/17/18 06:00:00 PM	52.401
862	11/17/18 07:30:00 PM	48.871
863	11/17/18 09:00:00 PM	46.188
864	11/17/18 10:30:00 PM	44.379
865	11/18/18 12:00:00 AM	42.732
866	11/18/18 01:30:00 AM	41.439
867	11/18/18 03:00:00 AM	40.321
868	11/18/18 04:30:00 AM	39.384
869	11/18/18 06:00:00 AM	38.440
870	11/18/18 07:30:00 AM	37.679
871	11/18/18 09:00:00 AM	36.914
872	11/18/18 10:30:00 AM	38.061
873	11/18/18 12:00:00 PM	43.831
874	11/18/18 01:30:00 PM	50.290
875	11/18/18 03:00:00 PM	52.925
876	11/18/18 04:30:00 PM	54.495
877	11/18/18 06:00:00 PM	51.523
878	11/18/18 07:30:00 PM	47.802
879	11/18/18 09:00:00 PM	45.104
880	11/18/18 10:30:00 PM	43.282
881	11/19/18 12:00:00 AM	41.810
882	11/19/18 01:30:00 AM	40.696
883	11/19/18 03:00:00 AM	39.573
884	11/19/18 04:30:00 AM	38.818
885	11/19/18 06:00:00 AM	38.061
886	11/19/18 07:30:00 AM	37.297
887	11/19/18 09:00:00 AM	36.723
888	11/19/18 10:30:00 AM	38.061
889	11/19/18 12:00:00 PM	44.379
890	11/19/18 01:30:00 PM	51.172
891	11/19/18 03:00:00 PM	55.364
892	11/19/18 04:30:00 PM	57.096
893	11/19/18 06:00:00 PM	54.322
894	11/19/18 07:30:00 PM	50.290
895	11/19/18 09:00:00 PM	47.446
896	11/19/18 10:30:00 PM	45.466
897	11/20/18 12:00:00 AM	44.013
898	11/20/18 01:30:00 AM	42.915
899	11/20/18 03:00:00 AM	41.810
900	11/20/18 04:30:00 AM	40.881
901	11/20/18 06:00:00 AM	40.134
902	11/20/18 07:30:00 AM	39.384
903	11/20/18 09:00:00 AM	38.818
904	11/20/18 10:30:00 AM	40.321
905	11/20/18 12:00:00 PM	46.908
906	11/20/18 01:30:00 PM	53.449
907	11/20/18 03:00:00 PM	57.614
908	11/20/18 04:30:00 PM	58.647
909	11/20/18 06:00:00 PM	56.057
910	11/20/18 07:30:00 PM	51.874
911	11/20/18 09:00:00 PM	49.050
912	11/20/18 10:30:00 PM	47.088
913	11/21/18 12:00:00 AM	45.466
914	11/21/18 01:30:00 AM	44.195
915	11/21/18 03:00:00 AM	43.099
916	11/21/18 04:30:00 AM	41.994
917	11/21/18 06:00:00 AM	41.067
918	11/21/18 07:30:00 AM	40.134
919	11/21/18 09:00:00 AM	39.573
920	11/21/18 10:30:00 AM	41.067
921	11/21/18 12:00:00 PM	47.624
922	11/21/18 01:30:00 PM	54.495
923	11/21/18 03:00:00 PM	58.647
924	11/21/18 04:30:00 PM	58.647
925	11/21/18 06:00:00 PM	56.057
926	11/21/18 07:30:00 PM	52.050
927	11/21/18 09:00:00 PM	50.290
928	11/21/18 10:30:00 PM	49.050
929	11/22/18 12:00:00 AM	47.982
930	11/22/18 01:30:00 AM	47.088
931	11/22/18 03:00:00 AM	46.548
932	11/22/18 04:30:00 AM	46.188
933	11/22/18 06:00:00 AM	46.008
934	11/22/18 07:30:00 AM	46.188
935	11/22/18 09:00:00 AM	46.008
936	11/22/18 10:30:00 AM	46.008
937	11/22/18 12:00:00 PM	47.088
938	11/22/18 01:30:00 PM	47.088
939	11/22/18 03:00:00 PM	46.548
940	11/22/18 04:30:00 PM	46.188
941	11/22/18 06:00:00 PM	45.828
942	11/22/18 07:30:00 PM	45.104
943	11/22/18 09:00:00 PM	44.379
944	11/22/18 10:30:00 PM	43.831
945	11/23/18 12:00:00 AM	43.282
946	11/23/18 01:30:00 AM	43.099
947	11/23/18 03:00:00 AM	42.363
948	11/23/18 04:30:00 AM	42.363
949	11/23/18 06:00:00 AM	42.179
950	11/23/18 07:30:00 AM	41.810
951	11/23/18 09:00:00 AM	41.067
952	11/23/18 10:30:00 AM	40.696
953	11/23/18 12:00:00 PM	41.254
954	11/23/18 01:30:00 PM	42.179
955	11/23/18 03:00:00 PM	42.732
956	11/23/18 04:30:00 PM	43.466
957	11/23/18 06:00:00 PM	43.282
958	11/23/18 07:30:00 PM	42.548
959	11/23/18 09:00:00 PM	41.994
960	11/23/18 10:30:00 PM	41.810
961	11/24/18 12:00:00 AM	41.810
962	11/24/18 01:30:00 AM	41.994
963	11/24/18 03:00:00 AM	42.363
964	11/24/18 04:30:00 AM	42.179
965	11/24/18 06:00:00 AM	41.067
966	11/24/18 07:30:00 AM	40.509
967	11/24/18 09:00:00 AM	40.134
968	11/24/18 10:30:00 AM	39.947
969	11/24/18 12:00:00 PM	39.760
970	11/24/18 01:30:00 PM	39.760
971	11/24/18 03:00:00 PM	40.134
972	11/24/18 04:30:00 PM	40.134
973	11/24/18 06:00:00 PM	40.134
974	11/24/18 07:30:00 PM	39.947
975	11/24/18 09:00:00 PM	39.947
976	11/24/18 10:30:00 PM	39.760
977	11/25/18 12:00:00 AM	39.573
978	11/25/18 01:30:00 AM	39.384
979	11/25/18 03:00:00 AM	39.196
980	11/25/18 04:30:00 AM	38.818
981	11/25/18 06:00:00 AM	38.818
982	11/25/18 07:30:00 AM	38.629
983	11/25/18 09:00:00 AM	38.629
984	11/25/18 10:30:00 AM	38.440
985	11/25/18 12:00:00 PM	39.573
986	11/25/18 01:30:00 PM	44.379
987	11/25/18 03:00:00 PM	48.695
988	11/25/18 04:30:00 PM	50.290
989	11/25/18 06:00:00 PM	47.266
990	11/25/18 07:30:00 PM	43.831
991	11/25/18 09:00:00 PM	41.439
992	11/25/18 10:30:00 PM	40.321
993	11/26/18 12:00:00 AM	39.384
994	11/26/18 01:30:00 AM	38.629
995	11/26/18 03:00:00 AM	37.870
996	11/26/18 04:30:00 AM	37.297
997	11/26/18 06:00:00 AM	36.914
998	11/26/18 07:30:00 AM	36.531
999	11/26/18 09:00:00 AM	36.145
1000	11/26/18 10:30:00 AM	36.531
1001	11/26/18 12:00:00 PM	39.573
1002	11/26/18 01:30:00 PM	45.648
1003	11/26/18 03:00:00 PM	49.404
1004	11/26/18 04:30:00 PM	50.643
1005	11/26/18 06:00:00 PM	48.339
1006	11/26/18 07:30:00 PM	45.104
1007	11/26/18 09:00:00 PM	42.732
1008	11/26/18 10:30:00 PM	41.439
1009	11/27/18 12:00:00 AM	40.321
1010	11/27/18 01:30:00 AM	39.573
1011	11/27/18 03:00:00 AM	39.384
1012	11/27/18 04:30:00 AM	39.007
1013	11/27/18 06:00:00 AM	38.818
1014	11/27/18 07:30:00 AM	38.818
1015	11/27/18 09:00:00 AM	38.818
1016	11/27/18 10:30:00 AM	38.818
1017	11/27/18 12:00:00 PM	40.696
1018	11/27/18 01:30:00 PM	43.831
1019	11/27/18 03:00:00 PM	44.560
1020	11/27/18 04:30:00 PM	44.742
1021	11/27/18 06:00:00 PM	44.379
1022	11/27/18 07:30:00 PM	43.648
1023	11/27/18 09:00:00 PM	43.099
1024	11/27/18 10:30:00 PM	42.732
1025	11/28/18 12:00:00 AM	42.363
1026	11/28/18 01:30:00 AM	42.179
1027	11/28/18 03:00:00 AM	41.994
1028	11/28/18 04:30:00 AM	41.810
1029	11/28/18 06:00:00 AM	41.254
1030	11/28/18 07:30:00 AM	41.254
1031	11/28/18 09:00:00 AM	41.254
1032	11/28/18 10:30:00 AM	41.439
1033	11/28/18 12:00:00 PM	41.254
1034	11/28/18 01:30:00 PM	41.067
1035	11/28/18 03:00:00 PM	40.881
1036	11/28/18 04:30:00 PM	40.881
1037	11/28/18 06:00:00 PM	40.696
1038	11/28/18 07:30:00 PM	40.321
1039	11/28/18 09:00:00 PM	40.134
1040	11/28/18 10:30:00 PM	40.134
1041	11/29/18 12:00:00 AM	39.947
1042	11/29/18 01:30:00 AM	39.760
1043	11/29/18 03:00:00 AM	39.947
1044	11/29/18 04:30:00 AM	39.947
1045	11/29/18 06:00:00 AM	39.947
1046	11/29/18 07:30:00 AM	39.760
1047	11/29/18 09:00:00 AM	39.573
1048	11/29/18 10:30:00 AM	40.134
1049	11/29/18 12:00:00 PM	41.625
1050	11/29/18 01:30:00 PM	43.099
1051	11/29/18 03:00:00 PM	43.282
1052	11/29/18 04:30:00 PM	42.548
1053	11/29/18 06:00:00 PM	41.254
1054	11/29/18 07:30:00 PM	40.509
1055	11/29/18 09:00:00 PM	40.134
1056	11/29/18 10:30:00 PM	39.947
1057	11/30/18 12:00:00 AM	39.947
1058	11/30/18 01:30:00 AM	39.760
1059	11/30/18 03:00:00 AM	39.760
1060	11/30/18 04:30:00 AM	39.760
1061	11/30/18 06:00:00 AM	39.760
1062	11/30/18 07:30:00 AM	39.760
1063	11/30/18 09:00:00 AM	39.573
1064	11/30/18 10:30:00 AM	39.760
1065	11/30/18 12:00:00 PM	40.134
1066	11/30/18 01:30:00 PM	41.067
1067	11/30/18 03:00:00 PM	40.881
1068	11/30/18 04:30:00 PM	40.696
1069	11/30/18 06:00:00 PM	40.134
1070	11/30/18 07:30:00 PM	39.573
1071	11/30/18 09:00:00 PM	39.196
1072	11/30/18 10:30:00 PM	39.007
1073	12/01/18 12:00:00 AM	38.818
1074	12/01/18 01:30:00 AM	38.818
1075	12/01/18 03:00:00 AM	38.818
1076	12/01/18 04:30:00 AM	38.629
1077	12/01/18 06:00:00 AM	38.440
1078	12/01/18 07:30:00 AM	38.250
1079	12/01/18 09:00:00 AM	38.250
1080	12/01/18 10:30:00 AM	38.250
1081	12/01/18 12:00:00 PM	39.384
1082	12/01/18 01:30:00 PM	40.134
1083	12/01/18 03:00:00 PM	40.321
1084	12/01/18 04:30:00 PM	40.134
1085	12/01/18 06:00:00 PM	39.760
1086	12/01/18 07:30:00 PM	38.818
1087	12/01/18 09:00:00 PM	38.250
1088	12/01/18 10:30:00 PM	38.061
1089	12/02/18 12:00:00 AM	37.870
1090	12/02/18 01:30:00 AM	37.488
1091	12/02/18 03:00:00 AM	37.297
1092	12/02/18 04:30:00 AM	37.107
1093	12/02/18 06:00:00 AM	37.107
1094	12/02/18 07:30:00 AM	36.914
1095	12/02/18 09:00:00 AM	36.914
1096	12/02/18 10:30:00 AM	36.914
1097	12/02/18 12:00:00 PM	37.297
1098	12/02/18 01:30:00 PM	37.679
1099	12/02/18 03:00:00 PM	38.250
1100	12/02/18 04:30:00 PM	38.250
1101	12/02/18 06:00:00 PM	38.061
1102	12/02/18 07:30:00 PM	38.061
1103	12/02/18 09:00:00 PM	37.870
1104	12/02/18 10:30:00 PM	37.870
1105	12/03/18 12:00:00 AM	37.870
1106	12/03/18 01:30:00 AM	37.679
1107	12/03/18 03:00:00 AM	37.679
1108	12/03/18 04:30:00 AM	37.679
1109	12/03/18 06:00:00 AM	37.488
1110	12/03/18 07:30:00 AM	37.297
1111	12/03/18 09:00:00 AM	37.107
1112	12/03/18 10:30:00 AM	36.914
1113	12/03/18 12:00:00 PM	37.488
1114	12/03/18 01:30:00 PM	38.440
1115	12/03/18 03:00:00 PM	39.007
1116	12/03/18 04:30:00 PM	39.007
1117	12/03/18 06:00:00 PM	38.629
1118	12/03/18 07:30:00 PM	38.061
1119	12/03/18 09:00:00 PM	37.297
1120	12/03/18 10:30:00 PM	37.107
1121	12/04/18 12:00:00 AM	36.531
1122	12/04/18 01:30:00 AM	35.951
1123	12/04/18 03:00:00 AM	35.370
1124	12/04/18 04:30:00 AM	35.175
1125	12/04/18 06:00:00 AM	34.981
1126	12/04/18 07:30:00 AM	34.590
1127	12/04/18 09:00:00 AM	34.394
1128	12/04/18 10:30:00 AM	34.198
1129	12/04/18 12:00:00 PM	34.786
1130	12/04/18 01:30:00 PM	35.951
1131	12/04/18 03:00:00 PM	38.818
1132	12/04/18 04:30:00 PM	40.509
1133	12/04/18 06:00:00 PM	38.818
1134	12/04/18 07:30:00 PM	36.914
1135	12/04/18 09:00:00 PM	36.145
1136	12/04/18 10:30:00 PM	35.564
1137	12/05/18 12:00:00 AM	34.981
1138	12/05/18 01:30:00 AM	34.590
1139	12/05/18 03:00:00 AM	34.198
1140	12/05/18 04:30:00 AM	34.002
1141	12/05/18 06:00:00 AM	33.805
1142	12/05/18 07:30:00 AM	33.607
1143	12/05/18 09:00:00 AM	33.607
1144	12/05/18 10:30:00 AM	33.805
1145	12/05/18 12:00:00 PM	33.805
1146	12/05/18 01:30:00 PM	34.002
1147	12/05/18 03:00:00 PM	34.198
1148	12/05/18 04:30:00 PM	34.394
1149	12/05/18 06:00:00 PM	34.590
1150	12/05/18 07:30:00 PM	34.590
1151	12/05/18 09:00:00 PM	34.786
