## Supplement - data and analysis for "Variation in near-surface soil temperature drives plant assemblage insurance potential": 2333_2019-10-08.csv

Plot Title: 20168494
#	Date Time, GMT-06:00	Temp, °F (LGR S/N: 20168494, SEN S/N: 20168494)
1	09/26/18 12:00:00 AM	44.379
2	09/26/18 01:30:00 AM	43.831
3	09/26/18 03:00:00 AM	43.282
4	09/26/18 04:30:00 AM	42.732
5	09/26/18 06:00:00 AM	42.179
6	09/26/18 07:30:00 AM	41.810
7	09/26/18 09:00:00 AM	41.810
8	09/26/18 10:30:00 AM	43.099
9	09/26/18 12:00:00 PM	45.286
10	09/26/18 01:30:00 PM	47.446
11	09/26/18 03:00:00 PM	49.050
12	09/26/18 04:30:00 PM	48.871
13	09/26/18 06:00:00 PM	48.339
14	09/26/18 07:30:00 PM	47.266
15	09/26/18 09:00:00 PM	46.188
16	09/26/18 10:30:00 PM	45.648
17	09/27/18 12:00:00 AM	45.104
18	09/27/18 01:30:00 AM	44.742
19	09/27/18 03:00:00 AM	44.379
20	09/27/18 04:30:00 AM	44.013
21	09/27/18 06:00:00 AM	43.831
22	09/27/18 07:30:00 AM	43.466
23	09/27/18 09:00:00 AM	43.648
24	09/27/18 10:30:00 AM	45.104
25	09/27/18 12:00:00 PM	46.908
26	09/27/18 01:30:00 PM	48.871
27	09/27/18 03:00:00 PM	50.113
28	09/27/18 04:30:00 PM	50.113
29	09/27/18 06:00:00 PM	49.404
30	09/27/18 07:30:00 PM	48.695
31	09/27/18 09:00:00 PM	47.802
32	09/27/18 10:30:00 PM	47.088
33	09/28/18 12:00:00 AM	46.548
34	09/28/18 01:30:00 AM	46.008
35	09/28/18 03:00:00 AM	45.648
36	09/28/18 04:30:00 AM	45.286
37	09/28/18 06:00:00 AM	45.104
38	09/28/18 07:30:00 AM	44.742
39	09/28/18 09:00:00 AM	44.922
40	09/28/18 10:30:00 AM	46.188
41	09/28/18 12:00:00 PM	48.339
42	09/28/18 01:30:00 PM	50.113
43	09/28/18 03:00:00 PM	51.346
44	09/28/18 04:30:00 PM	51.346
45	09/28/18 06:00:00 PM	51.346
46	09/28/18 07:30:00 PM	50.643
47	09/28/18 09:00:00 PM	49.759
48	09/28/18 10:30:00 PM	49.050
49	09/29/18 12:00:00 AM	48.339
50	09/29/18 01:30:00 AM	47.802
51	09/29/18 03:00:00 AM	47.446
52	09/29/18 04:30:00 AM	46.908
53	09/29/18 06:00:00 AM	46.728
54	09/29/18 07:30:00 AM	46.548
55	09/29/18 09:00:00 AM	47.088
56	09/29/18 10:30:00 AM	49.050
57	09/29/18 12:00:00 PM	51.172
58	09/29/18 01:30:00 PM	52.925
59	09/29/18 03:00:00 PM	54.147
60	09/29/18 04:30:00 PM	54.495
61	09/29/18 06:00:00 PM	53.973
62	09/29/18 07:30:00 PM	52.925
63	09/29/18 09:00:00 PM	52.050
64	09/29/18 10:30:00 PM	51.699
65	09/30/18 12:00:00 AM	51.523
66	09/30/18 01:30:00 AM	51.346
67	09/30/18 03:00:00 AM	51.172
68	09/30/18 04:30:00 AM	50.819
69	09/30/18 06:00:00 AM	50.643
70	09/30/18 07:30:00 AM	50.819
71	09/30/18 09:00:00 AM	50.819
72	09/30/18 10:30:00 AM	51.699
73	09/30/18 12:00:00 PM	52.750
74	09/30/18 01:30:00 PM	53.798
75	09/30/18 03:00:00 PM	54.147
76	09/30/18 04:30:00 PM	53.973
77	09/30/18 06:00:00 PM	52.750
78	09/30/18 07:30:00 PM	51.346
79	09/30/18 09:00:00 PM	49.937
80	09/30/18 10:30:00 PM	49.050
81	10/01/18 12:00:00 AM	48.160
82	10/01/18 01:30:00 AM	47.266
83	10/01/18 03:00:00 AM	46.548
84	10/01/18 04:30:00 AM	46.008
85	10/01/18 06:00:00 AM	45.466
86	10/01/18 07:30:00 AM	44.922
87	10/01/18 09:00:00 AM	45.286
88	10/01/18 10:30:00 AM	46.908
89	10/01/18 12:00:00 PM	49.050
90	10/01/18 01:30:00 PM	50.995
91	10/01/18 03:00:00 PM	52.050
92	10/01/18 04:30:00 PM	52.401
93	10/01/18 06:00:00 PM	51.523
94	10/01/18 07:30:00 PM	50.643
95	10/01/18 09:00:00 PM	49.937
96	10/01/18 10:30:00 PM	49.228
97	10/02/18 12:00:00 AM	48.517
98	10/02/18 01:30:00 AM	48.160
99	10/02/18 03:00:00 AM	47.802
100	10/02/18 04:30:00 AM	47.982
101	10/02/18 06:00:00 AM	47.802
102	10/02/18 07:30:00 AM	47.982
103	10/02/18 09:00:00 AM	47.982
104	10/02/18 10:30:00 AM	50.113
105	10/02/18 12:00:00 PM	51.523
106	10/02/18 01:30:00 PM	52.401
107	10/02/18 03:00:00 PM	53.100
108	10/02/18 04:30:00 PM	53.623
109	10/02/18 06:00:00 PM	52.925
110	10/02/18 07:30:00 PM	52.401
111	10/02/18 09:00:00 PM	51.699
112	10/02/18 10:30:00 PM	51.874
113	10/03/18 12:00:00 AM	51.172
114	10/03/18 01:30:00 AM	50.819
115	10/03/18 03:00:00 AM	50.466
116	10/03/18 04:30:00 AM	49.759
117	10/03/18 06:00:00 AM	49.228
118	10/03/18 07:30:00 AM	48.871
119	10/03/18 09:00:00 AM	49.050
120	10/03/18 10:30:00 AM	49.937
121	10/03/18 12:00:00 PM	50.995
122	10/03/18 01:30:00 PM	52.050
123	10/03/18 03:00:00 PM	53.100
124	10/03/18 04:30:00 PM	53.100
125	10/03/18 06:00:00 PM	52.750
126	10/03/18 07:30:00 PM	52.050
127	10/03/18 09:00:00 PM	51.172
128	10/03/18 10:30:00 PM	50.819
129	10/04/18 12:00:00 AM	49.937
130	10/04/18 01:30:00 AM	49.937
131	10/04/18 03:00:00 AM	49.404
132	10/04/18 04:30:00 AM	49.228
133	10/04/18 06:00:00 AM	49.050
134	10/04/18 07:30:00 AM	48.871
135	10/04/18 09:00:00 AM	48.871
136	10/04/18 10:30:00 AM	49.404
137	10/04/18 12:00:00 PM	49.582
138	10/04/18 01:30:00 PM	49.582
139	10/04/18 03:00:00 PM	49.937
140	10/04/18 04:30:00 PM	49.937
141	10/04/18 06:00:00 PM	49.759
142	10/04/18 07:30:00 PM	49.404
143	10/04/18 09:00:00 PM	49.050
144	10/04/18 10:30:00 PM	48.160
145	10/05/18 12:00:00 AM	47.802
146	10/05/18 01:30:00 AM	47.446
147	10/05/18 03:00:00 AM	47.446
148	10/05/18 04:30:00 AM	47.266
149	10/05/18 06:00:00 AM	46.908
150	10/05/18 07:30:00 AM	46.548
151	10/05/18 09:00:00 AM	46.188
152	10/05/18 10:30:00 AM	46.369
153	10/05/18 12:00:00 PM	46.728
154	10/05/18 01:30:00 PM	47.088
155	10/05/18 03:00:00 PM	47.624
156	10/05/18 04:30:00 PM	47.624
157	10/05/18 06:00:00 PM	47.088
158	10/05/18 07:30:00 PM	46.369
159	10/05/18 09:00:00 PM	45.648
160	10/05/18 10:30:00 PM	44.922
161	10/06/18 12:00:00 AM	44.560
162	10/06/18 01:30:00 AM	44.195
163	10/06/18 03:00:00 AM	43.831
164	10/06/18 04:30:00 AM	43.466
165	10/06/18 06:00:00 AM	43.282
166	10/06/18 07:30:00 AM	43.282
167	10/06/18 09:00:00 AM	43.099
168	10/06/18 10:30:00 AM	43.831
169	10/06/18 12:00:00 PM	45.104
170	10/06/18 01:30:00 PM	46.188
171	10/06/18 03:00:00 PM	47.088
172	10/06/18 04:30:00 PM	47.446
173	10/06/18 06:00:00 PM	47.266
174	10/06/18 07:30:00 PM	46.728
175	10/06/18 09:00:00 PM	46.188
176	10/06/18 10:30:00 PM	45.828
177	10/07/18 12:00:00 AM	45.466
178	10/07/18 01:30:00 AM	44.922
179	10/07/18 03:00:00 AM	44.560
180	10/07/18 04:30:00 AM	44.560
181	10/07/18 06:00:00 AM	44.379
182	10/07/18 07:30:00 AM	44.379
183	10/07/18 09:00:00 AM	44.379
184	10/07/18 10:30:00 AM	44.922
185	10/07/18 12:00:00 PM	46.008
186	10/07/18 01:30:00 PM	46.369
187	10/07/18 03:00:00 PM	47.088
188	10/07/18 04:30:00 PM	47.446
189	10/07/18 06:00:00 PM	47.266
190	10/07/18 07:30:00 PM	46.728
191	10/07/18 09:00:00 PM	46.188
192	10/07/18 10:30:00 PM	45.828
193	10/08/18 12:00:00 AM	45.286
194	10/08/18 01:30:00 AM	45.104
195	10/08/18 03:00:00 AM	44.560
196	10/08/18 04:30:00 AM	44.379
197	10/08/18 06:00:00 AM	44.195
198	10/08/18 07:30:00 AM	44.195
199	10/08/18 09:00:00 AM	44.013
200	10/08/18 10:30:00 AM	44.560
201	10/08/18 12:00:00 PM	44.922
202	10/08/18 01:30:00 PM	45.828
203	10/08/18 03:00:00 PM	46.548
204	10/08/18 04:30:00 PM	46.369
205	10/08/18 06:00:00 PM	45.466
206	10/08/18 07:30:00 PM	45.104
207	10/08/18 09:00:00 PM	44.379
208	10/08/18 10:30:00 PM	43.831
209	10/09/18 12:00:00 AM	43.282
210	10/09/18 01:30:00 AM	42.732
211	10/09/18 03:00:00 AM	42.363
212	10/09/18 04:30:00 AM	41.994
213	10/09/18 06:00:00 AM	41.439
214	10/09/18 07:30:00 AM	41.254
215	10/09/18 09:00:00 AM	41.254
216	10/09/18 10:30:00 AM	41.810
217	10/09/18 12:00:00 PM	42.363
218	10/09/18 01:30:00 PM	43.099
219	10/09/18 03:00:00 PM	43.648
220	10/09/18 04:30:00 PM	44.013
221	10/09/18 06:00:00 PM	43.831
222	10/09/18 07:30:00 PM	43.648
223	10/09/18 09:00:00 PM	43.282
224	10/09/18 10:30:00 PM	42.732
225	10/10/18 12:00:00 AM	42.363
226	10/10/18 01:30:00 AM	41.994
227	10/10/18 03:00:00 AM	41.625
228	10/10/18 04:30:00 AM	41.625
229	10/10/18 06:00:00 AM	41.439
230	10/10/18 07:30:00 AM	41.439
231	10/10/18 09:00:00 AM	41.254
232	10/10/18 10:30:00 AM	41.439
233	10/10/18 12:00:00 PM	41.439
234	10/10/18 01:30:00 PM	41.625
235	10/10/18 03:00:00 PM	41.625
236	10/10/18 04:30:00 PM	41.810
237	10/10/18 06:00:00 PM	42.363
238	10/10/18 07:30:00 PM	42.179
239	10/10/18 09:00:00 PM	41.994
240	10/10/18 10:30:00 PM	41.810
241	10/11/18 12:00:00 AM	41.625
242	10/11/18 01:30:00 AM	41.254
243	10/11/18 03:00:00 AM	41.067
244	10/11/18 04:30:00 AM	40.696
245	10/11/18 06:00:00 AM	40.509
246	10/11/18 07:30:00 AM	40.321
247	10/11/18 09:00:00 AM	40.321
248	10/11/18 10:30:00 AM	40.696
249	10/11/18 12:00:00 PM	41.625
250	10/11/18 01:30:00 PM	42.732
251	10/11/18 03:00:00 PM	43.466
252	10/11/18 04:30:00 PM	43.466
253	10/11/18 06:00:00 PM	43.282
254	10/11/18 07:30:00 PM	42.732
255	10/11/18 09:00:00 PM	42.363
256	10/11/18 10:30:00 PM	41.810
257	10/12/18 12:00:00 AM	41.254
258	10/12/18 01:30:00 AM	40.881
259	10/12/18 03:00:00 AM	40.509
260	10/12/18 04:30:00 AM	40.134
261	10/12/18 06:00:00 AM	39.760
262	10/12/18 07:30:00 AM	39.573
263	10/12/18 09:00:00 AM	39.384
264	10/12/18 10:30:00 AM	39.384
265	10/12/18 12:00:00 PM	39.760
266	10/12/18 01:30:00 PM	40.696
267	10/12/18 03:00:00 PM	41.439
268	10/12/18 04:30:00 PM	41.625
269	10/12/18 06:00:00 PM	41.254
270	10/12/18 07:30:00 PM	40.881
271	10/12/18 09:00:00 PM	40.509
272	10/12/18 10:30:00 PM	40.134
273	10/13/18 12:00:00 AM	39.760
274	10/13/18 01:30:00 AM	39.573
275	10/13/18 03:00:00 AM	39.384
276	10/13/18 04:30:00 AM	39.196
277	10/13/18 06:00:00 AM	38.818
278	10/13/18 07:30:00 AM	38.818
279	10/13/18 09:00:00 AM	38.629
280	10/13/18 10:30:00 AM	39.196
281	10/13/18 12:00:00 PM	39.947
282	10/13/18 01:30:00 PM	40.881
283	10/13/18 03:00:00 PM	41.810
284	10/13/18 04:30:00 PM	41.625
285	10/13/18 06:00:00 PM	41.810
286	10/13/18 07:30:00 PM	41.439
287	10/13/18 09:00:00 PM	41.067
288	10/13/18 10:30:00 PM	40.509
289	10/14/18 12:00:00 AM	40.134
290	10/14/18 01:30:00 AM	40.134
291	10/14/18 03:00:00 AM	39.760
292	10/14/18 04:30:00 AM	39.573
293	10/14/18 06:00:00 AM	39.384
294	10/14/18 07:30:00 AM	39.384
295	10/14/18 09:00:00 AM	39.384
296	10/14/18 10:30:00 AM	39.196
297	10/14/18 12:00:00 PM	39.384
298	10/14/18 01:30:00 PM	39.384
299	10/14/18 03:00:00 PM	39.573
300	10/14/18 04:30:00 PM	39.760
301	10/14/18 06:00:00 PM	39.760
302	10/14/18 07:30:00 PM	39.196
303	10/14/18 09:00:00 PM	38.818
304	10/14/18 10:30:00 PM	38.440
305	10/15/18 12:00:00 AM	38.061
306	10/15/18 01:30:00 AM	37.679
307	10/15/18 03:00:00 AM	37.297
308	10/15/18 04:30:00 AM	37.107
309	10/15/18 06:00:00 AM	36.914
310	10/15/18 07:30:00 AM	36.531
311	10/15/18 09:00:00 AM	36.338
312	10/15/18 10:30:00 AM	36.145
313	10/15/18 12:00:00 PM	36.145
314	10/15/18 01:30:00 PM	36.145
315	10/15/18 03:00:00 PM	36.145
316	10/15/18 04:30:00 PM	36.338
317	10/15/18 06:00:00 PM	36.338
318	10/15/18 07:30:00 PM	36.531
319	10/15/18 09:00:00 PM	36.531
320	10/15/18 10:30:00 PM	36.531
321	10/16/18 12:00:00 AM	36.531
322	10/16/18 01:30:00 AM	36.338
323	10/16/18 03:00:00 AM	36.338
324	10/16/18 04:30:00 AM	36.145
325	10/16/18 06:00:00 AM	35.951
326	10/16/18 07:30:00 AM	35.951
327	10/16/18 09:00:00 AM	35.758
328	10/16/18 10:30:00 AM	35.758
329	10/16/18 12:00:00 PM	35.758
330	10/16/18 01:30:00 PM	35.951
331	10/16/18 03:00:00 PM	36.531
332	10/16/18 04:30:00 PM	36.723
333	10/16/18 06:00:00 PM	37.107
334	10/16/18 07:30:00 PM	37.107
335	10/16/18 09:00:00 PM	36.914
336	10/16/18 10:30:00 PM	36.914
337	10/17/18 12:00:00 AM	36.723
338	10/17/18 01:30:00 AM	36.723
339	10/17/18 03:00:00 AM	36.723
340	10/17/18 04:30:00 AM	36.723
341	10/17/18 06:00:00 AM	36.531
342	10/17/18 07:30:00 AM	36.531
343	10/17/18 09:00:00 AM	36.531
344	10/17/18 10:30:00 AM	36.723
345	10/17/18 12:00:00 PM	37.297
346	10/17/18 01:30:00 PM	38.250
347	10/17/18 03:00:00 PM	39.196
348	10/17/18 04:30:00 PM	39.384
349	10/17/18 06:00:00 PM	39.573
350	10/17/18 07:30:00 PM	39.384
351	10/17/18 09:00:00 PM	39.007
352	10/17/18 10:30:00 PM	38.629
353	10/18/18 12:00:00 AM	38.250
354	10/18/18 01:30:00 AM	38.061
355	10/18/18 03:00:00 AM	37.679
356	10/18/18 04:30:00 AM	37.488
357	10/18/18 06:00:00 AM	37.488
358	10/18/18 07:30:00 AM	37.488
359	10/18/18 09:00:00 AM	37.679
360	10/18/18 10:30:00 AM	38.061
361	10/18/18 12:00:00 PM	38.629
362	10/18/18 01:30:00 PM	39.573
363	10/18/18 03:00:00 PM	40.509
364	10/18/18 04:30:00 PM	40.696
365	10/18/18 06:00:00 PM	40.509
366	10/18/18 07:30:00 PM	39.947
367	10/18/18 09:00:00 PM	39.573
368	10/18/18 10:30:00 PM	39.196
369	10/19/18 12:00:00 AM	38.818
370	10/19/18 01:30:00 AM	38.440
371	10/19/18 03:00:00 AM	38.250
372	10/19/18 04:30:00 AM	38.061
373	10/19/18 06:00:00 AM	37.870
374	10/19/18 07:30:00 AM	37.488
375	10/19/18 09:00:00 AM	37.488
376	10/19/18 10:30:00 AM	37.488
377	10/19/18 12:00:00 PM	38.061
378	10/19/18 01:30:00 PM	39.007
379	10/19/18 03:00:00 PM	40.134
380	10/19/18 04:30:00 PM	40.321
381	10/19/18 06:00:00 PM	40.321
382	10/19/18 07:30:00 PM	39.947
383	10/19/18 09:00:00 PM	39.573
384	10/19/18 10:30:00 PM	39.196
385	10/20/18 12:00:00 AM	38.818
386	10/20/18 01:30:00 AM	38.440
387	10/20/18 03:00:00 AM	38.250
388	10/20/18 04:30:00 AM	38.061
389	10/20/18 06:00:00 AM	37.870
390	10/20/18 07:30:00 AM	37.679
391	10/20/18 09:00:00 AM	37.488
392	10/20/18 10:30:00 AM	37.870
393	10/20/18 12:00:00 PM	38.629
394	10/20/18 01:30:00 PM	39.760
395	10/20/18 03:00:00 PM	40.881
396	10/20/18 04:30:00 PM	41.067
397	10/20/18 06:00:00 PM	41.067
398	10/20/18 07:30:00 PM	40.509
399	10/20/18 09:00:00 PM	40.134
400	10/20/18 10:30:00 PM	39.760
401	10/21/18 12:00:00 AM	39.384
402	10/21/18 01:30:00 AM	39.007
403	10/21/18 03:00:00 AM	38.629
404	10/21/18 04:30:00 AM	38.440
405	10/21/18 06:00:00 AM	38.250
406	10/21/18 07:30:00 AM	38.250
407	10/21/18 09:00:00 AM	38.061
408	10/21/18 10:30:00 AM	38.629
409	10/21/18 12:00:00 PM	39.573
410	10/21/18 01:30:00 PM	40.696
411	10/21/18 03:00:00 PM	41.810
412	10/21/18 04:30:00 PM	42.179
413	10/21/18 06:00:00 PM	42.363
414	10/21/18 07:30:00 PM	41.994
415	10/21/18 09:00:00 PM	41.810
416	10/21/18 10:30:00 PM	41.439
417	10/22/18 12:00:00 AM	41.254
418	10/22/18 01:30:00 AM	41.254
419	10/22/18 03:00:00 AM	41.067
420	10/22/18 04:30:00 AM	41.067
421	10/22/18 06:00:00 AM	40.696
422	10/22/18 07:30:00 AM	40.321
423	10/22/18 09:00:00 AM	39.947
424	10/22/18 10:30:00 AM	40.321
425	10/22/18 12:00:00 PM	41.254
426	10/22/18 01:30:00 PM	42.363
427	10/22/18 03:00:00 PM	43.648
428	10/22/18 04:30:00 PM	43.831
429	10/22/18 06:00:00 PM	43.648
430	10/22/18 07:30:00 PM	43.466
431	10/22/18 09:00:00 PM	43.099
432	10/22/18 10:30:00 PM	42.732
433	10/23/18 12:00:00 AM	42.548
434	10/23/18 01:30:00 AM	42.548
435	10/23/18 03:00:00 AM	42.363
436	10/23/18 04:30:00 AM	41.625
437	10/23/18 06:00:00 AM	41.254
438	10/23/18 07:30:00 AM	41.254
439	10/23/18 09:00:00 AM	41.254
440	10/23/18 10:30:00 AM	41.994
441	10/23/18 12:00:00 PM	43.099
442	10/23/18 01:30:00 PM	44.379
443	10/23/18 03:00:00 PM	45.286
444	10/23/18 04:30:00 PM	45.286
445	10/23/18 06:00:00 PM	44.742
446	10/23/18 07:30:00 PM	43.831
447	10/23/18 09:00:00 PM	43.099
448	10/23/18 10:30:00 PM	42.548
449	10/24/18 12:00:00 AM	41.994
450	10/24/18 01:30:00 AM	41.625
451	10/24/18 03:00:00 AM	41.067
452	10/24/18 04:30:00 AM	40.696
453	10/24/18 06:00:00 AM	40.509
454	10/24/18 07:30:00 AM	40.134
455	10/24/18 09:00:00 AM	39.947
456	10/24/18 10:30:00 AM	39.947
457	10/24/18 12:00:00 PM	40.509
458	10/24/18 01:30:00 PM	41.439
459	10/24/18 03:00:00 PM	41.994
460	10/24/18 04:30:00 PM	42.179
461	10/24/18 06:00:00 PM	41.994
462	10/24/18 07:30:00 PM	41.439
463	10/24/18 09:00:00 PM	40.881
464	10/24/18 10:30:00 PM	40.509
465	10/25/18 12:00:00 AM	40.509
466	10/25/18 01:30:00 AM	40.134
467	10/25/18 03:00:00 AM	39.947
468	10/25/18 04:30:00 AM	39.947
469	10/25/18 06:00:00 AM	40.134
470	10/25/18 07:30:00 AM	40.321
471	10/25/18 09:00:00 AM	40.509
472	10/25/18 10:30:00 AM	40.696
473	10/25/18 12:00:00 PM	41.067
474	10/25/18 01:30:00 PM	42.363
475	10/25/18 03:00:00 PM	43.099
476	10/25/18 04:30:00 PM	43.466
477	10/25/18 06:00:00 PM	43.282
478	10/25/18 07:30:00 PM	42.363
479	10/25/18 09:00:00 PM	41.439
480	10/25/18 10:30:00 PM	40.881
481	10/26/18 12:00:00 AM	40.321
482	10/26/18 01:30:00 AM	40.134
483	10/26/18 03:00:00 AM	39.947
484	10/26/18 04:30:00 AM	39.760
485	10/26/18 06:00:00 AM	39.384
486	10/26/18 07:30:00 AM	39.196
487	10/26/18 09:00:00 AM	39.007
488	10/26/18 10:30:00 AM	39.196
489	10/26/18 12:00:00 PM	39.947
490	10/26/18 01:30:00 PM	40.696
491	10/26/18 03:00:00 PM	41.254
492	10/26/18 04:30:00 PM	41.439
493	10/26/18 06:00:00 PM	41.254
494	10/26/18 07:30:00 PM	40.881
495	10/26/18 09:00:00 PM	40.321
496	10/26/18 10:30:00 PM	40.134
497	10/27/18 12:00:00 AM	39.760
498	10/27/18 01:30:00 AM	39.573
499	10/27/18 03:00:00 AM	39.384
500	10/27/18 04:30:00 AM	39.196
501	10/27/18 06:00:00 AM	39.196
502	10/27/18 07:30:00 AM	39.384
503	10/27/18 09:00:00 AM	39.573
504	10/27/18 10:30:00 AM	40.134
505	10/27/18 12:00:00 PM	41.067
506	10/27/18 01:30:00 PM	42.179
507	10/27/18 03:00:00 PM	43.099
508	10/27/18 04:30:00 PM	43.466
509	10/27/18 06:00:00 PM	43.282
510	10/27/18 07:30:00 PM	42.548
511	10/27/18 09:00:00 PM	41.994
512	10/27/18 10:30:00 PM	41.439
513	10/28/18 12:00:00 AM	40.881
514	10/28/18 01:30:00 AM	40.509
515	10/28/18 03:00:00 AM	40.321
516	10/28/18 04:30:00 AM	39.947
517	10/28/18 06:00:00 AM	39.760
518	10/28/18 07:30:00 AM	39.573
519	10/28/18 09:00:00 AM	39.384
520	10/28/18 10:30:00 AM	39.947
521	10/28/18 12:00:00 PM	40.881
522	10/28/18 01:30:00 PM	41.810
523	10/28/18 03:00:00 PM	42.548
524	10/28/18 04:30:00 PM	42.548
525	10/28/18 06:00:00 PM	42.363
526	10/28/18 07:30:00 PM	41.810
527	10/28/18 09:00:00 PM	41.810
528	10/28/18 10:30:00 PM	41.810
529	10/29/18 12:00:00 AM	41.625
530	10/29/18 01:30:00 AM	41.625
531	10/29/18 03:00:00 AM	41.625
532	10/29/18 04:30:00 AM	41.439
533	10/29/18 06:00:00 AM	41.254
534	10/29/18 07:30:00 AM	40.881
535	10/29/18 09:00:00 AM	40.509
536	10/29/18 10:30:00 AM	40.881
537	10/29/18 12:00:00 PM	41.254
538	10/29/18 01:30:00 PM	41.625
539	10/29/18 03:00:00 PM	41.994
540	10/29/18 04:30:00 PM	42.179
541	10/29/18 06:00:00 PM	41.810
542	10/29/18 07:30:00 PM	40.881
543	10/29/18 09:00:00 PM	40.321
544	10/29/18 10:30:00 PM	39.573
545	10/30/18 12:00:00 AM	39.196
546	10/30/18 01:30:00 AM	38.629
547	10/30/18 03:00:00 AM	38.250
548	10/30/18 04:30:00 AM	37.870
549	10/30/18 06:00:00 AM	37.679
550	10/30/18 07:30:00 AM	37.297
551	10/30/18 09:00:00 AM	37.107
552	10/30/18 10:30:00 AM	36.914
553	10/30/18 12:00:00 PM	36.723
554	10/30/18 01:30:00 PM	37.107
555	10/30/18 03:00:00 PM	38.061
556	10/30/18 04:30:00 PM	38.440
557	10/30/18 06:00:00 PM	38.061
558	10/30/18 07:30:00 PM	37.488
559	10/30/18 09:00:00 PM	37.107
560	10/30/18 10:30:00 PM	36.914
561	10/31/18 12:00:00 AM	36.531
562	10/31/18 01:30:00 AM	36.338
563	10/31/18 03:00:00 AM	35.951
564	10/31/18 04:30:00 AM	35.758
565	10/31/18 06:00:00 AM	35.564
566	10/31/18 07:30:00 AM	35.370
567	10/31/18 09:00:00 AM	35.175
568	10/31/18 10:30:00 AM	34.981
569	10/31/18 12:00:00 PM	34.981
570	10/31/18 01:30:00 PM	34.981
571	10/31/18 03:00:00 PM	35.175
572	10/31/18 04:30:00 PM	35.564
573	10/31/18 06:00:00 PM	35.951
574	10/31/18 07:30:00 PM	35.758
575	10/31/18 09:00:00 PM	35.951
576	10/31/18 10:30:00 PM	35.951
577	11/01/18 12:00:00 AM	36.145
578	11/01/18 01:30:00 AM	36.145
579	11/01/18 03:00:00 AM	36.145
580	11/01/18 04:30:00 AM	36.145
581	11/01/18 06:00:00 AM	36.338
582	11/01/18 07:30:00 AM	36.338
583	11/01/18 09:00:00 AM	36.338
584	11/01/18 10:30:00 AM	36.531
585	11/01/18 12:00:00 PM	36.914
586	11/01/18 01:30:00 PM	37.488
587	11/01/18 03:00:00 PM	38.440
588	11/01/18 04:30:00 PM	39.007
589	11/01/18 06:00:00 PM	39.007
590	11/01/18 07:30:00 PM	38.818
591	11/01/18 09:00:00 PM	38.818
592	11/01/18 10:30:00 PM	38.818
593	11/02/18 12:00:00 AM	39.007
594	11/02/18 01:30:00 AM	39.007
595	11/02/18 03:00:00 AM	39.007
596	11/02/18 04:30:00 AM	39.196
597	11/02/18 06:00:00 AM	39.384
598	11/02/18 07:30:00 AM	39.384
599	11/02/18 09:00:00 AM	39.573
600	11/02/18 10:30:00 AM	39.947
601	11/02/18 12:00:00 PM	40.881
602	11/02/18 01:30:00 PM	41.625
603	11/02/18 03:00:00 PM	41.994
604	11/02/18 04:30:00 PM	41.625
605	11/02/18 06:00:00 PM	41.439
606	11/02/18 07:30:00 PM	41.254
607	11/02/18 09:00:00 PM	40.696
608	11/02/18 10:30:00 PM	40.321
609	11/03/18 12:00:00 AM	39.947
610	11/03/18 01:30:00 AM	39.384
611	11/03/18 03:00:00 AM	38.818
612	11/03/18 04:30:00 AM	38.440
613	11/03/18 06:00:00 AM	37.870
614	11/03/18 07:30:00 AM	37.679
615	11/03/18 09:00:00 AM	37.297
616	11/03/18 10:30:00 AM	37.107
617	11/03/18 12:00:00 PM	37.107
618	11/03/18 01:30:00 PM	37.679
619	11/03/18 03:00:00 PM	38.250
620	11/03/18 04:30:00 PM	38.250
621	11/03/18 06:00:00 PM	38.250
622	11/03/18 07:30:00 PM	38.061
623	11/03/18 09:00:00 PM	37.679
624	11/03/18 10:30:00 PM	37.488
625	11/04/18 12:00:00 AM	37.297
626	11/04/18 01:30:00 AM	37.107
627	11/04/18 03:00:00 AM	37.107
628	11/04/18 04:30:00 AM	36.914
629	11/04/18 06:00:00 AM	36.914
630	11/04/18 07:30:00 AM	37.107
631	11/04/18 09:00:00 AM	37.107
632	11/04/18 10:30:00 AM	36.914
633	11/04/18 12:00:00 PM	37.107
634	11/04/18 01:30:00 PM	37.107
635	11/04/18 03:00:00 PM	37.107
636	11/04/18 04:30:00 PM	37.107
637	11/04/18 06:00:00 PM	37.107
638	11/04/18 07:30:00 PM	37.107
639	11/04/18 09:00:00 PM	37.107
640	11/04/18 10:30:00 PM	37.107
641	11/05/18 12:00:00 AM	37.107
642	11/05/18 01:30:00 AM	37.107
643	11/05/18 03:00:00 AM	37.107
644	11/05/18 04:30:00 AM	37.107
645	11/05/18 06:00:00 AM	37.107
646	11/05/18 07:30:00 AM	37.107
647	11/05/18 09:00:00 AM	36.914
648	11/05/18 10:30:00 AM	36.914
649	11/05/18 12:00:00 PM	36.914
650	11/05/18 01:30:00 PM	37.297
651	11/05/18 03:00:00 PM	37.297
652	11/05/18 04:30:00 PM	37.488
653	11/05/18 06:00:00 PM	37.488
654	11/05/18 07:30:00 PM	37.297
655	11/05/18 09:00:00 PM	37.297
656	11/05/18 10:30:00 PM	37.107
657	11/06/18 12:00:00 AM	37.107
658	11/06/18 01:30:00 AM	36.914
659	11/06/18 03:00:00 AM	36.723
660	11/06/18 04:30:00 AM	36.531
661	11/06/18 06:00:00 AM	36.338
662	11/06/18 07:30:00 AM	36.338
663	11/06/18 09:00:00 AM	36.145
664	11/06/18 10:30:00 AM	36.145
665	11/06/18 12:00:00 PM	36.338
666	11/06/18 01:30:00 PM	36.338
667	11/06/18 03:00:00 PM	36.723
668	11/06/18 04:30:00 PM	36.723
669	11/06/18 06:00:00 PM	36.723
670	11/06/18 07:30:00 PM	36.723
671	11/06/18 09:00:00 PM	36.531
672	11/06/18 10:30:00 PM	36.531
673	11/07/18 12:00:00 AM	36.531
674	11/07/18 01:30:00 AM	36.338
675	11/07/18 03:00:00 AM	36.338
676	11/07/18 04:30:00 AM	36.145
677	11/07/18 06:00:00 AM	35.951
678	11/07/18 07:30:00 AM	35.758
679	11/07/18 09:00:00 AM	35.564
680	11/07/18 10:30:00 AM	35.564
681	11/07/18 12:00:00 PM	35.370
682	11/07/18 01:30:00 PM	35.370
683	11/07/18 03:00:00 PM	35.175
684	11/07/18 04:30:00 PM	35.175
685	11/07/18 06:00:00 PM	35.175
686	11/07/18 07:30:00 PM	35.175
687	11/07/18 09:00:00 PM	34.981
688	11/07/18 10:30:00 PM	34.981
689	11/08/18 12:00:00 AM	34.981
690	11/08/18 01:30:00 AM	34.786
691	11/08/18 03:00:00 AM	34.590
692	11/08/18 04:30:00 AM	34.590
693	11/08/18 06:00:00 AM	34.394
694	11/08/18 07:30:00 AM	34.394
695	11/08/18 09:00:00 AM	34.198
696	11/08/18 10:30:00 AM	34.198
697	11/08/18 12:00:00 PM	34.198
698	11/08/18 01:30:00 PM	34.002
699	11/08/18 03:00:00 PM	34.002
700	11/08/18 04:30:00 PM	34.002
701	11/08/18 06:00:00 PM	34.002
702	11/08/18 07:30:00 PM	34.002
703	11/08/18 09:00:00 PM	34.002
704	11/08/18 10:30:00 PM	33.805
705	11/09/18 12:00:00 AM	33.805
706	11/09/18 01:30:00 AM	33.607
707	11/09/18 03:00:00 AM	33.607
708	11/09/18 04:30:00 AM	33.411
709	11/09/18 06:00:00 AM	33.411
710	11/09/18 07:30:00 AM	33.213
711	11/09/18 09:00:00 AM	33.213
712	11/09/18 10:30:00 AM	33.213
713	11/09/18 12:00:00 PM	33.213
714	11/09/18 01:30:00 PM	33.213
715	11/09/18 03:00:00 PM	33.213
716	11/09/18 04:30:00 PM	33.213
717	11/09/18 06:00:00 PM	33.213
718	11/09/18 07:30:00 PM	33.213
719	11/09/18 09:00:00 PM	33.013
720	11/09/18 10:30:00 PM	33.013
721	11/10/18 12:00:00 AM	33.013
722	11/10/18 01:30:00 AM	33.013
723	11/10/18 03:00:00 AM	33.013
724	11/10/18 04:30:00 AM	33.013
725	11/10/18 06:00:00 AM	33.013
726	11/10/18 07:30:00 AM	33.013
727	11/10/18 09:00:00 AM	33.013
728	11/10/18 10:30:00 AM	33.013
729	11/10/18 12:00:00 PM	33.013
730	11/10/18 01:30:00 PM	33.013
731	11/10/18 03:00:00 PM	33.013
732	11/10/18 04:30:00 PM	33.013
733	11/10/18 06:00:00 PM	33.013
734	11/10/18 07:30:00 PM	33.013
735	11/10/18 09:00:00 PM	33.013
736	11/10/18 10:30:00 PM	33.013
737	11/11/18 12:00:00 AM	33.013
738	11/11/18 01:30:00 AM	32.815
739	11/11/18 03:00:00 AM	32.815
740	11/11/18 04:30:00 AM	32.815
741	11/11/18 06:00:00 AM	32.815
742	11/11/18 07:30:00 AM	32.815
743	11/11/18 09:00:00 AM	32.815
744	11/11/18 10:30:00 AM	32.815
745	11/11/18 12:00:00 PM	32.815
746	11/11/18 01:30:00 PM	32.815
747	11/11/18 03:00:00 PM	32.815
748	11/11/18 04:30:00 PM	32.815
749	11/11/18 06:00:00 PM	32.815
750	11/11/18 07:30:00 PM	32.815
751	11/11/18 09:00:00 PM	32.617
752	11/11/18 10:30:00 PM	32.617
753	11/12/18 12:00:00 AM	32.418
754	11/12/18 01:30:00 AM	32.418
755	11/12/18 03:00:00 AM	32.418
756	11/12/18 04:30:00 AM	32.418
757	11/12/18 06:00:00 AM	32.218
758	11/12/18 07:30:00 AM	32.218
759	11/12/18 09:00:00 AM	32.018
760	11/12/18 10:30:00 AM	32.018
761	11/12/18 12:00:00 PM	32.018
762	11/12/18 01:30:00 PM	32.218
763	11/12/18 03:00:00 PM	32.218
764	11/12/18 04:30:00 PM	32.218
765	11/12/18 06:00:00 PM	32.018
766	11/12/18 07:30:00 PM	32.018
767	11/12/18 09:00:00 PM	32.018
768	11/12/18 10:30:00 PM	31.816
769	11/13/18 12:00:00 AM	31.816
770	11/13/18 01:30:00 AM	31.816
771	11/13/18 03:00:00 AM	31.617
772	11/13/18 04:30:00 AM	31.617
773	11/13/18 06:00:00 AM	31.617
774	11/13/18 07:30:00 AM	31.617
775	11/13/18 09:00:00 AM	31.415
776	11/13/18 10:30:00 AM	31.415
777	11/13/18 12:00:00 PM	31.617
778	11/13/18 01:30:00 PM	31.617
779	11/13/18 03:00:00 PM	31.816
780	11/13/18 04:30:00 PM	31.816
781	11/13/18 06:00:00 PM	31.816
782	11/13/18 07:30:00 PM	31.816
783	11/13/18 09:00:00 PM	31.617
784	11/13/18 10:30:00 PM	31.617
785	11/14/18 12:00:00 AM	31.617
786	11/14/18 01:30:00 AM	31.415
787	11/14/18 03:00:00 AM	31.415
788	11/14/18 04:30:00 AM	31.415
789	11/14/18 06:00:00 AM	31.213
790	11/14/18 07:30:00 AM	31.213
791	11/14/18 09:00:00 AM	31.213
792	11/14/18 10:30:00 AM	31.213
793	11/14/18 12:00:00 PM	31.415
794	11/14/18 01:30:00 PM	31.617
795	11/14/18 03:00:00 PM	31.816
796	11/14/18 04:30:00 PM	31.816
797	11/14/18 06:00:00 PM	31.816
798	11/14/18 07:30:00 PM	31.816
799	11/14/18 09:00:00 PM	31.816
800	11/14/18 10:30:00 PM	31.617
801	11/15/18 12:00:00 AM	31.617
802	11/15/18 01:30:00 AM	31.415
803	11/15/18 03:00:00 AM	31.415
804	11/15/18 04:30:00 AM	31.213
805	11/15/18 06:00:00 AM	31.213
806	11/15/18 07:30:00 AM	31.213
807	11/15/18 09:00:00 AM	31.213
808	11/15/18 10:30:00 AM	31.213
809	11/15/18 12:00:00 PM	31.415
810	11/15/18 01:30:00 PM	31.617
811	11/15/18 03:00:00 PM	31.816
812	11/15/18 04:30:00 PM	31.816
813	11/15/18 06:00:00 PM	31.816
814	11/15/18 07:30:00 PM	31.816
815	11/15/18 09:00:00 PM	31.816
816	11/15/18 10:30:00 PM	31.617
817	11/16/18 12:00:00 AM	31.617
818	11/16/18 01:30:00 AM	31.415
819	11/16/18 03:00:00 AM	31.415
820	11/16/18 04:30:00 AM	31.213
821	11/16/18 06:00:00 AM	31.213
822	11/16/18 07:30:00 AM	31.213
823	11/16/18 09:00:00 AM	31.213
824	11/16/18 10:30:00 AM	31.213
825	11/16/18 12:00:00 PM	31.213
826	11/16/18 01:30:00 PM	31.617
827	11/16/18 03:00:00 PM	31.617
828	11/16/18 04:30:00 PM	31.816
829	11/16/18 06:00:00 PM	31.816
830	11/16/18 07:30:00 PM	31.816
831	11/16/18 09:00:00 PM	31.617
832	11/16/18 10:30:00 PM	31.617
833	11/17/18 12:00:00 AM	31.617
834	11/17/18 01:30:00 AM	31.617
835	11/17/18 03:00:00 AM	31.816
836	11/17/18 04:30:00 AM	31.816
837	11/17/18 06:00:00 AM	31.816
838	11/17/18 07:30:00 AM	31.816
839	11/17/18 09:00:00 AM	32.018
840	11/17/18 10:30:00 AM	32.018
841	11/17/18 12:00:00 PM	32.018
842	11/17/18 01:30:00 PM	32.018
843	11/17/18 03:00:00 PM	32.018
844	11/17/18 04:30:00 PM	32.018
845	11/17/18 06:00:00 PM	32.018
846	11/17/18 07:30:00 PM	32.018
847	11/17/18 09:00:00 PM	32.018
848	11/17/18 10:30:00 PM	32.018
849	11/18/18 12:00:00 AM	31.816
850	11/18/18 01:30:00 AM	31.816
851	11/18/18 03:00:00 AM	31.816
852	11/18/18 04:30:00 AM	31.617
853	11/18/18 06:00:00 AM	31.617
854	11/18/18 07:30:00 AM	31.415
855	11/18/18 09:00:00 AM	31.415
856	11/18/18 10:30:00 AM	31.213
857	11/18/18 12:00:00 PM	31.415
858	11/18/18 01:30:00 PM	31.415
859	11/18/18 03:00:00 PM	31.617
860	11/18/18 04:30:00 PM	31.617
861	11/18/18 06:00:00 PM	31.617
862	11/18/18 07:30:00 PM	31.415
863	11/18/18 09:00:00 PM	31.415
864	11/18/18 10:30:00 PM	31.213
865	11/19/18 12:00:00 AM	31.213
866	11/19/18 01:30:00 AM	31.213
867	11/19/18 03:00:00 AM	31.012
868	11/19/18 04:30:00 AM	31.012
869	11/19/18 06:00:00 AM	31.012
870	11/19/18 07:30:00 AM	31.012
871	11/19/18 09:00:00 AM	30.808
872	11/19/18 10:30:00 AM	30.808
873	11/19/18 12:00:00 PM	30.808
874	11/19/18 01:30:00 PM	31.012
875	11/19/18 03:00:00 PM	31.012
876	11/19/18 04:30:00 PM	31.213
877	11/19/18 06:00:00 PM	31.213
878	11/19/18 07:30:00 PM	31.213
879	11/19/18 09:00:00 PM	31.012
880	11/19/18 10:30:00 PM	31.012
881	11/20/18 12:00:00 AM	31.012
882	11/20/18 01:30:00 AM	30.808
883	11/20/18 03:00:00 AM	30.808
884	11/20/18 04:30:00 AM	30.808
885	11/20/18 06:00:00 AM	30.607
886	11/20/18 07:30:00 AM	30.607
887	11/20/18 09:00:00 AM	30.607
888	11/20/18 10:30:00 AM	30.607
889	11/20/18 12:00:00 PM	30.607
890	11/20/18 01:30:00 PM	30.808
891	11/20/18 03:00:00 PM	31.012
892	11/20/18 04:30:00 PM	31.012
893	11/20/18 06:00:00 PM	31.012
894	11/20/18 07:30:00 PM	31.012
895	11/20/18 09:00:00 PM	31.012
896	11/20/18 10:30:00 PM	30.808
897	11/21/18 12:00:00 AM	30.808
898	11/21/18 01:30:00 AM	30.808
899	11/21/18 03:00:00 AM	30.607
900	11/21/18 04:30:00 AM	30.607
901	11/21/18 06:00:00 AM	30.403
902	11/21/18 07:30:00 AM	30.403
903	11/21/18 09:00:00 AM	30.403
904	11/21/18 10:30:00 AM	30.403
905	11/21/18 12:00:00 PM	30.403
906	11/21/18 01:30:00 PM	30.607
907	11/21/18 03:00:00 PM	30.808
908	11/21/18 04:30:00 PM	30.808
909	11/21/18 06:00:00 PM	31.012
910	11/21/18 07:30:00 PM	31.012
911	11/21/18 09:00:00 PM	31.012
912	11/21/18 10:30:00 PM	31.012
913	11/22/18 12:00:00 AM	31.012
914	11/22/18 01:30:00 AM	31.012
915	11/22/18 03:00:00 AM	31.012
916	11/22/18 04:30:00 AM	31.213
917	11/22/18 06:00:00 AM	31.213
918	11/22/18 07:30:00 AM	31.415
919	11/22/18 09:00:00 AM	31.415
920	11/22/18 10:30:00 AM	31.415
921	11/22/18 12:00:00 PM	31.617
922	11/22/18 01:30:00 PM	31.617
923	11/22/18 03:00:00 PM	31.816
924	11/22/18 04:30:00 PM	31.816
925	11/22/18 06:00:00 PM	31.816
926	11/22/18 07:30:00 PM	32.018
927	11/22/18 09:00:00 PM	32.018
928	11/22/18 10:30:00 PM	32.018
929	11/23/18 12:00:00 AM	32.018
930	11/23/18 01:30:00 AM	32.018
931	11/23/18 03:00:00 AM	32.018
932	11/23/18 04:30:00 AM	32.018
933	11/23/18 06:00:00 AM	32.018
934	11/23/18 07:30:00 AM	32.018
935	11/23/18 09:00:00 AM	32.018
936	11/23/18 10:30:00 AM	32.018
937	11/23/18 12:00:00 PM	32.018
938	11/23/18 01:30:00 PM	32.018
939	11/23/18 03:00:00 PM	32.018
940	11/23/18 04:30:00 PM	32.018
941	11/23/18 06:00:00 PM	32.018
942	11/23/18 07:30:00 PM	32.018
943	11/23/18 09:00:00 PM	32.018
944	11/23/18 10:30:00 PM	32.218
945	11/24/18 12:00:00 AM	32.218
946	11/24/18 01:30:00 AM	32.018
947	11/24/18 03:00:00 AM	32.018
948	11/24/18 04:30:00 AM	32.018
949	11/24/18 06:00:00 AM	32.218
950	11/24/18 07:30:00 AM	32.218
951	11/24/18 09:00:00 AM	32.218
952	11/24/18 10:30:00 AM	32.218
953	11/24/18 12:00:00 PM	32.218
954	11/24/18 01:30:00 PM	32.218
955	11/24/18 03:00:00 PM	32.218
956	11/24/18 04:30:00 PM	32.218
957	11/24/18 06:00:00 PM	32.218
958	11/24/18 07:30:00 PM	32.218
959	11/24/18 09:00:00 PM	32.218
960	11/24/18 10:30:00 PM	32.218
961	11/25/18 12:00:00 AM	32.218
962	11/25/18 01:30:00 AM	32.218
963	11/25/18 03:00:00 AM	32.218
964	11/25/18 04:30:00 AM	32.218
965	11/25/18 06:00:00 AM	32.218
966	11/25/18 07:30:00 AM	32.218
967	11/25/18 09:00:00 AM	32.218
968	11/25/18 10:30:00 AM	32.218
969	11/25/18 12:00:00 PM	32.218
970	11/25/18 01:30:00 PM	32.218
971	11/25/18 03:00:00 PM	32.218
972	11/25/18 04:30:00 PM	32.218
973	11/25/18 06:00:00 PM	32.218
974	11/25/18 07:30:00 PM	32.218
975	11/25/18 09:00:00 PM	32.218
976	11/25/18 10:30:00 PM	32.218
977	11/26/18 12:00:00 AM	32.218
978	11/26/18 01:30:00 AM	32.218
979	11/26/18 03:00:00 AM	32.218
980	11/26/18 04:30:00 AM	32.218
981	11/26/18 06:00:00 AM	32.218
982	11/26/18 07:30:00 AM	32.218
983	11/26/18 09:00:00 AM	32.218
984	11/26/18 10:30:00 AM	32.218
985	11/26/18 12:00:00 PM	32.218
986	11/26/18 01:30:00 PM	32.218
987	11/26/18 03:00:00 PM	32.018
988	11/26/18 04:30:00 PM	32.218
989	11/26/18 06:00:00 PM	32.218
990	11/26/18 07:30:00 PM	32.018
991	11/26/18 09:00:00 PM	32.218
992	11/26/18 10:30:00 PM	32.218
993	11/27/18 12:00:00 AM	32.018
994	11/27/18 01:30:00 AM	32.018
995	11/27/18 03:00:00 AM	32.218
996	11/27/18 04:30:00 AM	32.018
997	11/27/18 06:00:00 AM	32.018
998	11/27/18 07:30:00 AM	32.018
999	11/27/18 09:00:00 AM	32.018
1000	11/27/18 10:30:00 AM	32.218
1001	11/27/18 12:00:00 PM	32.218
1002	11/27/18 01:30:00 PM	32.218
1003	11/27/18 03:00:00 PM	32.218
1004	11/27/18 04:30:00 PM	32.218
1005	11/27/18 06:00:00 PM	32.218
1006	11/27/18 07:30:00 PM	32.218
1007	11/27/18 09:00:00 PM	32.218
1008	11/27/18 10:30:00 PM	32.218
1009	11/28/18 12:00:00 AM	32.218
1010	11/28/18 01:30:00 AM	32.218
1011	11/28/18 03:00:00 AM	32.218
1012	11/28/18 04:30:00 AM	32.218
1013	11/28/18 06:00:00 AM	32.218
1014	11/28/18 07:30:00 AM	32.218
1015	11/28/18 09:00:00 AM	32.218
1016	11/28/18 10:30:00 AM	32.218
1017	11/28/18 12:00:00 PM	32.218
1018	11/28/18 01:30:00 PM	32.218
1019	11/28/18 03:00:00 PM	32.218
1020	11/28/18 04:30:00 PM	32.218
1021	11/28/18 06:00:00 PM	32.218
1022	11/28/18 07:30:00 PM	32.218
1023	11/28/18 09:00:00 PM	32.218
1024	11/28/18 10:30:00 PM	32.218
1025	11/29/18 12:00:00 AM	32.218
1026	11/29/18 01:30:00 AM	32.218
1027	11/29/18 03:00:00 AM	32.218
1028	11/29/18 04:30:00 AM	32.218
1029	11/29/18 06:00:00 AM	32.218
1030	11/29/18 07:30:00 AM	32.218
1031	11/29/18 09:00:00 AM	32.218
1032	11/29/18 10:30:00 AM	32.218
1033	11/29/18 12:00:00 PM	32.218
1034	11/29/18 01:30:00 PM	32.218
1035	11/29/18 03:00:00 PM	32.218
1036	11/29/18 04:30:00 PM	32.218
1037	11/29/18 06:00:00 PM	32.218
1038	11/29/18 07:30:00 PM	32.218
1039	11/29/18 09:00:00 PM	32.418
1040	11/29/18 10:30:00 PM	32.218
1041	11/30/18 12:00:00 AM	32.218
1042	11/30/18 01:30:00 AM	32.218
1043	11/30/18 03:00:00 AM	32.418
1044	11/30/18 04:30:00 AM	32.418
1045	11/30/18 06:00:00 AM	32.418
1046	11/30/18 07:30:00 AM	32.418
1047	11/30/18 09:00:00 AM	32.418
1048	11/30/18 10:30:00 AM	32.418
1049	11/30/18 12:00:00 PM	32.418
1050	11/30/18 01:30:00 PM	32.418
1051	11/30/18 03:00:00 PM	32.418
1052	11/30/18 04:30:00 PM	32.418
1053	11/30/18 06:00:00 PM	32.418
1054	11/30/18 07:30:00 PM	32.418
1055	11/30/18 09:00:00 PM	32.418
1056	11/30/18 10:30:00 PM	32.418
1057	12/01/18 12:00:00 AM	32.418
1058	12/01/18 01:30:00 AM	32.418
1059	12/01/18 03:00:00 AM	32.418
1060	12/01/18 04:30:00 AM	32.418
1061	12/01/18 06:00:00 AM	32.418
1062	12/01/18 07:30:00 AM	32.418
1063	12/01/18 09:00:00 AM	32.418
1064	12/01/18 10:30:00 AM	32.418
1065	12/01/18 12:00:00 PM	32.418
1066	12/01/18 01:30:00 PM	32.418
1067	12/01/18 03:00:00 PM	32.418
1068	12/01/18 04:30:00 PM	32.418
1069	12/01/18 06:00:00 PM	32.418
1070	12/01/18 07:30:00 PM	32.418
1071	12/01/18 09:00:00 PM	32.418
