## Supplement - data and analysis for "Variation in near-surface soil temperature drives plant assemblage insurance potential": cat_traits_rhf.csv

species	life_history
Acer glabrum	perennial-woody
Acer grandidentatum	perennial-woody
Achillea millefolium	perennial-herb
Agastache urticifolia	perennial-herb
Agoseris grandiflora	perennial-herb
Agoseris heterophylla	annual
Agoseris parviflora	perennial-herb
Allium acuminatum	perennial-herb
Alyssum desertorum	annual
Amelanchier alnifolia	perennial-woody
Antennaria microphylla	perennial-herb
Apocynum androsaemifolium	perennial-herb
Arabis nuttallii	perennial-herb
Arctium minus	annual
Arenaria serpyllifolia	annual
Arnica cordifolia	perennial-herb
Artemisia ludoviciana	perennial-herb
Artemisia tridentata	perennial-woody
Astragalus cibarius	perennial-herb
Astragalus convallarius	perennial-herb
Balsamorhiza macrophylla	perennial-herb
Balsamorhiza sagittata	perennial-herb
Berberis repens	perennial-woody
Betula occidentalis	perennial-woody
Boechera divaricarpa	annual
Bromus briziformis	annual
Bromus carinatus	perennial-herb
Bromus catharticus	perennial-herb
Bromus japonicus	annual
Bromus tectorum	annual
Calochortus nuttallii	perennial-herb
Carex geyeri	perennial-herb
Carex sp.	perennial-herb
Castilleja linariifolia	perennial-herb
Chrysothamnus viscidiflorus	perennial-woody
Cirsium arvense	perennial-herb
Cirsium pulcherrimum	perennial-herb
Claytonia perfoliata	perennial-herb
Clematis columbiana	perennial-herb
Clematis occidentalis	perennial-woody
Collinsia parviflora	annual
Collomia linearis	annual
Comandra umbellata	perennial-herb
Cornus sericea	perennial-woody
Crepis acuminata	perennial-herb
Cynoglossum officinale	annual
Cystopteris fragilis	perennial-herb
Delphinium nuttalianum	perennial-herb
Delphinium occidentale	perennial-herb
Draba sp.	annual
Dracocephalum parviflorum	annual
Elymus glaucus	perennial-herb
Elymus lanceolatus	perennial-herb
Elymus smithii	perennial-herb
Elymus trachycaulus	perennial-herb
Epilobium angustifolium	perennial-herb
Epilobium brachycarpum	annual
Equisetum arvense	perennial-herb
Erigeron speciosus	perennial-herb
Eriogonum heracleoides	perennial-herb
Eriogonum umbellatum	perennial-herb
Erodium cicutarium	annual
Erysimum capitatum	annual
Eucephalus elegans	perennial-herb
Eucephalus engelmannii	perennial-herb
Fragaria vesca	perennial-herb
Frasera speciosa	annual
Galium aparine	annual
Galium boreale	perennial-herb
Geranium richardsonii	perennial-herb
Geranium viscosissimum	perennial-herb
Geum macrophyllum	perennial-herb
Hackelia patens	perennial-herb
Helianthella uniflora	perennial-herb
Humulus lupulus	perennial-herb
Hydrophyllum capitatum	perennial-herb
Ipomopsis aggregata	perennial-herb
Isatis tinctoria	annual
Juniperus osteosperma	perennial-woody
Koeleria macrantha	perennial-herb
Lactuca serriola	annual
Lathyrus pauciflorus	perennial-herb
Leucopoa kingii	perennial-herb
Leymus cinereus	perennial-herb
Linaria genistifolia	perennial-herb
Linum lewisii	perennial-herb
Lithophragma parviflorum	perennial-herb
Lithospermum ruderale	perennial-herb
Lomatium ambiguum	perennial-herb
Lomatium dissectum	perennial-herb
Lomatium grayi	perennial-herb
Lupinus sericeus	perennial-herb
Maianthemum racemosum	perennial-herb
Maianthemum stellatum	perennial-herb
Melica bulbosa	perennial-herb
Meliotus officinalis	annual
Mentha arvensis	perennial-herb
Mertensia oblongifolia	perennial-herb
Myosotis scorpioides	perennial-herb
Nemophila breviflora	annual
Nemophila parviflora	annual
Oenothera caespitosa	perennial-herb
Osmorhiza berteroi	perennial-herb
Osmorhiza occidentalis	perennial-herb
Ozomelis stauropetala	perennial-herb
Packera streptanthifolia	perennial-herb
Paxistima myrsinites	perennial-woody
Penstemon cyananthus	perennial-herb
Penstemon humilis	perennial-herb
Petradoria pumila	perennial-herb
Phacelia linearis	annual
Physocarpus malvaceus	perennial-woody
Poa bulbosa	perennial-herb
Poa pratensis	perennial-herb
Poa secunda	perennial-herb
Populus tremuloides	perennial-woody
Prosartes trachycarpa	perennial-herb
Prunus virginiana	perennial-woody
Pseudoroegneria spicata	perennial-herb
Pseudostellaria jamesiana	perennial-herb
Pseudotsuga menziesii	perennial-woody
Purshia tridentata	perennial-woody
Rosa woodsii	perennial-woody
Rubus parviflorus	perennial-woody
Salix exigua	perennial-woody
Sedum debile	perennial-herb
Senecio integerrimus	perennial-herb
Senecio serra	perennial-herb
Senecio sphaerocephalus	perennial-herb
Shepherdia canadensis	perennial-woody
Silene menziesii	perennial-herb
Sisymbrium altissimum	annual
Symphoricarpos oreophilus	perennial-woody
Symphyotrichum ascendens	perennial-herb
Symphyotrichum spathulatum	perennial-herb
Taraxacum officinale	perennial-herb
Thalictrum fendleri	perennial-herb
Tragopogon dubius	annual
Triteleia grandiflora	perennial-herb
Verbascum thapsus	annual
Vicia americana	perennial-herb
Viola nuttallii	perennial-herb
Viola purpurea	perennial-herb
white flowered brassica	perennial-herb
Wyethia amplexicaulis	perennial-herb
