## Supplement - data and analysis for "Variation in near-surface soil temperature drives plant assemblage insurance potential": rhf_2018_soil_texture.csv

date_processed	plot_ID	tin_weight	tin_air_dry_soil	tin_oven_dry_soil	processor	date_analyzed	hydro_calib	temp_calib	soil_wt	hydro_40	temp_40	hydro_120	temp_120
2019-03-22	3312-messedup	1.042	11.343	11.189	Elizabeth Simpson	NA	NA	NA	NA	NA	NA	NA	NA
2019-03-22	3232	1.156	11.598	11.472	Elizabeth Simpson	2019-10-21	3	23	50.61	32.5	22.5	8	21
2019-03-22	3311	1.144	11.52	11.292	Elizabeth Simpson	2019-08-26	5.8	23.5	50.25	33	23	9	20
2019-03-22	3233	1.145	11.135	10.984	Elizabeth Simpson	2019-10-17	3	23	50.62	26	22.5	8	20
2019-03-22	3321	1.168	11.295	11.071	Elizabeth Simpson	2019-08-26	5.8	23.5	50.54	24	22.5	7.5	20
2019-03-22	3223	1.125	11.127	10.972	Elizabeth Simpson	2019-10-21	3	23	49.96	33.5	22.5	12.5	20.5
2019-03-22	3333	1.161	11.115	10.986	Elizabeth Simpson	2019-10-24	2.5	23	50.52	22	22	8	19.5
2019-03-22	3332	1.138	10.875	10.769	Elizabeth Simpson	2019-10-17	3	23	50.2	31	22	9	20.5
2019-03-22	3322	1.171	11.521	11.265	Elizabeth Simpson	2019-10-24	2.5	23	49.83	23	22	7.5	19.5
2019-03-22	3231	1.155	11.278	11.147	Elizabeth Simpson	2019-10-21	3	23	50.32	28	23	7.5	20.5
2019-03-22	3313	1.169	10.885	10.745	Elizabeth Simpson	2019-10-21	3	23	49.58	22	22.5	6	21
2019-04-05	3213	1.169	10.994	10.77	Elizabeth Simpson	2019-10-21	3	23	50.58	28	23	6.5	20.5
2019-04-05	2332	1.14	11.513	11.221	Elizabeth Simpson	2019-10-18	3	23	50.29	34.5	22.5	17	20.5
2019-04-05	3132	1.164	11.466	11.346	Elizabeth Simpson	2019-10-18	3	23	50.6	27	22.5	8.5	20.5
2019-04-05	3131	1.148	11.235	11.076	Elizabeth Simpson	2019-10-18	3	23	50.52	38	22.5	10	20.5
2019-04-05	3222	1.167	11.263	10.971	Elizabeth Simpson	2019-10-21	3	23	50.15	25	23	6.5	20
2019-04-05	3122	1.18	10.845	10.7	Elizabeth Simpson	2019-08-26	5.8	23.5	50.33	27.5	23	11.5	20
2019-04-05	3331	1.168	10.201	10.022	Elizabeth Simpson	2019-10-18	3	23	49.9	27.5	22.5	7.5	20.5
2019-04-10	3212	1.142	11.085	10.889	Elizabeth Simpson	2019-10-17	3	23	50.32	30	22.5	8	20.5
2019-04-10	2232	1.148	11.283	11.152	Elizabeth Simpson	2019-10-17	3	23	50.08	33	22	10	20.5
2019-04-10	3211	1.239	11.605	11.398	Elizabeth Simpson	2019-10-24	2.5	23	49.93	37	22	10.5	19.5
2019-04-10	3121	1.187	11.47	11.316	Elizabeth Simpson	2019-10-17	3	23	49.98	24	23	7	20.5
2019-04-10	3221	1.219	11.683	11.315	Elizabeth Simpson	2019-10-21	3	23	49.94	27	22.5	7.5	20.5
2019-04-10	3323	1.201	11.444	11.048	Elizabeth Simpson	2019-10-17	3	23	50.68	24	22	6.5	20
2019-04-10	3133	1.234	10.7783	10.658	Elizabeth Simpson	2019-10-22	3	23	50.32	26.5	22	9	19
2019-05-21	3112	1.151	11.442	11.217	Elizabeth Simpson	2019-10-18	3	23	50.34	27	23	6.5	20.5
2019-05-21	3113	1.191	10.627	10.295	Ian Fraser	2019-10-24	2.5	23	50.11	24	23	6.5	19
2019-05-21	3123	1.14	11.157	11.001	Ian Fraser	2019-10-22		23	50.27	37.5	22.5	10	19
2019-05-21	2331-Hbroke	1.158	11.24	10.999	Ian Fraser	NA	NA	NA	NA	NA	NA	NA	NA
2019-05-21	2313-Hbroke	1.172	11.441	11.136	Ian Fraser	NA	NA	NA	NA	NA	NA	NA	NA
2019-05-21	3111	1.191	10.762	10.512	Ian Fraser	2019-10-24	3	23	50.9	33	22	10	20
2019-05-22	2231-Hbroke	1.236	10.744	10.48	Ian Fraser	NA	NA	NA	NA	NA	NA	NA	NA
2019-05-22	2323	1.147	11.214	10.865	Ian Fraser	2019-10-28	3	23.5	50.14	37	22.5	13.5	20
2019-05-22	2131	1.157	11.117	10.816	Ian Fraser	2019-10-24	3	23	50.74	36	22	18.5	20
2019-05-22	2213	1.161	11.088	10.928	Ian Fraser	2019-09-05	3.5	23.5	50.09	36.5	23	11.5	20
2019-05-22	2311	1.181	10.369	9.829	Ian Fraser	2019-10-28	3	23.5	49.75	26.5	22	9.5	20
2019-05-22	2132	1.18	11.53	11.317	Ian Fraser	2019-10-24	3	23	49.72	40	22	15.5	20.5
2019-05-22	2223	1.14	10.688	10.488	Ian Fraser	2019-10-25	3.5	23	49.85	32.5	22	10.5	20.5
2019-05-22	2222	1.177	10.334	11.094	Elizabeth Simpson	2019-10-18	3	23	50.57	38	22.5	10	20.5
2019-05-22	2212	1.128	11.394	11.229	Elizabeth Simpson	2019-10-18	3	23	49.65	32.5	22.5	9.5	20.5
2019-05-22	2211	1.168	11.233	10.975	Elizabeth Simpson	2019-10-18	3	23	50.3	30	23	9	20
2019-06-04	2233-Hbroke	1.208	11.227	11.02	Ian Fraser	NA	NA	NA	NA	NA	NA	NA	NA
2019-06-04	2113	1.166	10.775	10.503	Ian Fraser	2019-09-05	3.5	23.5	50.2	35.5	23	14	20
2019-06-04	2221	1.17	10.5	10.267	Ian Fraser	2019-09-05	3.5	23.5	50.06	31.5	23	9	20
2019-06-04	2133	1.187	11.07	11.037	Ian Fraser	2019-09-05	3.5	23.5	50.03	16	23	6	20
2019-06-04	2112	1.227	10.561	10.373	Ian Fraser	2019-10-22	3	23	50.47	28.5	22	9	19
2019-06-04	2122	1.162	10.779	10.607	Ian Fraser	2019-09-05	3.5	23.5	50.27	31.5	23	10.5	20
2019-06-04	2111	1.127	11.398	11.033	Ian Fraser	2019-09-05	3.5	23.5	46.86	26	23	9	20
2019-06-04	2121	1.154	11.07	10.926	Ian Fraser	2019-10-28	3.5	23.5	50.11	27	22	13	20
2019-06-04	1322-Hbroke	1.157	11.343	11.097	Ian Fraser	NA	NA	NA	NA	NA	NA	NA	NA
2019-06-04	1311	1.141	11.131	10.987	Ian Fraser	2019-10-22	3	23	50	39	22.5	15.5	19.5
2019-06-04	2123	1.173	11.167	11.016	Ian Fraser	2019-09-05	3.5	23.5	50.62	33.5	23	11	20
2019-06-10	1331	1.122	10.706	10.554	Ian Fraser	2019-10-25	3.5	23	49.67	26.5	23	8	20.5
2019-06-10	1312-Hbroke	1.128	10.968	10.821	Ian Fraser	NA	NA	NA	NA	NA	NA	NA	NA
2019-06-10	1323	1.16	10.959	10.228	Ian Fraser	2019-08-26	5.8	23.5	50.33	20	23	9.5	20
2019-06-10	1333	1.164	10.861	10.644	Ian Fraser	2019-10-24	2.5	23	50.29	41	23	16	19
2019-06-10	1223	1.149	10.79	10.615	Ian Fraser	2019-10-24	3	23	49.34	33.5	22	10	20
2019-06-10	1233	1.207	10.908	10.77	Ian Fraser	2019-10-17	3	23	50.29	43	22	17.5	20.5
2019-06-10	1232	1.158	10.949	10.782	Ian Fraser	2019-10-24	3	23	50.28	35	22	12.5	20
2019-06-10	1221	1.217	10.748	10.614	Ian Fraser	2019-08-26	5.8	23.5	50.43	34	22	11	20
2019-06-10	1222	1.194	10.966	10.866	Ian Fraser	2019-10-24	3	23	50.54	39	22	14.5	20
2019-06-10	1231	1.151	11.195	11.059	Ian Fraser	2019-10-25	3.5	23	50.23	31.5	22	14	20.5
2019-06-11	1133	1.148	10.382	10.167	Ian Fraser	2019-10-28	3	23.5	50.5	36	22	9	20
2019-06-11	1313	1.116	10.829	10.694	Ian Fraser	2019-10-25	3.5	23	50.13	42.5	22.5	16	20.5
2019-06-11	1132	1.136	10.605	10.429	Ian Fraser	2019-10-24	3	23	50.76	35	22.5	10.5	21
2019-06-11	1211	1.16	10.805	10.659	Ian Fraser	2019-08-26	5.8	23.5	50.08	32	22.5	11.5	20
2019-06-11	1212	1.139	10.552	10.381	Ian Fraser	2019-08-26	5.8	23.5	50.1	36.5	23	12	20
2019-06-11	1123	1.149	10.954	10.819	Ian Fraser	2019-10-24	2.5	23	50.49	28	22	12	19.5
2019-06-11	1111	1.128	11.067	10.856	Ian Fraser	2019-08-26	5.8	23.5	50.24	31	22	9	20
2019-06-11	1121	1.183	11.036	10.74	Ian Fraser	2019-10-24	2.5	23	49.75	27	22	12	19.5
2019-06-11	1122	1.119	10.887	10.789	Ian Fraser	2019-10-24	3	23	50.32	27	22	7	20.5
2019-06-11	1112	1.151	10.745	10.532	Ian Fraser	2019-10-25	3.5	23	49.75	36	23	12	20.5
2019-06-25	1113	1.152	10.786	10.54	Ian Fraser	2019-10-24	2.5	23	50.02	29	22.5	11.5	19
2019-06-25	1332	1.169	10.549	10.306	Ian Fraser	2019-09-05	3.5	23.5	50.58	43	23	18	20
2019-06-25	1213	1.142	10.635	10.489	Ian Fraser	NA	NA	NA	NA	NA	NA	NA	NA
2019-06-25	1131	1.124	10.961	10.779	Ian Fraser	2019-10-25	3.5	23	50.32	30.5	22	8	20.5
2019-06-25	1321	1.116	10.691	10.549	Ian Fraser	2019-10-25	3.5	23	49.54	42	22	13	20.5
2019-10-09	2231	1.07	11.46	11.2	Elizabeth Simpson	2019-10-17	3	23	50.42	31	23	9	20.5
2019-10-09	2313	1.06	11.65	11.32	Elizabeth Simpson	2019-10-17	3	23	50.11	34	23	10	21
2019-10-09	2331	1.04	11.06	10.84	Elizabeth Simpson	2019-10-17	3	23	50.17	42	22	19	20
2019-10-09	1322	1.05	11.33	11.11	Elizabeth Simpson	2019-10-17	3	23	50.16	38	22.5	12	20.5
2019-10-09	1312	1.02	10.78	10.64	Elizabeth Simpson	2019-10-17	3	23	50.19	45	22	21.5	20.5
2019-10-09	2233	1.06	10.67	10.52	Elizabeth Simpson	2019-10-17	3	23	50.26	31	23	9	21
2019-10-09	1213	1.04	10.26	10.17	Elizabeth Simpson	2019-10-17	3	23	50.15	37	22.5	16.5	20.5
2019-10-22	3312	1.04	11.04	10.95	Elizabeth Simpson	2019-10-22	3	23	49.76	32	23	9	19.5
