## Supplement - data and analysis for "Variation in near-surface soil temperature drives plant assemblage insurance potential": rhf_2018_traits_height.csv

Date	Recorder_1	Recorder_2	Plot_id	Sp_num	Species	Notes	i1	i2	i3	i4	i5	i6	i7	i8	i9	i10	i11	i12	i13	i14	i15	i16	i17	i18	i19	i20	i21	i22	i23	i24	i25
2018-06-13	Elizabeth Simpson		1111	1	Prunus virginiana	flowering	56	137	74	159
2018-06-13	Elizabeth Simpson		1111	2	Symphoricarpos oreophilus	flowering	49	45	39	44	51
2018-06-13	Elizabeth Simpson		1111	3	Lathyrus pauciflorus	flowering	66	72	44	68	72
2018-06-13	Elizabeth Simpson		1111	4	Chrysothamnus viscidiflorus	Pre-flowering	63
2018-06-13	Elizabeth Simpson		1111	5	Achillea millefolium	Pre-flowering - 15-26 cm basal leaves measured	59	46	54	52
2018-06-13	Elizabeth Simpson		1111	6	Maianthemum stellatum	not flowering	34	23	31	27	13	22
2018-06-13	Elizabeth Simpson		1111	7	Lithophragma parviflorum	Flowering - ~3 cm basal leaves	27	24	26	25	7
2018-06-13	Elizabeth Simpson		1111	8	Claytonia perfoliata	100+ indiv	13	8	7	7	12	10	7	4	11	8	7	7	5	11	4	5	9	6	8	7	11	10	7	11	3
2018-06-13	Elizabeth Simpson		1111	9	Collinsia parviflora		25	23	26	23	12	10	12	9
2018-06-13	Elizabeth Simpson		1111	10	Agastache urticifolia	Individual 2 – drooping	59	17
2018-06-13	Elizabeth Simpson		1111	11	Lactuca serriola	Very young - ~30 indiv	17	13	15	9	20	14	13	19	23	24	14	23	24	29	18	7	19	21	17	17	10	12	23	6	14
2018-06-13	Elizabeth Simpson		1111	12	Tragopogon dubius		47	41	65	53	64
2018-06-13	Elizabeth Simpson		1111	13	Nemophila breviflora	kind of all one glob	13	27	22
2018-06-13	Elizabeth Simpson		1111	14	Galium aparine		20	20	19	21
2018-06-13	Elizabeth Simpson		1111	15	Taraxacum officinale		13
2018-06-13	Elizabeth Simpson		1111	16	Pseudostellaria jamesiana		15	17
2018-06-13	Elizabeth Simpson		1111	17	Poa pratensis		59
2018-06-13	Elizabeth Simpson		1111	18	Bromus carinatus		50	58
2018-06-13	Elizabeth Simpson		1111	19	Erigeron speciosus	I4 – flowering soon	15	22	27	44	23
2018-06-13	Elizabeth Simpson		1111	20	Collomia linearis		18	17	25	36	35	31	18	21
2018-06-13	Elizabeth Simpson		1111	21	Symphoricarpos oreophilus	vegetative shoot	24	25
2018-06-13	Elizabeth Simpson		1111	22	Berberis repens		12	10
2018-06-13	Elizabeth Simpson		1122	1	Crepis acuminata	Pre-flowering	24	27	26	39	38	50	26	27	32	15	18
2018-06-13	Elizabeth Simpson		1122	2	Tragopogon dubius	Pre-flowering	41
2018-06-13	Elizabeth Simpson		1122	3	Elymus trachycaulus	very green – some not done growing	45	35
2018-06-13	Elizabeth Simpson		1122	4	Balsamorhiza sagittata	Adjacent – seems not mature yet - 2 bunches	14
2018-06-14	Elizabeth Simpson		1311	1	Alyssum desertorum	impressively tall	11	14	12	10	15	9	12	26	39	12	10	24	17	11	8	5	2	10	9	11	9	13
2018-06-14	Elizabeth Simpson		1311	2	Berberis repens	adjacent	13	11	11	8	9	13
2018-06-14	Elizabeth Simpson		1311	3	Pseudoroegneria spicata	2 bunches	42	43
2018-06-14	Elizabeth Simpson		1311	4	Penstemon humilis	basal leaves – 10 and 8	17	19
2018-06-14	Elizabeth Simpson		1311	5	Artemisia tridentata	adjacent	88	124
2018-06-14	Elizabeth Simpson		1311	6	Hackelia patens	adjacent	59
2018-06-14	Elizabeth Simpson		1133	1	Symphoricarpos oreophilus	flowering	14	80	105	76	88	163
2018-06-14	Elizabeth Simpson		1133	2	Isatis tinctoria	Flowering – senescing	70	101	98
2018-06-14	Elizabeth Simpson		1133	3	Geranium viscosissimum	flowering outside plot	54
2018-06-14	Elizabeth Simpson		1133	4	Galium aparine	four large ‘bunches’ of lots of stalks	70	57	77	65
2018-06-14	Elizabeth Simpson		1133	5	Lactuca serriola	not flowering – all basal leaves	55	39	58	43
2018-06-14	Elizabeth Simpson		1133	6	Achillea millefolium	flowering outside plot	27	35	40	21	23
2018-06-14	Elizabeth Simpson		1133	7	Bromus tectorum	multiple stems per measured ‘bunch	41	42	52	46	40	50
2018-06-14	Elizabeth Simpson		1133	8	Lithospermum ruderale	multiple stems of one ‘bunch’ maybe one individual	58	60	49	53	56
2018-06-14	Elizabeth Simpson		1133	9	Erigeron speciosus	multiple stems of one ‘bunch’ maybe one individual	69	54	45	49	60	58	54
2018-06-14	Elizabeth Simpson		1133	10	Alyssum desertorum	very short – all less than 5 cm – not measured bc of potential disturbance to dense vegetation over it
2018-06-14	Elizabeth Simpson		1133	11	Tragopogon dubius	flowering	98
2018-06-14	Elizabeth Simpson		1133	12	Claytonia perfoliata	very short – all less than 5 cm – not measured bc of potential disturbance to dense vegetation over it
2018-06-14	Elizabeth Simpson		1133	13	Sisymbrium altissimum	1st outside - 2nd inside	94	67
2018-06-18	Elizabeth Simpson		1322	1	Leymus cinereus	1 bunch – drooping - almost mature – yellowing	67
2018-06-18	Elizabeth Simpson		1322	2	Rosa woodsii	not mature - no flowers in plot – flowering nearby	12	22	20	24	71
2018-06-18	Elizabeth Simpson		1322	3	Arctium minus	Includes young arrow leaved one – just basal leaves no flowers or seeds but yellowing and holes	60	18
2018-06-18	Elizabeth Simpson		1322	4	Bromus tectorum	Mature – seeds purple brown	18	22	39	29	24	17	45	37	39
2018-06-18	Elizabeth Simpson		1322	5	Alyssum desertorum	Mature - flowering	12	8	13	17	17	10	16	21	9	13	8	16	9	8	5	7	20
2018-06-18	Elizabeth Simpson		1322	6	Cirsium arvense	not mature - young leaves - no flowers	57	31	12	41	53	49	21
2018-06-18	Elizabeth Simpson		1322	7	Verbascum thapsus	not mature – no flower stalk - basal leaves	15	54
2018-06-18	Elizabeth Simpson		1322	8	Dracocephalum parviflorum	not mature - no flowers	33	21
2018-06-18	Elizabeth Simpson		1322	9	Lactuca serriola	not mature - no flowers	16	12	4	5
2018-06-18	Elizabeth Simpson		1322	10	Cynoglossum officinale	not mature - basal leaves	22	36
2018-06-18	Elizabeth Simpson		1322	11	Agastache urticifolia	Mature – flowers - lots of herbivory	27	29	17	21	15	12	41	8
2018-06-18	Elizabeth Simpson		1322	12	Humulus lupulus	not mature - leaves and vine might be – starting to flower – lots of holes	28
2018-06-18	Elizabeth Simpson		1322	13	Mertensia oblongifolia	past mature - gone to seed – senescing	29	33
2018-06-18	Elizabeth Simpson		1322	14	Elymus glaucus	almost mature	57	54
2018-06-18	Elizabeth Simpson		1322	15	Galium aparine	Drooping – small – mature – yellowing	5	7
2018-06-18	Elizabeth Simpson		1322	16	tiny plant w/ opposite fuzzy leaves	UNIDABLE – not mature	3
2018-06-19	Elizabeth Simpson		1233	1	Tragopogon dubius	just done flowering – 4 individuals	61	51	40	50	35
2018-06-19	Elizabeth Simpson		1233	2	Alyssum desertorum	Senesced – measured to just below inflorecense – 130 individuals	8	4	7	5	2	3	9	9	8	4	3	7	9	7	5	4	3	6	6	4	8	6	7	6	8
2018-06-19	Elizabeth Simpson		1233	3	Lactuca serriola	almost flowering – 80 individuals	16	12	8	14	8	13	23	9	7	13	14	13	5	26	15	13	7	7	18	14	22	14	21	13
2018-06-19	Elizabeth Simpson		1233	4	Oenothera caespitosa	done flowering – 6 individuals	9	2	5	9	8	11
2018-06-19	Elizabeth Simpson		1233	5	Bromus tectorum	gone to seed – brown – height to top of brown leaf	15	6	12	6	16	19	8	24	19	17	15	13	17	9	14	18	16	17	18	14	11	18	16	17	21
2018-06-19	Elizabeth Simpson		1233	6	Bromus briziformis	gone to seed – brown – height to top of brown leaf	8	5	6
2018-06-19	Elizabeth Simpson		1233	7	Bromus japonicus	gone to seed which are green - drooping – 1 or 2 brown leaves per culm	9	24	14	7	10	17	28	11	5
2018-06-19	Elizabeth Simpson		1233	8	Elymus lanceolatus	not mature – no seeds in plot – leaves curl which makes SLA hard – 1 bunch	27
2018-06-19	Elizabeth Simpson		1233	9	Lomatium dissectum	Senescing – yellow red leaves – no SLA - 1st inside - 2nd – outside	30	35
2018-06-19	Elizabeth Simpson		1222	1	Tragopogon dubius	basal leaves – 20 – 26 – 25 – 24 – 21	34	39	26	50	43
2018-06-19	Elizabeth Simpson		1222	2	Crepis acuminata	flowering outside but not in plot	16
2018-06-19	Elizabeth Simpson		1222	3	Alyssum desertorum	Senesced – height measured to base of inflorecense	6	4	7	8	8	7	8	6	4	7	3	6	7	6	9	9	7	4	2	4	4	5	8	6
2018-06-19	Elizabeth Simpson		1222	7	Lomatium dissectum	senescing	22
2018-06-19	Elizabeth Simpson		1222	8	Cirsium pulcherrimum	only larger one with flowers measured	29
2018-06-19	Elizabeth Simpson		1222	9	Lactuca serriola	one almost mature – pre – flowering (32) – rest do not have flowers	25	11	32	23	21	10	18	11	22	10	14	8	20	11	17	15	7	8	6	7	11	12
2018-06-19	Elizabeth Simpson		1222	10	Bromus japonicus	has green seeds – brown leaves	6	10	15	13	10	9	8	13	19	22	17	18	7
2018-06-19	Elizabeth Simpson		1222	11	Epilobium brachycarpum		10
2018-06-20	Elizabeth Simpson		1211	1	Purshia tridentata	starting to fruit	50
2018-06-20	Elizabeth Simpson		1211	2	Tragopogon dubius	flowering and some going to seed	62	48	48	47	51	40	65
2018-06-20	Elizabeth Simpson		1211	3	Poa bulbosa	Senesced – measured to top of brown leaf	19	27	28	29	30	19	28	21	19	13	16	27
2018-06-20	Elizabeth Simpson		1211	4	Bromus briziformis	Senesced – measured to top of brown leaf	14	20	19	21
2018-06-20	Elizabeth Simpson		1211	5	Epilobium brachycarpum	flowering	15	17	9
2018-06-20	Elizabeth Simpson		1211	6	Bromus tectorum	Senesced – leaves indistinguishably dry
2018-06-20	Elizabeth Simpson		1211	7	Pseudoroegneria spicata	gone to seed – still very green	69	47	48	53	47	50	33	33	35	65
2018-06-20	Elizabeth Simpson		1211	8	Lactuca serriola	no flowers	16	22	25	31	18	8
2018-06-20	Elizabeth Simpson		1211	9	Lithospermum ruderale	not flowering – insect browsing – height of one bunch	38
2018-06-20	Elizabeth Simpson		1211	10	Alyssum desertorum	Senesced – measured to top of brown leaf aka bottom of inflorecense	6	4	3	6	12	7	4	2	8
2018-06-22	Elizabeth Simpson		2111	1	Poa bulbosa	Sensced – measured to top of brown leaf	45	30	57	33
2018-06-22	Elizabeth Simpson		2111	2	Bromus briziformis	Sensced – measured to top of brown leaf	28	26	40	35	35	41	19	32	31	43	37	34
2018-06-22	Elizabeth Simpson		2111	3	Crepis acuminata	Flowering – starting to senesce	42	44
2018-06-22	Elizabeth Simpson		2111	4	Bromus tectorum	Senesced – measured to top of brown leaf	25	27	18	21
2018-06-22	Elizabeth Simpson		2111	5	Galium aparine	Senescing – heights of 2 blobs	30	15
2018-06-22	Elizabeth Simpson		2111	6	Tragopogon dubius	Flowered – seeds blown off – senescing	46
2018-06-22	Elizabeth Simpson		2111	7	Symphoricarpos oreophilus		49
2018-06-22	Elizabeth Simpson		2111	8	brassicaceae	UNIDABLE	21
2018-06-22	Elizabeth Simpson		2111	9	spray of little leaves	UNIDABLE	13
2018-06-22	Elizabeth Simpson		2111	10	Acer grandidentatum	too tall for measuring tape – no clinometer yet
2018-06-22	Elizabeth Simpson		2111	11	Prunus virginiana	too tall for measuring tape – no clinometer yet
2018-06-22	Elizabeth Simpson		2122	1	Tragopogon dubius	done flowering – 6 individuals	42	47	46	47	56	50
2018-06-22	Elizabeth Simpson		2122	2	Bromus tectorum	senesced dry red brown – stopped short of total number of inidividuals bc the rest had leaves that were starting to break up	15	19	16	15	17	17	14	19	17
2018-06-22	Elizabeth Simpson		2122	3	Bromus japonicus	green seeds – senesced leaves – measured clumps of seed stalks	17	12	21	23	26	27	14	14	25	15	19	18	14	18	21	16
2018-06-22	Elizabeth Simpson		2122	4	Poa bulbosa	Senseced – measured to top of dry leaves	19	23	17	15	23	27	15	14	19	21	16
2018-06-22	Elizabeth Simpson		2122	5	Pseudoroegneria spicata	two bunches	57	51
2018-06-22	Elizabeth Simpson		2122	6	Erodium cicutarium	Senescing – flowering – 4 individuals	13	11	10	9
2018-06-22	Elizabeth Simpson		2122	7	Lactuca serriola	Senescing – 6 individuals	17	11	10	13	10	15
2018-06-22	Elizabeth Simpson		2122	8	Crepis acuminata	flowering and senescing – 1 senesced dying basal leaf	5
2018-06-22	Elizabeth Simpson		2122	9	Helianthella uniflora	flowering outside but not in plot – one cluster of tiny basal leaves	12
2018-06-25	Elizabeth Simpson		2133	1	Bromus tectorum	Senseced – measured to top of dry leaves	16	11	8	10	14	9	13	14	14	15	12	22	7	13	9	13	10	15	15	16	16	9	11	18	10
2018-06-25	Elizabeth Simpson		2133	2	Alyssum desertorum	Senseced – measured to top of dry leaves – just below inflorecense	8	5	5	6	6	4	6	7	8	7	7	7	6	8	4	7	7	14	7	6	7	6	12	7	7
2018-06-25	Elizabeth Simpson		2133	3	Poa bulbosa	Senseced – measured to top of dry leaves	15	17	18	15	15	11	16
2018-06-25	Elizabeth Simpson		2133	4	Tragopogon dubius	just pre-flowering	41
2018-06-25	Elizabeth Simpson		2133	5	Pseudoroegneria spicata	gone to seed – green leaves	48	44	39	47	35
2018-06-25	Elizabeth Simpson		2133	6	Poa secunda	gone to seed – green brown	21	21	17
2018-06-25	Elizabeth Simpson		2133	7	Oenothera caespitosa	many nearby individuals outside of the plot	12	22	19	15	15	12	26	13	18
2018-06-26	Elizabeth Simpson		1333	1	Physocarpus malvaceus		23	10	81	65	31	39	70	113
2018-06-26	Elizabeth Simpson		1333	2	Maianthemum racemosum		14	27	23	12	37
2018-06-26	Elizabeth Simpson		1333	3	Berberis repens		16
2018-06-26	Elizabeth Simpson		1333	4	Sedum debile		2	2	1	3	4	5	4	2	2	1	1	1	2	3
2018-06-26	Elizabeth Simpson		1333	5	Paxistima myrsinites		18	8
2018-06-26	Elizabeth Simpson		1333	6	Arnica cordifolia	senescing flowered	7	5	4	6	11	8	9	9	4
2018-06-26	Elizabeth Simpson		1333	7	Pseudotsuga menziesii	taller than measuring tape – no clinometer yet
2018-06-26	Elizabeth Simpson		1333	8	Prosartes trachycarpa	gone to seed – brown – height to top of brown leaf	12	16
2018-06-26	Elizabeth Simpson		1333	9	Galium aparine		9
2018-06-26	Elizabeth Simpson		1333	10	Rosa woodsii		16
2018-06-26	Elizabeth Simpson		1333	11	Lathyrus pauciflorus		28	4	12	7	43
2018-06-26	Elizabeth Simpson		1333	12	Cystopteris fragilis	senescing	12	14
2018-06-26	Elizabeth Simpson		1333	13	Ozomelis stauropetala		11
2018-06-26	Elizabeth Simpson		1333	14	Collinsia parviflora	Senesced – no leaves left
2018-06-26	Elizabeth Simpson		1333	15	Pseudostellaria jamesiana		12
2018-07-10	Elizabeth Simpson		3311	1	Artemisia tridentata		63
2018-07-10	Elizabeth Simpson		3311	2	Helianthella uniflora	Flowering – 3 major clumps - may all be the same individual still	84	63	84	53
2018-07-10	Elizabeth Simpson		3311	3	Eriogonum heracleoides	basal leaves – flowering outside of plot	12	9	11
2018-07-10	Elizabeth Simpson		3311	4	Lathyrus pauciflorus	done flowering – leaves still green	62	17	25
2018-07-10	Elizabeth Simpson		3311	5	Achillea millefolium	mostly basal leaves – one individual (55cm) flowering	17	9	10	13	9	13	20	55	12
2018-07-10	Elizabeth Simpson		3311	6	Crepis acuminata	Sensced – done flowering	24	25	32	29
2018-07-10	Elizabeth Simpson		3311	7	Senecio sphaerocephalus	basal leaves measured almost flowering	26	19
2018-07-10	Elizabeth Simpson		3311	8	Elymus glaucus	1 clump – all green	81
2018-07-10	Elizabeth Simpson		3311	9	Poa pratensis	gone to seed – brown – measured to top of talledst brown leaf	56	61	34
2018-07-10	Elizabeth Simpson		3311	10	Eucephalus elegans	almost flowering	59	57
2018-07-10	Elizabeth Simpson		3311	15	Linum lewisii		5
2018-07-10	Elizabeth Simpson		3311	17	Prunus virginiana		47
2018-07-10	Elizabeth Simpson		3311	18	Lupinus sericeus	Nearby- 32 - 41	13
2018-07-10	Elizabeth Simpson		3311	19	Chrysothamnus viscidiflorus		29
2018-07-10	Elizabeth Simpson		3311	21	Symphoricarpos oreophilus		34
2018-07-10	Elizabeth Simpson		3311	22	Penstemon cyananthus	larger leaves – done flowering	40
2018-07-10	Elizabeth Simpson		3311	23	Agastache urticifolia	flowering outside but not in plot	8
2018-07-10	Elizabeth Simpson		3322	1	Symphoricarpos oreophilus	(90) is just outside of plot but touching it	40	51	52	68	42	51	31	38	43	50	90
2018-07-10	Elizabeth Simpson		3322	2	Agastache urticifolia	flowering	59	37	51	44	51	35	58	57	42
2018-07-10	Elizabeth Simpson		3322	3	Leymus cinereus	No flowering stalks on this years – likely all the same individual	77	93	86	76	117	97
2018-07-10	Elizabeth Simpson		3322	4	Lupinus sericeus		35	40
2018-07-10	Elizabeth Simpson		3322	5	Pseudostellaria jamesiana	senescing	14	15
2018-07-11	Elizabeth Simpson		3333	1	Crepis acuminata	gone to seed- senesced	42	48
2018-07-11	Elizabeth Simpson		3333	2	Elymus smithii	seeds still look young	45	40	34	45	39	37	57
2018-07-11	Elizabeth Simpson		3333	3	Bromus tectorum	Very senesced - measured to top of dry leaves - same for rest	12	18	7	11	15	8	10
2018-07-11	Elizabeth Simpson		3333	4	Poa bulbosa	Very senesced - measured to top of dry leaves - same for rest	18	24	22	19	23	16	12
2018-07-11	Elizabeth Simpson		3333	5	Poa secunda	Very senesced - measured to top of dry leaves - same for rest	15	13	16
2018-07-11	Elizabeth Simpson		3333	6	Pseudostellaria jamesiana	Very senesced - measured to top of dry leaves - same for rest	9	9	12	10	10	5
2018-07-12	Elizabeth Simpson		3111	1	Prunus virginiana	lots of spots and herbivory	42	132	15
2018-07-12	Elizabeth Simpson		3111	2	Agastache urticifolia	Flowering – but also yellowing - spotting	69	70	53	48	36	90	70	75
2018-07-12	Elizabeth Simpson		3111	3	Berberis repens	some herbivory at edges	27	21	22	18	28	25	22	17	26
2018-07-12	Elizabeth Simpson		3111	4	Lathyrus pauciflorus		109	40	88
2018-07-12	Elizabeth Simpson		3111	12	Elymus glaucus		46	61	38
2018-07-12	Elizabeth Simpson		3111	6	Achillea millefolium		30	21	15	53
2018-07-12	Elizabeth Simpson		3111	7	Taraxacum officinale		38
2018-07-12	Elizabeth Simpson		3111	8	Osmorhiza occidentalis	yellowing	6	16	10	14
2018-07-12	Elizabeth Simpson		3111	9	Galium aparine	senecing	23	26
2018-07-12	Elizabeth Simpson		3111	10	Epilobium angustifolium	lots of browsing - top completely munched off	57
2018-07-12	Elizabeth Simpson		3111	11	Delphinium occidentale		21
2018-07-12	Elizabeth Simpson		3111	5	Elymus glaucus		60	66	62	67
2018-07-13	Elizabeth Simpson		3133	1	Eriogonum heracleoides	Flowering – reddish	16	10	13	10	16
2018-07-13	Elizabeth Simpson		3133	2	Balsamorhiza sagittata	Senesced – yellow leaves	47
2018-07-13	Elizabeth Simpson		3133	3	Tragopogon dubius	senesced	43	46
2018-07-13	Elizabeth Simpson		3133	4	Crepis acuminata	very senesced	14
2018-07-13	Elizabeth Simpson		3133	5	Poa bulbosa	senesced	23	17	28	13	12	14	14	27
2018-07-13	Elizabeth Simpson		3133	6	Poa secunda	senesced	24	19	18	22
2018-07-13	Elizabeth Simpson		3133	7	Pseudoroegneria spicata	lots of light greenery – not many seeds	60	43	40	45	60	54	58	55
2018-07-16	Elizabeth Simpson		3122	1	Symphoricarpos oreophilus	yellowing	40	29	31
2018-07-16	Elizabeth Simpson		3122	2	Balsamorhiza sagittata	gone to seed – senescing to senesced	40
2018-07-16	Elizabeth Simpson		3122	3	Lupinus sericeus	gone to seed – yellowing	21
2018-07-16	Elizabeth Simpson		3122	4	Eriogonum heracleoides	flowering outside but not in plot	16	19	14
2018-07-16	Elizabeth Simpson		3122	5	Achillea millefolium	senescing	13	7	5	10	11	13	14	17	12	9
2018-07-16	Elizabeth Simpson		3122	6	Agoseris parviflora	very senesced – NO ID	36
2018-07-16	Elizabeth Simpson		3122	7	Wyethia amplexicaulis	senesced	35
2018-07-16	Elizabeth Simpson		3122	8	Lathyrus pauciflorus	senesced	12	22	12	35	17
2018-07-16	Elizabeth Simpson		3122	9	Poa bulbosa	senesced	19	21	32	20	24	19	22	24
2018-07-16	Elizabeth Simpson		3122	10	Pseudoroegneria spicata	curled leaves	44	44	41	43	40	58	35
2018-07-16	Elizabeth Simpson		3122	11	Poa pratensis	Senesced – height measured to base of tallest brown leaf	15	22	13	23	15
2018-07-16	Elizabeth Simpson		3122	12	Collomia linearis	senesced	9	8
2018-07-16	Elizabeth Simpson		3122	13	Pseudostellaria jamesiana	senesced	9	3	10	6	9	7	9	7	6	2
2018-07-16	Elizabeth Simpson		3122	14	Tragopogon dubius	senesced	35
2018-07-16	Elizabeth Simpson		3122	15	Epilobium brachycarpum	done flowering	15
2018-07-16	Elizabeth Simpson		3122	16	Balsamorhiza macrophylla	very senesced	20
2018-07-16	Elizabeth Simpson		3211	1	Artemisia tridentata	Pre-flowering	68	106
2018-07-16	Elizabeth Simpson		3211	2	Tragopogon dubius	senescing	37	36	39	35	32	41	67	31	34	56
2018-07-16	Elizabeth Simpson		3211	3	Lactuca serriola	Senesced – one flower left	20	23	24	22
2018-07-16	Elizabeth Simpson		3211	4	Eriogonum heracleoides	flowering	12	14	18
2018-07-16	Elizabeth Simpson		3211	5	Alyssum desertorum	Senesced – no leaves to base bottom of inflorecense on
2018-07-16	Elizabeth Simpson		3211	6	Poa bulbosa	senesced	22	25	16	16	20	28	31	31	34	28
2018-07-16	Elizabeth Simpson		3211	7	Bromus tectorum	senesced	22	24	22	17	17	32	21	16	29
2018-07-16	Elizabeth Simpson		3211	8	Bromus japonicus	senesced	28	30	24	21	19	19	29
2018-07-16	Elizabeth Simpson		3211	9	Collomia linearis	senesced
2018-07-16	Elizabeth Simpson		3211	10	Erigeron speciosus	green leaves – not flowered yet	29	22	21	22	26	36
2018-07-16	Elizabeth Simpson		3211	11	Crepis acuminata	very senesced – too senesced to measure reasonable height
2018-07-16	Elizabeth Simpson		3211	12	Balsamorhiza sagittata	senescing	57
2018-07-16	Elizabeth Simpson		3211	13	Poa secunda	gone to seed – green leaves	29
2018-07-16	Elizabeth Simpson		3211	14	Symphoricarpos oreophilus	gone to seed – green leaves	38	89
2018-07-16	Elizabeth Simpson		3211	15	Pseudoroegneria spicata	gone to seed – green leaves	48	45
2018-07-17	Elizabeth Simpson		3233	1	Symphoricarpos oreophilus	54 and 69 outside	59	18	28
2018-07-17	Elizabeth Simpson		3233	2	Helianthella uniflora	42 – 37 – 79 outside – flowered drooping browsed senescing	32	51	55	61	32
2018-07-17	Elizabeth Simpson		3233	3	Tragopogon dubius	some senescing	62	54	55	56	58	56
2018-07-17	Elizabeth Simpson		3233	4	Poa bulbosa	senesced	32	28	29	14	11	28	16	28	31	27
2018-07-17	Elizabeth Simpson		3233	5	Crepis acuminata	senesced	46	36
2018-07-17	Elizabeth Simpson		3233	6	Collomia linearis	Senesced – too senesced
2018-07-17	Elizabeth Simpson		3233	7	Eriogonum heracleoides	Flowering – 29 to whorl of leaves on flowering stem – most of these have been measured as basal leaves though	15	16
2018-07-17	Elizabeth Simpson		3233	8	Elymus glaucus	senesced	70	54	41
2018-07-17	Elizabeth Simpson		3233	9	Melica bulbosa	senesced	54	41	32
2018-07-19	Elizabeth Simpson		2311	1	Clematis occidentalis	gone to seed – yellowing	24	19	24	25	15	48	19	84
2018-07-19	Elizabeth Simpson		2311	2	Paxistima myrsinites		27	11	9	10	9	13	11	20	9	12	14
2018-07-19	Elizabeth Simpson		2311	3	Ozomelis stauropetala	gone to seed	8	7	7	9	6	5	6	4
2018-07-19	Elizabeth Simpson		2311	4	Maianthemum racemosum	senesced	16
2018-07-19	Elizabeth Simpson		2311	5	Physocarpus malvaceus	done flowering	112
2018-07-19	Elizabeth Simpson		2311	6	Berberis repens		12	4	19
2018-07-19	Elizabeth Simpson		2311	7	Bromus carinatus		31
2018-07-19	Elizabeth Simpson		2311	9	Arnica cordifolia	senesced	13
2018-07-19	Elizabeth Simpson		2311	12	Lupinus sericeus	little tough woody plant – best guess	4
2018-07-19	Elizabeth Simpson		2311	13	Carex geyeri		28	18	24	23
2018-07-19	Elizabeth Simpson		2311	14	Prosartes trachycarpa		16
2018-07-19	Elizabeth Simpson		2311	15	Amelanchier alnifolia	has huge leaves but indicative rust too	71
2018-07-23	Elizabeth Simpson		2211	1	Balsamorhiza sagittata	senescing toward senesced	41	44
2018-07-23	Elizabeth Simpson		2211	2	Artemisia tridentata	small	24	30	43
2018-07-23	Elizabeth Simpson		2211	3	Poa bulbosa	senesced	23	27	23	17	15	26	23	22
2018-07-23	Elizabeth Simpson		2211	4	Wyethia amplexicaulis	senesced	34	26
2018-07-23	Elizabeth Simpson		2211	5	Tragopogon dubius	senesced	37	54	20	40	49
2018-07-23	Elizabeth Simpson		2211	6	Poa pratensis	senesced	31	42	41
2018-07-23	Elizabeth Simpson		2211	7	Elymus lanceolatus	senesced	34	20
2018-07-23	Elizabeth Simpson		2211	8	Alyssum desertorum	too senesced – no leaves to base bottom of inflorecense
2018-07-23	Elizabeth Simpson		2211	9	Achillea millefolium	senescing	9	13	11	9
2018-07-23	Elizabeth Simpson		2211	10	Lactuca serriola	too senesced and dried to measure
2018-07-23	Elizabeth Simpson		2211	11	Collomia linearis	too senesced and dried to measure
2018-07-23	Elizabeth Simpson		2211	12	Symphoricarpos oreophilus	just outside of plot – adjacent	98	81
2018-07-23	Elizabeth Simpson		2222	1	Tragopogon dubius	senescing but still some green leaves	47	59	58	54	48	54	44	37
2018-07-23	Elizabeth Simpson		2222	2	Eriogonum heracleoides	flowering but looking older	11	15
2018-07-23	Elizabeth Simpson		2222	3	Berberis repens	bright green	11	14	9	9	14	14	13	11	11	9	10
2018-07-23	Elizabeth Simpson		2222	4	Alyssum desertorum	too senesced – no leaves to base bottom of inflorecense
2018-07-23	Elizabeth Simpson		2222	5	Collomia linearis	too senesced and dried to measure
2018-07-23	Elizabeth Simpson		2222	6	Poa bulbosa	senesced	29
2018-07-23	Elizabeth Simpson		2222	7	Pseudoroegneria spicata		59	38	39	57
2018-07-23	Elizabeth Simpson		2222	8	Rosa woodsii	yellowing	27	18	13
2018-07-23	Elizabeth Simpson		2222	9	Symphyotrichum spathulatum	bright green	19	14	9	12	14	17	18	12	12	10
2018-07-23	Elizabeth Simpson		2222	10	Achillea millefolium	basal leaves starting to senesce	12
2018-07-23	Elizabeth Simpson		2222	11	Leymus cinereus	yellowing	79
2018-07-23	Elizabeth Simpson		2222	12	Bromus catharticus	senesced	39	28
2018-07-23	Elizabeth Simpson		2222	13	Poa secunda	Senesced – no visible brown leaves to measure
2018-07-23	Elizabeth Simpson		2222	14	Bromus carinatus	senecing	57
2018-07-23	Elizabeth Simpson		2222	15	Poa pratensis	senesced	54	52
2018-07-23	Elizabeth Simpson		2222	16	Koeleria macrantha	senesced	44
2018-07-24	Elizabeth Simpson		2233	1	Bromus tectorum	senesced	29	25	26	24	31	20	28	39	31	29
2018-07-24	Elizabeth Simpson		2233	2	Bromus briziformis	senesced	24	21	18	25	34	21	18
2018-07-24	Elizabeth Simpson		2233	3	Bromus japonicus	senesced	23	27	21
2018-07-24	Elizabeth Simpson		2233	4	Poa secunda	senesced	12	7	14	10
2018-07-24	Elizabeth Simpson		2233	5	Pseudoroegneria spicata	still bright green	50	57	47
2018-07-24	Elizabeth Simpson		2233	6	Alyssum desertorum	too senesced – no leaves to base bottom of inflorecense
2018-07-24	Elizabeth Simpson		2233	7	Tragopogon dubius	Senescing – one lower flower still	50	45
2018-07-24	Elizabeth Simpson		2233	8	Lactuca serriola	too senesced and dried to measure
2018-07-24	Elizabeth Simpson		2233	9	Epilobium brachycarpum	gone to seed	35	45	26	45	19
2018-07-25	Elizabeth Simpson	Emily James	3222	1	Physocarpus malvaceus	done flowering	140	152	140	150
2018-07-25	Elizabeth Simpson	Emily James	3222	3	Thalictrum fendleri	gone to seed – yellowing	117	134	96
2018-07-25	Elizabeth Simpson	Emily James	3222	4	Vicia americana	partially senesced	94	77	68
2018-07-25	Elizabeth Simpson	Emily James	3222	5	Eucephalus engelmannii	lots of small white spots – yellowing	135	148
2018-07-25	Elizabeth Simpson	Emily James	3222	6	Senecio serra	large brown spots – yellowing	152
2018-07-25	Elizabeth Simpson	Emily James	3222	7	Osmorhiza occidentalis	yellowing	55	26
2018-07-25	Elizabeth Simpson	Emily James	3222	9	Pseudostellaria jamesiana	senescing	33
2018-07-25	Elizabeth Simpson	Emily James	3222	10	Galium boreale	gone to seed	46
