## Supplement - data and analysis for "Variation in near-surface soil temperature drives plant assemblage insurance potential": rhf_2019_traits_height.csv

Date	Recorder_1	Recorder_2	Plot_id	Sp_num	Species	height_cm	phenology	in_out_of_plot
2019-05-07	Elizabeth Simpson	Michael Stemkovski	1322	19-1a	Mertensia oblongifolia	22	B-F	out
2019-05-07	Elizabeth Simpson	Michael Stemkovski	1322	19-1b	Mertensia oblongifolia	22	B-F	out
2019-05-07	Elizabeth Simpson	Michael Stemkovski	1322	19-1c	Mertensia oblongifolia	23	B-F	out
2019-05-07	Elizabeth Simpson	Michael Stemkovski	1322	19-1d	Mertensia oblongifolia	26	B	out
2019-05-07	Elizabeth Simpson	Michael Stemkovski	1233	19-1a	Lomatium dissectum	23	B-F	in
2019-05-07	Elizabeth Simpson	Michael Stemkovski	1233	19-1b	Lomatium dissectum	25	B-F	in
2019-05-07	Elizabeth Simpson	Michael Stemkovski	1233	19-1c	Lomatium dissectum	24	B-F	out
2019-05-07	Elizabeth Simpson	Michael Stemkovski	1233	19-1d	Lomatium dissectum	23	B-F	out
2019-05-07	Elizabeth Simpson	Michael Stemkovski	1233	19-1e	Lomatium dissectum	31	B-F	out
2019-05-07	Elizabeth Simpson	Michael Stemkovski	1233	19-2a	Erodium cicutarium	5	F	in
2019-05-07	Elizabeth Simpson	Michael Stemkovski	1233	19-2b	Erodium cicutarium	3	F	in
2019-05-07	Elizabeth Simpson	Michael Stemkovski	1233	19-2c	Erodium cicutarium	4	F	out
2019-05-07	Elizabeth Simpson	Michael Stemkovski	1233	19-2d	Erodium cicutarium	4.5	F	out
2019-05-07	Elizabeth Simpson	Michael Stemkovski	1233	19-2e	Erodium cicutarium	7	F	out
2019-05-07	Elizabeth Simpson	Michael Stemkovski	1233	19-3a	Alyssum desertorum	7.3	F	out
2019-05-07	Elizabeth Simpson	Michael Stemkovski	1233	19-3b	Alyssum desertorum	6	F	out
2019-05-07	Elizabeth Simpson	Michael Stemkovski	1233	19-3c	Alyssum desertorum	4.8	F	in
2019-05-07	Elizabeth Simpson	Michael Stemkovski	1233	19-3d	Alyssum desertorum	5	F	in
2019-05-07	Elizabeth Simpson	Michael Stemkovski	1233	19-3e	Alyssum desertorum	6.5	F	in
2019-05-14	Elizabeth Simpson	Ian Fraser	1111	19-1a	Collinsia parviflora	6	F	in
2019-05-14	Elizabeth Simpson	Ian Fraser	1111	19-1b	Collinsia parviflora	7.8	F	in
2019-05-14	Elizabeth Simpson	Ian Fraser	1111	19-1c	Collinsia parviflora	5.2	F	in
2019-05-14	Elizabeth Simpson	Ian Fraser	1111	19-1d	Collinsia parviflora	6.8	F	in
2019-05-14	Elizabeth Simpson	Ian Fraser	1111	19-1e	Collinsia parviflora	5.3	F	in
2019-05-14	Elizabeth Simpson	Ian Fraser	1111	19-2a	Lithophragma parviflorum	3.4	B-F	in
2019-05-14	Elizabeth Simpson	Ian Fraser	1111	19-2b	Lithophragma parviflorum	3.3	B-F	in
2019-05-14	Elizabeth Simpson	Ian Fraser	1111	19-2c	Lithophragma parviflorum	6.2	B-F	in
2019-05-14	Elizabeth Simpson	Ian Fraser	1111	19-2d	Lithophragma parviflorum	5.5	B-F	in
2019-05-14	Elizabeth Simpson	Ian Fraser	1111	19-2e	Lithophragma parviflorum	3.4	B-F	in
2019-05-14	Elizabeth Simpson	Ian Fraser	1111	19-3a	Nemophila breviflora	7.9	F	in
2019-05-14	Elizabeth Simpson	Ian Fraser	1111	19-3b	Nemophila breviflora	6.5	F	in
2019-05-14	Elizabeth Simpson	Ian Fraser	1111	19-3c	Nemophila breviflora	7.4	F	in
2019-05-14	Elizabeth Simpson	Ian Fraser	1111	19-3d	Nemophila breviflora	8.7	F	in
2019-05-14	Elizabeth Simpson	Ian Fraser	1111	19-3e	Nemophila breviflora	7.7	F	in
2019-05-14	Elizabeth Simpson	Ian Fraser	1121	19-1a	Hydrophyllum capitatum	9.5	B-F	in
2019-05-14	Elizabeth Simpson	Ian Fraser	1121	19-1b	Hydrophyllum capitatum	15	B-F	in
2019-05-14	Elizabeth Simpson	Ian Fraser	1121	19-1c	Hydrophyllum capitatum	13.8	B-F	in
2019-05-14	Elizabeth Simpson	Ian Fraser	1121	19-1d	Hydrophyllum capitatum	10.5	B-F	in
2019-05-14	Elizabeth Simpson	Ian Fraser	1121	19-1e	Hydrophyllum capitatum	14.5	B-F	in
2019-05-14	Elizabeth Simpson	Ian Fraser	1122	19-1a	Lomatium ambiguum	11.7	F	in
2019-05-14	Elizabeth Simpson	Ian Fraser	1122	19-1b	Lomatium ambiguum	13.4	F	in
2019-05-14	Elizabeth Simpson	Ian Fraser	1122	19-1c	Lomatium ambiguum	10.6	F	out
2019-05-14	Elizabeth Simpson	Ian Fraser	1122	19-1d	Lomatium ambiguum	17	F	out
2019-05-14	Elizabeth Simpson	Ian Fraser	1122	19-1e	Lomatium ambiguum	13.3	F	out
2019-05-14	Elizabeth Simpson	Ian Fraser	1122	19-2a	Astragalus cibarius	12	F	out
2019-05-14	Elizabeth Simpson	Ian Fraser	1122	19-2b	Astragalus cibarius	11.5	F	out
2019-05-14	Elizabeth Simpson	Ian Fraser	1122	19-2c	Astragalus cibarius	10.3	F	out
2019-05-14	Elizabeth Simpson	Ian Fraser	1122	19-2d	Astragalus cibarius	13	F	out
2019-05-14	Elizabeth Simpson	Ian Fraser	1122	19-2e	Astragalus cibarius	12	F	out
2019-05-14	Elizabeth Simpson	Ian Fraser	1122	19-3a	Castilleja linariifolia	18.5	F	out
2019-05-14	Elizabeth Simpson	Ian Fraser	1122	19-3b	Castilleja linariifolia	14	F	out
2019-05-14	Elizabeth Simpson	Ian Fraser	1122	19-3c	Castilleja linariifolia	11.3	F	out
2019-05-15	Elizabeth Simpson		2111	19-1a	Mertensia oblongifolia	23	F	in
2019-05-15	Elizabeth Simpson		2111	19-1b	Mertensia oblongifolia	30.5	F	out
2019-05-15	Elizabeth Simpson		2111	19-1c	Mertensia oblongifolia	26.8	F	out
2019-05-15	Elizabeth Simpson		2111	19-1d	Mertensia oblongifolia	25	F	out
2019-05-15	Elizabeth Simpson		2111	19-1e	Mertensia oblongifolia	25.2	F	out
2019-05-15	Elizabeth Simpson		2111	19-2a	Senecio integerrimus	44	B-F	in
2019-05-15	Elizabeth Simpson		2111	19-2b	Senecio integerrimus	34	B-F	out
2019-05-15	Elizabeth Simpson		2111	19-2c	Senecio integerrimus	31.6	B-F	out
2019-05-15	Elizabeth Simpson		2111	19-2d	Senecio integerrimus	33	B-F	out
2019-05-15	Elizabeth Simpson		2111	19-2e	Senecio integerrimus	26	B-F	out
2019-05-15	Elizabeth Simpson		2111	19-3a	Galium aparine	13	B-F	in
2019-05-15	Elizabeth Simpson		2111	19-3b	Galium aparine	14	B-F	in
2019-05-15	Elizabeth Simpson		2111	19-3c	Galium aparine	13.5	B-F	in
2019-05-15	Elizabeth Simpson		2111	19-3d	Galium aparine	19	B-F	in
2019-05-15	Elizabeth Simpson		2111	19-3e	Galium aparine	17.6	B-F	in
2019-05-15	Elizabeth Simpson		2111	19-4a	Viola purpurea	5.2	F-S	in
2019-05-15	Elizabeth Simpson		2111	19-4b	Viola purpurea	7.1	F-S	in
2019-05-15	Elizabeth Simpson		2111	19-4c	Viola purpurea	6.7	F-S	in
2019-05-15	Elizabeth Simpson		2111	19-4d	Viola purpurea	5.4	F-S	in
2019-05-15	Elizabeth Simpson		2111	19-4e	Viola purpurea	9.6	F-S	in
2019-05-15	Elizabeth Simpson		2111	19-5a	Pseudostellaria jamesiana	9.5	F	in
2019-05-15	Elizabeth Simpson		2111	19-5b	Pseudostellaria jamesiana	9	F	in
2019-05-15	Elizabeth Simpson		2111	19-5c	Pseudostellaria jamesiana	9.3	F	in
2019-05-15	Elizabeth Simpson		2111	19-5d	Pseudostellaria jamesiana	6.7	F	in
2019-05-15	Elizabeth Simpson		2111	19-5e	Pseudostellaria jamesiana	7	F	in
2019-05-15	Elizabeth Simpson		2111	19-6a	Poa bulbosa	33	S	in
2019-05-15	Elizabeth Simpson		2111	19-6b	Poa bulbosa	32	S	in
2019-05-15	Elizabeth Simpson		2111	19-6c	Poa bulbosa	34.2	S	in
2019-05-15	Elizabeth Simpson		2111	19-6d	Poa bulbosa	26.8	S	in
2019-05-15	Elizabeth Simpson		2111	19-6e	Poa bulbosa	33	S	in
2019-05-15	Elizabeth Simpson		2111	19-7a	Lithophragma parviflorum	3.5	F	in
2019-05-15	Elizabeth Simpson		2111	19-7b	Lithophragma parviflorum	5.1	F	in
2019-05-15	Elizabeth Simpson		2111	19-7c	Lithophragma parviflorum	4.6	F	in
2019-05-15	Elizabeth Simpson		2111	19-7d	Lithophragma parviflorum	3.4	F	in
2019-05-15	Elizabeth Simpson		2111	19-7e	Lithophragma parviflorum	4	F	in
2019-05-15	Elizabeth Simpson		2111	19-8a	Collinsia parviflora	9	F	in
2019-05-15	Elizabeth Simpson		2111	19-8b	Collinsia parviflora	7.7	F	in
2019-05-15	Elizabeth Simpson		2111	19-8c	Collinsia parviflora	8.5	F	in
2019-05-15	Elizabeth Simpson		2111	19-8d	Collinsia parviflora	11.1	F	in
2019-05-15	Elizabeth Simpson		2111	19-8e	Collinsia parviflora	12	F	in
2019-05-16	Elizabeth Simpson		2133	19-1a	Alyssum desertorum	4.8	B-F	in
2019-05-16	Elizabeth Simpson		2133	19-1b	Alyssum desertorum	8	B-F	in
2019-05-16	Elizabeth Simpson		2133	19-1c	Alyssum desertorum	7.5	B-F	in
2019-05-16	Elizabeth Simpson		2133	19-1d	Alyssum desertorum	7.4	B-F	in
2019-05-16	Elizabeth Simpson		2133	19-1e	Alyssum desertorum	10	B-F	in
2019-05-16	Elizabeth Simpson		2133	19-2a	Poa bulbosa	26	S	in
2019-05-16	Elizabeth Simpson		2133	19-2b	Poa bulbosa	35	S	in
2019-05-16	Elizabeth Simpson		2133	19-2c	Poa bulbosa	33.7	S	in
2019-05-16	Elizabeth Simpson		2133	19-2d	Poa bulbosa	26.5	S	in
2019-05-16	Elizabeth Simpson		2133	19-2e	Poa bulbosa	32.4	S	in
2019-05-16	Elizabeth Simpson		2133	19-3a	Bromus tectorum	14	S	in
2019-05-16	Elizabeth Simpson		2133	19-3b	Bromus tectorum	12.4	S	in
2019-05-16	Elizabeth Simpson		2133	19-3c	Bromus tectorum	12.5	S	in
2019-05-16	Elizabeth Simpson		2133	19-3d	Bromus tectorum	12.7	S	in
2019-05-16	Elizabeth Simpson		2133	19-3e	Bromus tectorum	12.2	S	in
2019-05-16	Elizabeth Simpson		2133	19-4a	Poa secunda	24.3	S	in
2019-05-16	Elizabeth Simpson		2133	19-4b	Poa secunda	22.2	S	in
2019-05-16	Elizabeth Simpson		2133	19-4c	Poa secunda	23.5	S	in
2019-05-16	Elizabeth Simpson		2133	19-4d	Poa secunda	18.3	S	out
2019-05-16	Elizabeth Simpson		2133	19-4e	Poa secunda	19	S	out
2019-05-16	Elizabeth Simpson		2122	19-1a	Astragalus cibarius	11.2	F-S	out
2019-05-16	Elizabeth Simpson		2122	19-1b	Astragalus cibarius	14.5	F-S	out
2019-05-16	Elizabeth Simpson		2122	19-1c	Astragalus cibarius	14.7	F-S	out
2019-05-16	Elizabeth Simpson		2122	19-1d	Astragalus cibarius	10.7	F-S	out
2019-05-16	Elizabeth Simpson		2122	19-1e	Astragalus cibarius	8.5	F-S	out
2019-05-16	Elizabeth Simpson		2211	19-1a	Balsamorhiza sagittata	32.5	B-F	in
2019-05-16	Elizabeth Simpson		2211	19-1b	Balsamorhiza sagittata	30	F	out
2019-05-16	Elizabeth Simpson		2211	19-1c	Balsamorhiza sagittata	42.5	F	out
2019-05-16	Elizabeth Simpson		2211	19-1d	Balsamorhiza sagittata	28.2	F	out
2019-05-16	Elizabeth Simpson		2211	19-1e	Balsamorhiza sagittata	29.5	F	out
2019-05-16	Elizabeth Simpson		2211	19-2a	Lomatium ambiguum	10.5	F	in
2019-05-16	Elizabeth Simpson		2211	19-2b	Lomatium ambiguum	10	F	in
2019-05-16	Elizabeth Simpson		2211	19-2c	Lomatium ambiguum	13.5	F	out
2019-05-16	Elizabeth Simpson		2211	19-2d	Lomatium ambiguum	15	F	out
2019-05-16	Elizabeth Simpson		2211	19-2e	Lomatium ambiguum	22	F	out
2019-05-16	Elizabeth Simpson		3312	19-1a	Balsamorhiza sagittata	23.5	F	in
2019-05-16	Elizabeth Simpson		3312	19-1b	Balsamorhiza sagittata	30	F	in
2019-05-16	Elizabeth Simpson		3312	19-1c	Balsamorhiza sagittata	30	F	out
2019-05-16	Elizabeth Simpson		3312	19-1d	Balsamorhiza sagittata	40.5	F	out
2019-05-16	Elizabeth Simpson		3312	19-1e	Balsamorhiza sagittata	32	F	out
2019-05-16	Elizabeth Simpson		3312	19-2a	Lithophragma parviflorum	13.8	F	in
2019-05-16	Elizabeth Simpson		3312	19-2b	Lithophragma parviflorum	12.4	F	out
2019-05-16	Elizabeth Simpson		3312	19-2c	Lithophragma parviflorum	6.2	F	out
2019-05-16	Elizabeth Simpson		3312	19-2d	Lithophragma parviflorum	11.4	F	out
2019-05-16	Elizabeth Simpson		3312	19-2e	Lithophragma parviflorum	14	F	out
2019-05-16	Elizabeth Simpson		3312	19-3a	Collinsia parviflora	8.4	F	in
2019-05-16	Elizabeth Simpson		3312	19-3b	Collinsia parviflora	5.5	F	in
2019-05-16	Elizabeth Simpson		3312	19-3c	Collinsia parviflora	7.6	F	in
2019-05-16	Elizabeth Simpson		3312	19-3d	Collinsia parviflora	3	F	in
2019-05-16	Elizabeth Simpson		3312	19-3e	Collinsia parviflora	4	F	in
2019-05-16	Elizabeth Simpson		3312	19-4a	Poa bulbosa	19.7	S	in
2019-05-16	Elizabeth Simpson		3312	19-4b	Poa bulbosa	27.5	S	in
2019-05-16	Elizabeth Simpson		3312	19-4c	Poa bulbosa	24	S	in
2019-05-16	Elizabeth Simpson		3312	19-4d	Poa bulbosa	23	S	out
2019-05-16	Elizabeth Simpson		3312	19-4e	Poa bulbosa	28	S	in
2019-05-16	Elizabeth Simpson		3312	19-5a	Poa secunda	21	S	out
2019-05-16	Elizabeth Simpson		3312	19-5b	Poa secunda	21.5	S	out
2019-05-16	Elizabeth Simpson		3312	19-5c	Poa secunda	21.1	S	in
2019-05-16	Elizabeth Simpson		3312	19-5d	Poa secunda	23	S	in
2019-05-16	Elizabeth Simpson		3312	19-5e	Poa secunda	18.5	S	in
2019-05-16	Elizabeth Simpson		3312	19-6a	Senecio integerrimus	31.6	F	out
2019-05-16	Elizabeth Simpson		3312	19-6b	Senecio integerrimus	40	F	out
2019-05-16	Elizabeth Simpson		3312	19-6c	Senecio integerrimus	32	F	out
2019-05-16	Elizabeth Simpson		3312	19-6d	Senecio integerrimus	23	F	out
2019-05-16	Elizabeth Simpson		3312	19-6e	Senecio integerrimus	27.5	F	out
2019-05-29	Elizabeth Simpson		3333	19-1a	Arenaria serpyllifolia	5.5	F	in
2019-05-29	Elizabeth Simpson		3333	19-1b	Arenaria serpyllifolia	4.8	F	in
2019-05-29	Elizabeth Simpson		3333	19-1c	Arenaria serpyllifolia	5.8	F	in
2019-05-29	Elizabeth Simpson		3333	19-1d	Arenaria serpyllifolia	4	F	in
2019-05-29	Elizabeth Simpson		3333	19-1e	Arenaria serpyllifolia	6.3	F	in
2019-05-29	Elizabeth Simpson		3333	19-2a	Bromus tectorum	8	S	out
2019-05-29	Elizabeth Simpson		3333	19-2b	Bromus tectorum	17	S	out
2019-05-29	Elizabeth Simpson		3333	19-2c	Bromus tectorum	6.8	S	out
2019-05-29	Elizabeth Simpson		3333	19-2d	Bromus tectorum	15	S	out
2019-05-29	Elizabeth Simpson		3333	19-2e	Bromus tectorum	18.1	S	out
2019-05-29	Elizabeth Simpson		3333	19-3a	Erodium cicutarium	2.5	F	in
2019-05-29	Elizabeth Simpson		3333	19-3b	Erodium cicutarium	3.8	F	in
2019-05-29	Elizabeth Simpson		3333	19-3c	Erodium cicutarium	2	F	out
2019-05-29	Elizabeth Simpson		3333	19-3d	Erodium cicutarium	3.4	F	out
2019-05-29	Elizabeth Simpson		3333	19-3e	Erodium cicutarium	3	F	out
2019-05-29	Elizabeth Simpson		3333	19-1a	Delphinium nuttalianum	28	B-F	in
2019-05-29	Elizabeth Simpson		3333	19-1b	Delphinium nuttalianum	28.5	B-F	out
2019-05-29	Elizabeth Simpson		3333	19-1c	Delphinium nuttalianum	27	B-F	out
2019-05-29	Elizabeth Simpson		3333	19-1d	Delphinium nuttalianum	23.4	B-F	out
2019-05-29	Elizabeth Simpson		3333	19-1e	Delphinium nuttalianum	24.8	B-F	out
2019-05-29	Elizabeth Simpson		3333	19-2a	Hydrophyllum capitatum	7.5	F	in
2019-05-29	Elizabeth Simpson		3333	19-2b	Hydrophyllum capitatum	13	F	in
2019-05-29	Elizabeth Simpson		3333	19-2c	Hydrophyllum capitatum	15	F	in
2019-05-29	Elizabeth Simpson		3333	19-2d	Hydrophyllum capitatum	8.5	F	in
2019-05-29	Elizabeth Simpson		3333	19-2e	Hydrophyllum capitatum	12.5	F	out
2019-06-05	Elizabeth Simpson		2311	19-1a	Clematis occidentalis	120	F	out
2019-06-05	Elizabeth Simpson		2311	19-1b	Clematis occidentalis	44.5	F	out
2019-06-05	Elizabeth Simpson		2311	19-1c	Clematis occidentalis	87	F	in
2019-06-05	Elizabeth Simpson		2311	19-1d	Clematis occidentalis	80	F	out
2019-06-05	Elizabeth Simpson		2311	19-1e	Clematis occidentalis	86	F	out
2019-06-05	Elizabeth Simpson		2311	19-2a	Ozomelis stauropetala	10	F	in
2019-06-05	Elizabeth Simpson		2311	19-2b	Ozomelis stauropetala	9	F	in
2019-06-05	Elizabeth Simpson		2311	19-2c	Ozomelis stauropetala	8.4	F	in
2019-06-05	Elizabeth Simpson		2311	19-2d	Ozomelis stauropetala	6.2	F	in
2019-06-05	Elizabeth Simpson		2311	19-2e	Ozomelis stauropetala	6	F	in
2019-06-05	Elizabeth Simpson		2311	19-3a	Cystopteris fragilis	18	spores forming	out
2019-06-05	Elizabeth Simpson		2311	19-3b	Cystopteris fragilis	18.5	spores forming	out
2019-06-05	Elizabeth Simpson		2311	19-3c	Cystopteris fragilis	19	spores forming	out
2019-06-05	Elizabeth Simpson		2311	19-3d	Cystopteris fragilis	16.5	spores forming	out
2019-06-05	Elizabeth Simpson		2311	19-3e	Cystopteris fragilis	15	spores forming	out
2019-06-05	Elizabeth Simpson		2333	19-1a	Nemophila breviflora	16.4	F	in
2019-06-05	Elizabeth Simpson		2333	19-1b	Nemophila breviflora	16	F	in
2019-06-05	Elizabeth Simpson		2333	19-1c	Nemophila breviflora	18.5	F	in
2019-06-05	Elizabeth Simpson		2333	19-1d	Nemophila breviflora	19	F	in
2019-06-05	Elizabeth Simpson		2333	19-1e	Nemophila breviflora	17.6	F	in
2019-06-05	Elizabeth Simpson		2333	19-3a	Arnica cordifolia	11.2	F	in
2019-06-05	Elizabeth Simpson		2333	19-3b	Arnica cordifolia	10.5	F	in
2019-06-05	Elizabeth Simpson		2333	19-3c	Arnica cordifolia	22.8	F	out
2019-06-05	Elizabeth Simpson		2333	19-3d	Arnica cordifolia	13	F	out
2019-06-05	Elizabeth Simpson		2333	19-3e	Arnica cordifolia	23	F	out
2019-06-05	Elizabeth Simpson		2323	19-1a	Maianthemum racemosum	40	F	in
2019-06-05	Elizabeth Simpson		2323	19-1b	Maianthemum racemosum	46.8	F	in
2019-06-05	Elizabeth Simpson		2323	19-1c	Maianthemum racemosum	45	F	in
2019-06-05	Elizabeth Simpson		2323	19-1d	Maianthemum racemosum	41.5	F	in
2019-06-05	Elizabeth Simpson		2323	19-1e	Maianthemum racemosum	28.4	F	in
2019-06-05	Elizabeth Simpson		2323	19-2a	Clematis columbiana	11	B-F	in
2019-06-05	Elizabeth Simpson		2323	19-2b	Clematis columbiana	7.4	B-F	in
2019-06-05	Elizabeth Simpson		2323	19-2c	Clematis columbiana	6.5	B-F	in
2019-06-05	Elizabeth Simpson		2323	19-2d	Clematis columbiana	9.5	B-F	out
2019-06-05	Elizabeth Simpson		2323	19-2e	Clematis columbiana	12.8	B-F	out
2019-06-05	Elizabeth Simpson		2323	19-3a	Taraxacum officinale	15	F-S	in
2019-06-05	Elizabeth Simpson		2323	19-3b	Taraxacum officinale	5	F-S	in
2019-06-05	Elizabeth Simpson		2323	19-3c	Taraxacum officinale	17	F-S	in
2019-06-05	Elizabeth Simpson		2323	19-3d	Taraxacum officinale	12.4	F-S	in
2019-06-05	Elizabeth Simpson		2323	19-3e	Taraxacum officinale	8.5	F-S	in
2019-06-05	Elizabeth Simpson		2323	19-4a	Mertensia oblongifolia	21	F	in
2019-06-05	Elizabeth Simpson		2323	19-4b	Mertensia oblongifolia	31	F	in
2019-06-05	Elizabeth Simpson		2323	19-4c	Mertensia oblongifolia	20	F	out
2019-06-05	Elizabeth Simpson		2323	19-4d	Mertensia oblongifolia	30.3	F	out
2019-06-05	Elizabeth Simpson		2323	19-4e	Mertensia oblongifolia	24.5	F	out
2019-06-06	Elizabeth Simpson		1311	19-1a	Draba sp.	33	B-F	in
2019-06-06	Elizabeth Simpson		1311	19-1b	Draba sp.	27.8	B-F	in
2019-06-06	Elizabeth Simpson		1311	19-1c	Draba sp.	37	B-F	out
2019-06-06	Elizabeth Simpson		1311	19-1d	Draba sp.	52	B-F	in
2019-06-06	Elizabeth Simpson		1311	19-1e	Draba sp.	40.3	B-F	out
2019-06-06	Elizabeth Simpson		1311	19-2a	Pseudoroegneria spicata	54	S	in
2019-06-06	Elizabeth Simpson		1311	19-2b	Pseudoroegneria spicata	54	S	in
2019-06-06	Elizabeth Simpson		1311	19-2c	Pseudoroegneria spicata	56.5	S	out
2019-06-06	Elizabeth Simpson		1311	19-2d	Pseudoroegneria spicata	59	S	out
2019-06-06	Elizabeth Simpson		1311	19-2e	Pseudoroegneria spicata	50.1	S	out
2019-06-06	Elizabeth Simpson		1311	19-3a	Hackelia patens	38.2	F	out
2019-06-06	Elizabeth Simpson		1311	19-3b	Hackelia patens	57	F	out
2019-06-06	Elizabeth Simpson		1311	19-3c	Hackelia patens	33	F	out
2019-06-06	Elizabeth Simpson		1311	19-3d	Hackelia patens	39	F	out
2019-06-06	Elizabeth Simpson		1311	19-3e	Hackelia patens	46	F	out
2019-06-06	Elizabeth Simpson		1311	19-4a	Penstemon humilis	10.5	F	in
2019-06-06	Elizabeth Simpson		1311	19-4b	Penstemon humilis	12	F	out
2019-06-06	Elizabeth Simpson		1311	19-4c	Penstemon humilis	21	F	out
2019-06-06	Elizabeth Simpson		1311	19-4d	Penstemon humilis	19	F	out
2019-06-06	Elizabeth Simpson		1311	19-4e	Penstemon humilis	19.5	F	out
2019-06-06	Elizabeth Simpson		1311	19-5a	Berberis repens	13.5	F-S	in
2019-06-06	Elizabeth Simpson		1311	19-5b	Berberis repens	9.5	F-S	in
2019-06-06	Elizabeth Simpson		1311	19-5c	Berberis repens	8.5	F-S	out
2019-06-06	Elizabeth Simpson		1311	19-5d	Berberis repens	17.5	F-S	out
2019-06-06	Elizabeth Simpson		1311	19-5e	Berberis repens	17	F-S	out
2019-06-06	Elizabeth Simpson		3111	19-1a	Taraxacum officinale	41.8	F	out
2019-06-06	Elizabeth Simpson		3111	19-1b	Taraxacum officinale	26	F	out
2019-06-06	Elizabeth Simpson		3111	19-1c	Taraxacum officinale	38	F	out
2019-06-06	Elizabeth Simpson		3111	19-1d	Taraxacum officinale	32	F	out
2019-06-06	Elizabeth Simpson		3111	19-1e	Taraxacum officinale	37	F	in
2019-06-06	Elizabeth Simpson		3122	19-1a	Balsamorhiza macrophylla	39	F	in
2019-06-06	Elizabeth Simpson		3122	19-1b	Balsamorhiza macrophylla	31.3	F	out
2019-06-06	Elizabeth Simpson		3122	19-1c	Balsamorhiza macrophylla	23	F	out
2019-06-06	Elizabeth Simpson		3122	19-1d	Balsamorhiza macrophylla	40	F	out
2019-06-06	Elizabeth Simpson		3122	19-1e	Balsamorhiza macrophylla	39.5	F	out
2019-06-06	Elizabeth Simpson		3122	19-2a	Lathyrus pauciflorus	32.4	F	out
2019-06-06	Elizabeth Simpson		3122	19-2b	Lathyrus pauciflorus	49	F	out
2019-06-06	Elizabeth Simpson		3122	19-2c	Lathyrus pauciflorus	10.5	F	in
2019-06-06	Elizabeth Simpson		3122	19-2d	Lathyrus pauciflorus	29.5	F	in
2019-06-06	Elizabeth Simpson		3122	19-2e	Lathyrus pauciflorus	41	F	out
2019-06-07	Elizabeth Simpson		1133	19-1a	Lithospermum ruderale	44.2	F	out
2019-06-07	Elizabeth Simpson		1133	19-1b	Lithospermum ruderale	48	F	out
2019-06-07	Elizabeth Simpson		1133	19-1c	Lithospermum ruderale	54	F	out
2019-06-07	Elizabeth Simpson		1133	19-1d	Lithospermum ruderale	63.8	F	in
2019-06-07	Elizabeth Simpson		1133	19-1e	Lithospermum ruderale	53.5	F	out
2019-06-07	Elizabeth Simpson		1133	19-2a	Galium aparine	57	F	in
2019-06-07	Elizabeth Simpson		1133	19-2b	Galium aparine	44	F	in
2019-06-07	Elizabeth Simpson		1133	19-2c	Galium aparine	40.8	F	out
2019-06-07	Elizabeth Simpson		1133	19-2d	Galium aparine	52.5	F	out
2019-06-07	Elizabeth Simpson		1133	19-2e	Galium aparine	57.5	F	out
2019-06-07	Elizabeth Simpson		1133	19-3a	Isatis tinctoria	106	F	in
2019-06-07	Elizabeth Simpson		1133	19-3b	Isatis tinctoria	71	F	out
2019-06-07	Elizabeth Simpson		1133	19-3c	Isatis tinctoria	70	F	out
2019-06-07	Elizabeth Simpson		1133	19-3d	Isatis tinctoria	72	F	out
2019-06-07	Elizabeth Simpson		1133	19-3e	Isatis tinctoria	65	F	out
2019-06-07	Elizabeth Simpson		1133	19-4a	Geranium viscosissimum	61.5	B-F	in
2019-06-07	Elizabeth Simpson		1133	19-4b	Geranium viscosissimum	41	B-F	in
2019-06-07	Elizabeth Simpson		1133	19-4c	Geranium viscosissimum	66	B-F	in
2019-06-07	Elizabeth Simpson		1133	19-4d	Geranium viscosissimum	33	B-F	out
2019-06-07	Elizabeth Simpson		1133	19-4e	Geranium viscosissimum	55	B-F	out
2019-06-07	Elizabeth Simpson		1133	19-5a	Claytonia perfoliata	16.5	F	out
2019-06-07	Elizabeth Simpson		1133	19-5b	Claytonia perfoliata	19	F	out
2019-06-07	Elizabeth Simpson		1133	19-5c	Claytonia perfoliata	14	F	out
2019-06-07	Elizabeth Simpson		1133	19-5d	Claytonia perfoliata	8.5	F	out
2019-06-07	Elizabeth Simpson		1133	19-5e	Claytonia perfoliata	4	F	in
2019-06-07	Elizabeth Simpson		1131	19-1a	Artemisia ludoviciana	27.8	B	in
2019-06-07	Elizabeth Simpson		1131	19-1b	Artemisia ludoviciana	31.5	B	out
2019-06-07	Elizabeth Simpson		1131	19-1c	Artemisia ludoviciana	33.6	B	out
2019-06-07	Elizabeth Simpson		1131	19-1d	Artemisia ludoviciana	32	B	out
2019-06-07	Elizabeth Simpson		1131	19-1e	Artemisia ludoviciana	27	B	out
2019-06-10	Elizabeth Simpson		2211	19-3a	Melica bulbosa	28.7	S	in
2019-06-10	Elizabeth Simpson		2211	19-3b	Melica bulbosa	47	S	out
2019-06-10	Elizabeth Simpson		2211	19-3c	Melica bulbosa	40.9	S	out
2019-06-10	Elizabeth Simpson		2211	19-3d	Melica bulbosa	43.4	S	out
2019-06-10	Elizabeth Simpson		2211	19-3e	Melica bulbosa	49	S	out
2019-06-10	Elizabeth Simpson		2211	19-4a	Wyethia amplexicaulis	30	F-S	in
2019-06-10	Elizabeth Simpson		2211	19-4b	Wyethia amplexicaulis	28	F-S	out
2019-06-10	Elizabeth Simpson		2211	19-4c	Wyethia amplexicaulis	35	F-S	out
2019-06-10	Elizabeth Simpson		2211	19-4d	Wyethia amplexicaulis	36	F-S	out
2019-06-10	Elizabeth Simpson		2211	19-4e	Wyethia amplexicaulis	36.6	F-S	out
2019-06-10	Elizabeth Simpson		2211	19-5a	Collomia linearis	10	F	in
2019-06-10	Elizabeth Simpson		2211	19-5b	Collomia linearis	8	F	in
2019-06-10	Elizabeth Simpson		2211	19-5c	Collomia linearis	8.5	F	in
2019-06-10	Elizabeth Simpson		2211	19-5d	Collomia linearis	17.1	F	out
2019-06-10	Elizabeth Simpson		2211	19-5e	Collomia linearis	17.9	F	out
2019-06-10	Elizabeth Simpson		2211	19-6a	Agoseris heterophylla	10.4	F-S	in
2019-06-10	Elizabeth Simpson		2211	19-6b	Agoseris heterophylla	8	F-S	out
2019-06-10	Elizabeth Simpson		2211	19-6c	Agoseris heterophylla	5	F-S	out
2019-06-10	Elizabeth Simpson		2211	19-6d	Agoseris heterophylla	10.2	F-S	out
2019-06-10	Elizabeth Simpson		2211	19-6e	Agoseris heterophylla	15.5	F-S	out
2019-06-11	Elizabeth Simpson		2133	19-4a	Oenothera caespitosa	11	F	in
2019-06-11	Elizabeth Simpson		2133	19-4b	Oenothera caespitosa	9.8	F	out
2019-06-11	Elizabeth Simpson		2133	19-4c	Oenothera caespitosa	10.5	F	out
2019-06-11	Elizabeth Simpson		2133	19-4d	Oenothera caespitosa	14	F	out
2019-06-11	Elizabeth Simpson		2133	19-4e	Oenothera caespitosa	10.7	F	out
2019-06-11	Elizabeth Simpson		2133	19-5a	Bromus japonicus	21.9	S	in
2019-06-11	Elizabeth Simpson		2133	19-5b	Bromus japonicus	23.4	S	out
2019-06-11	Elizabeth Simpson		2133	19-5c	Bromus japonicus	23	S	out
2019-06-11	Elizabeth Simpson		2133	19-5d	Bromus japonicus	17.5	S	in
2019-06-11	Elizabeth Simpson		2133	19-5e	Bromus japonicus	21.4	S	out
2019-06-11	Elizabeth Simpson		2133	19-6a	Lactuca serriola	25.4	B	in
2019-06-11	Elizabeth Simpson		2133	19-6b	Lactuca serriola	13	B	in
2019-06-11	Elizabeth Simpson		2133	19-6c	Lactuca serriola	17.6	B	in
2019-06-11	Elizabeth Simpson		2133	19-6d	Lactuca serriola	20.5	B	in
2019-06-11	Elizabeth Simpson		2133	19-6e	Lactuca serriola	15.4	B	in
2019-06-11	Elizabeth Simpson		1213	19-1a	Lomatium grayi	13.3	F-S	in
2019-06-11	Elizabeth Simpson		1213	19-1b	Lomatium grayi	10.5	F-S	in
2019-06-11	Elizabeth Simpson		1213	19-1c	Lomatium grayi	7.5	F-S	in
2019-06-11	Elizabeth Simpson		1213	19-1d	Lomatium grayi	11	F-S	in
2019-06-11	Elizabeth Simpson		1213	19-1e	Lomatium grayi	16.5	F-S	in
2019-06-12	Elizabeth Simpson		3311	19-1a	Erysimum capitatum	35.8	F	in
2019-06-12	Elizabeth Simpson		3311	19-1b	Erysimum capitatum	30.5	F	out
2019-06-12	Elizabeth Simpson		3311	19-1c	Erysimum capitatum	36.6	F	out
2019-06-12	Elizabeth Simpson		3311	19-1d	Erysimum capitatum	29.5	F	out
2019-06-12	Elizabeth Simpson		3311	19-1e	Erysimum capitatum	35	F	out
2019-06-12	Elizabeth Simpson		3311	19-2a	white flowered brassica	38	F-S	in
2019-06-12	Elizabeth Simpson		3311	19-2b	white flowered brassica	45	F-S	out
2019-06-12	Elizabeth Simpson		3311	19-2c	white flowered brassica	53	F-S	out
2019-06-12	Elizabeth Simpson		3311	19-2d	white flowered brassica	35.3	F-S	out
2019-06-12	Elizabeth Simpson		3311	19-2e	white flowered brassica	39.9	F-S	out
2019-06-12	Elizabeth Simpson		3222	19-1a	Thalictrum fendleri	82.5	F	out
2019-06-12	Elizabeth Simpson		3222	19-1b	Thalictrum fendleri	43	F	in
2019-06-12	Elizabeth Simpson		3222	19-1c	Thalictrum fendleri	83	F	out
2019-06-12	Elizabeth Simpson		3222	19-1d	Thalictrum fendleri	79.7	F	out
2019-06-12	Elizabeth Simpson		3222	19-1e	Thalictrum fendleri	85	F	out
2019-06-12	Elizabeth Simpson		3133	19-1a	Eriogonum heracleoides	29	B-F	out
2019-06-12	Elizabeth Simpson		3133	19-1b	Eriogonum heracleoides	29	B-F	in
2019-06-12	Elizabeth Simpson		3133	19-1c	Eriogonum heracleoides	27	B-F	in
2019-06-12	Elizabeth Simpson		3133	19-1d	Eriogonum heracleoides	23.5	B-F	out
2019-06-12	Elizabeth Simpson		3133	19-1e	Eriogonum heracleoides	23.5	B-F	out
2019-06-12	Elizabeth Simpson		3133	19-2a	Crepis acuminata	30	B	in
2019-06-12	Elizabeth Simpson		3133	19-2b	Crepis acuminata	39.3	B	out
2019-06-12	Elizabeth Simpson		3133	19-2c	Crepis acuminata	50.3	B	out
2019-06-12	Elizabeth Simpson		3133	19-2d	Crepis acuminata	36.4	B	out
2019-06-12	Elizabeth Simpson		3133	19-2e	Crepis acuminata	41	B	out
2019-06-13	Elizabeth Simpson		3122	19-3a	Agoseris parviflora	22.2	F	in
2019-06-13	Elizabeth Simpson		3122	19-3b	Agoseris parviflora	12	F	in
2019-06-13	Elizabeth Simpson		3122	19-3c	Agoseris parviflora	12.5	F	out
2019-06-13	Elizabeth Simpson		3122	19-3d	Agoseris parviflora	15	F	out
2019-06-13	Elizabeth Simpson		3122	19-3e	Agoseris parviflora	16	F	out
2019-06-13	Elizabeth Simpson		3111	19-3a	Galium aparine	27.9	F	in
2019-06-13	Elizabeth Simpson		3111	19-3b	Galium aparine	23.8	F	in
2019-06-13	Elizabeth Simpson		3111	19-3c	Galium aparine	18	F	in
2019-06-13	Elizabeth Simpson		3111	19-3d	Galium aparine	27	F	in
2019-06-13	Elizabeth Simpson		3111	19-3e	Galium aparine	23	F	in
2019-06-13	Elizabeth Simpson		3111	19-4a	Vicia americana	46	B	in
2019-06-13	Elizabeth Simpson		3111	19-4b	Vicia americana	57	B	in
2019-06-13	Elizabeth Simpson		3111	19-4c	Vicia americana	63	B	out
2019-06-13	Elizabeth Simpson		3111	19-4d	Vicia americana	64	B	out
2019-06-13	Elizabeth Simpson		3111	19-4e	Vicia americana	66.5	B	out
2019-06-13	Elizabeth Simpson		3111	19-5a	Epilobium angustifolium	49.9	B	in
2019-06-13	Elizabeth Simpson		3111	19-5b	Epilobium angustifolium	56	B	out
2019-06-13	Elizabeth Simpson		3111	19-5c	Epilobium angustifolium	56.5	B	out
2019-06-13	Elizabeth Simpson		3111	19-5d	Epilobium angustifolium	79	B	out
2019-06-13	Elizabeth Simpson		3111	19-5e	Epilobium angustifolium	81	B	out
2019-06-17	Elizabeth Simpson		2311	19-4a	Carex geyeri	27	S	in
2019-06-17	Elizabeth Simpson		2311	19-4b	Carex geyeri	30.5	S	in
2019-06-17	Elizabeth Simpson		2311	19-4c	Carex geyeri	30	S	out
2019-06-17	Elizabeth Simpson		2311	19-4d	Carex geyeri	31	S	out
2019-06-17	Elizabeth Simpson		2311	19-4e	Carex geyeri	36.5	S	out
2019-06-17	Elizabeth Simpson		2333	19-4a	Osmorhiza occidentalis	32	F	in
2019-06-17	Elizabeth Simpson		2333	19-4b	Osmorhiza occidentalis	37	F	out
2019-06-17	Elizabeth Simpson		2333	19-4c	Osmorhiza occidentalis	23	F	out
2019-06-17	Elizabeth Simpson		2333	19-4d	Osmorhiza occidentalis	20	F	out
2019-06-17	Elizabeth Simpson		2333	19-4e	Osmorhiza occidentalis	20.5	F	out
2019-06-26	Elizabeth Simpson	Ian Fraser	1111	19-5a	Erigeron speciosus	19	B-F	in
2019-06-26	Elizabeth Simpson	Ian Fraser	1111	19-5b	Erigeron speciosus	43	B-F	in
2019-06-26	Elizabeth Simpson	Ian Fraser	1111	19-5c	Erigeron speciosus	35.2	B-F	out
2019-06-26	Elizabeth Simpson	Ian Fraser	1111	19-5d	Erigeron speciosus	35	B-F	out
2019-06-26	Elizabeth Simpson	Ian Fraser	1111	19-5e	Erigeron speciosus	40.5	B-F	out
2019-06-26	Elizabeth Simpson	Ian Fraser	1111	19-6a	Linum lewisii	63	F	out
2019-06-26	Elizabeth Simpson	Ian Fraser	1111	19-6b	Linum lewisii	69.9	F	out
2019-06-26	Elizabeth Simpson	Ian Fraser	1111	19-6c	Linum lewisii	65.5	F	out
2019-06-26	Elizabeth Simpson	Ian Fraser	1111	19-6d	Linum lewisii	48.4	F	out
2019-06-26	Elizabeth Simpson	Ian Fraser	1111	19-6e	Linum lewisii	44.5	F	out
2019-07-10	Elizabeth Simpson		D2221	1a	Nemophila parviflora	9.8	S	in
2019-07-10	Elizabeth Simpson		D2221	1b	Nemophila parviflora	23	S	in
2019-07-10	Elizabeth Simpson		D2221	1c	Nemophila parviflora	17.5	S	out
2019-07-10	Elizabeth Simpson		D2221	1d	Nemophila parviflora	17	S	out
2019-07-10	Elizabeth Simpson		D2221	1e	Nemophila parviflora	10	S	out
2019-07-10	Elizabeth Simpson		D2221	2a	Agastache urticifolia	86	F	in
2019-07-10	Elizabeth Simpson		D2221	2b	Agastache urticifolia	81.4	F	out
2019-07-10	Elizabeth Simpson		D2221	2c	Agastache urticifolia	69.3	F	out
2019-07-10	Elizabeth Simpson		D2221	2d	Agastache urticifolia	86	F	out
2019-07-10	Elizabeth Simpson		D2221	2e	Agastache urticifolia	82.2	F	out
2019-07-10	Elizabeth Simpson		D2221	3a	Senecio serra	84	B	in
2019-07-10	Elizabeth Simpson		D2221	3b	Senecio serra	111	B	in
2019-07-10	Elizabeth Simpson		D2221	3c	Senecio serra	61.6	B	out
2019-07-10	Elizabeth Simpson		D2221	3d	Senecio serra	71.5	B	out
2019-07-10	Elizabeth Simpson		D2221	3e	Senecio serra	86	B	out
2019-07-10	Elizabeth Simpson		D2221	4a	Carex sp.	65.9	S	in
2019-07-10	Elizabeth Simpson		D2221	4b	Carex sp.	59.7	S	out
2019-07-10	Elizabeth Simpson		D2221	4c	Carex sp.	46	S	out
2019-07-10	Elizabeth Simpson		D2221	4d	Carex sp.	45	S	out
2019-07-10	Elizabeth Simpson		D2221	4e	Carex sp.	39	S	out
2019-07-10	Elizabeth Simpson		D2221	5a	Bromus carinatus	97.5	S	out
2019-07-10	Elizabeth Simpson		D2221	5b	Bromus carinatus	91.4	S	out
2019-07-10	Elizabeth Simpson		D2221	5c	Bromus carinatus	104.5	S	out
2019-07-10	Elizabeth Simpson		D2221	5d	Bromus carinatus	109	S	in
2019-07-10	Elizabeth Simpson		D2221	5e	Bromus carinatus	90.3	S	out
2019-07-10	Elizabeth Simpson		D2221	6a	Myosotis scorpioides	32	F	in
2019-07-10	Elizabeth Simpson		D2221	6b	Myosotis scorpioides	48.5	F	out
2019-07-10	Elizabeth Simpson		D2221	6c	Myosotis scorpioides	56	F	out
2019-07-10	Elizabeth Simpson		D2221	6d	Myosotis scorpioides	80.2	F	out
2019-07-10	Elizabeth Simpson		D2221	6e	Myosotis scorpioides	57	F	out
2019-07-12	Elizabeth Simpson		A1333	1a	Comandra umbellata	22.5	NF/S	out
2019-07-12	Elizabeth Simpson		A1333	1b	Comandra umbellata	22	NF/S	out
2019-07-12	Elizabeth Simpson		A1333	1c	Comandra umbellata	17.5	NF/S	out
2019-07-12	Elizabeth Simpson		A1333	1d	Comandra umbellata	18.2	NF/S	in
2019-07-12	Elizabeth Simpson		A1333	1e	Comandra umbellata	20	NF/S	in
2019-07-12	Elizabeth Simpson		A1333	2a	Calochortus nuttallii	12	F	out
2019-07-12	Elizabeth Simpson		A1333	2b	Calochortus nuttallii	24.7	F	out
2019-07-12	Elizabeth Simpson		A1333	2c	Calochortus nuttallii	21.2	F	out
2019-07-12	Elizabeth Simpson		A1333	2d	Calochortus nuttallii	10.5	F	out
2019-07-12	Elizabeth Simpson		A1333	2e	Calochortus nuttallii	16.5	F	out
2019-07-12	Elizabeth Simpson		A2111	1a	Ipomopsis aggregata	28	F-S	out
2019-07-12	Elizabeth Simpson		A2111	1b	Ipomopsis aggregata	37.4	F-S	in
2019-07-12	Elizabeth Simpson		A2111	1c	Ipomopsis aggregata	44	F-S	out
2019-07-12	Elizabeth Simpson		A2111	1d	Ipomopsis aggregata	44.5	F-S	out
2019-07-12	Elizabeth Simpson		A2111	1e	Ipomopsis aggregata	28.7	F-S	out
2019-07-12	Elizabeth Simpson		A2111	2a	Eriogonum umbellatum	3.8	F	in
2019-07-12	Elizabeth Simpson		A2111	2b	Eriogonum umbellatum	18.5	F	out
2019-07-12	Elizabeth Simpson		A2111	2c	Eriogonum umbellatum	23.4	F	out
2019-07-12	Elizabeth Simpson		A2111	2d	Eriogonum umbellatum	3.4	F	out
2019-07-12	Elizabeth Simpson		A2111	2e	Eriogonum umbellatum	28.6	F	out
2019-07-12	Elizabeth Simpson		A2111	3a	Penstemon cyananthus	65	F	out
2019-07-12	Elizabeth Simpson		A2111	3b	Penstemon cyananthus	51	F	out
2019-07-12	Elizabeth Simpson		A2111	3c	Penstemon cyananthus	74.5	F	out
2019-07-12	Elizabeth Simpson		A2111	3d	Penstemon cyananthus	50.5	F	out
2019-07-15	Elizabeth Simpson		B1222	1a	Apocynum androsaemifolium	30	NF/S	in
2019-07-15	Elizabeth Simpson		B1222	1b	Apocynum androsaemifolium	29	NF/S	in
2019-07-15	Elizabeth Simpson		B1222	1c	Apocynum androsaemifolium	28.5	NF/S	in
2019-07-15	Elizabeth Simpson		B1222	1d	Apocynum androsaemifolium	36.4	NF/S	in
2019-07-15	Elizabeth Simpson		B1222	1e	Apocynum androsaemifolium	23.5	NF/S	out
2019-07-15	Elizabeth Simpson		B1222	2a	Galium boreale	15.7	NF/S	in
2019-07-15	Elizabeth Simpson		B1222	2b	Galium boreale	12	NF/S	in
2019-07-15	Elizabeth Simpson		B1222	2c	Galium boreale	18	NF/S	in
2019-07-15	Elizabeth Simpson		B1222	2d	Galium boreale	18.5	NF/S	out
2019-07-15	Elizabeth Simpson		B1222	2e	Galium boreale	16.4	NF/S	out
2019-07-16	Elizabeth Simpson		1331	19-1a	Osmorhiza berteroi	17.3	S	in
2019-07-16	Elizabeth Simpson		1331	19-1b	Osmorhiza berteroi	29.5	S	in
2019-07-16	Elizabeth Simpson		1331	19-1c	Osmorhiza berteroi	58	S	out
2019-07-16	Elizabeth Simpson		1331	19-1d	Osmorhiza berteroi	31.5	S	out
2019-07-16	Elizabeth Simpson		1331	19-1e	Osmorhiza berteroi	34	S	out
2019-07-16	Elizabeth Simpson		1331	19-3a	Cornus sericea	146	S	in
2019-07-16	Elizabeth Simpson		1331	19-3b	Cornus sericea	159	S	out
2019-07-16	Elizabeth Simpson		1331	19-3c	Cornus sericea	207	S	out
2019-07-16	Elizabeth Simpson		1331	19-4a	Equisetum arvense	44.5	NA	in
2019-07-16	Elizabeth Simpson		1331	19-4b	Equisetum arvense	33	NA	in
2019-07-16	Elizabeth Simpson		1331	19-4c	Equisetum arvense	37	NA	out
2019-07-16	Elizabeth Simpson		1331	19-4d	Equisetum arvense	51	NA	out
2019-07-16	Elizabeth Simpson		1331	19-4e	Equisetum arvense	44.3	NA	out
2019-07-16	Elizabeth Simpson		1331	19-5a	Salix exigua	247	NF/S	in
2019-07-16	Elizabeth Simpson		1331	19-5b	Salix exigua	182	NF/S	out
2019-07-16	Elizabeth Simpson		1331	19-5c	Salix exigua	236	NF/S	out
2019-07-16	Elizabeth Simpson		1331	19-5d	Salix exigua	207	NF/S	out
2019-07-16	Elizabeth Simpson		1331	19-6a	Geum macrophyllum	66.5	F-S	in
2019-07-16	Elizabeth Simpson		1331	19-6b	Geum macrophyllum	98.5	F-S	out
2019-07-16	Elizabeth Simpson		1331	19-6c	Geum macrophyllum	86.5	F-S	out
2019-07-16	Elizabeth Simpson		1331	19-6d	Geum macrophyllum	63	F	out
2019-07-16	Elizabeth Simpson		1331	19-7a	Poa pratensis	65.2	S	in
2019-07-16	Elizabeth Simpson		1331	19-7b	Poa pratensis	53.5	S	out
2019-07-16	Elizabeth Simpson		1331	19-7c	Poa pratensis	89	S	out
2019-07-16	Elizabeth Simpson		1331	19-7d	Poa pratensis	75	S	out
2019-07-16	Elizabeth Simpson		1331	19-7e	Poa pratensis	63.8	S	out
2019-07-16	Elizabeth Simpson		1331	19-10a	Geranium richardsonii	70	F	in
2019-07-16	Elizabeth Simpson		1331	19-10b	Geranium richardsonii	44	F	out
2019-07-16	Elizabeth Simpson		1331	19-10c	Geranium richardsonii	76	F	out
2019-07-16	Elizabeth Simpson		1331	19-10d	Geranium richardsonii	85	F	out
2019-07-16	Elizabeth Simpson		1331	19-10e	Geranium richardsonii	75	F	out
2019-07-18	Elizabeth Simpson		1123	19-4a	Juniperus osteosperma	780	S	out
2019-07-18	Elizabeth Simpson		1123	19-4b	Juniperus osteosperma	850	S	out
2019-07-18	Elizabeth Simpson		1123	19-4c	Juniperus osteosperma	1020	S	out
2019-07-18	Elizabeth Simpson		1123	19-4d	Juniperus osteosperma	1170	S	out
2019-07-23	Elizabeth Simpson		3311	19-3a	Astragalus convallarius	40	F	in
2019-07-23	Elizabeth Simpson		3311	19-3b	Astragalus convallarius	22	F	in
2019-07-23	Elizabeth Simpson		3311	19-3c	Astragalus convallarius	35.8	F	out
2019-07-23	Elizabeth Simpson		3311	19-3d	Astragalus convallarius	24.5	F	out
2019-07-23	Elizabeth Simpson		3311	19-3e	Astragalus convallarius	48	F	out
2019-07-23	Elizabeth Simpson		3311	19-4a	Eucephalus elegans	47	B	in
2019-07-23	Elizabeth Simpson		3311	19-4b	Eucephalus elegans	42.5	B	out
2019-07-23	Elizabeth Simpson		3311	19-4c	Eucephalus elegans	45.3	B	out
2019-07-23	Elizabeth Simpson		3311	19-4d	Eucephalus elegans	63	B	out
2019-07-23	Elizabeth Simpson		3311	19-4e	Eucephalus elegans	41.2	B	out
2019-07-23	Elizabeth Simpson		3311	19-6a	Prunus virginiana	320	S	out
2019-07-23	Elizabeth Simpson		3311	19-6b	Prunus virginiana	350	S	out
2019-07-23	Elizabeth Simpson		3311	19-6c	Prunus virginiana	180	S	out
2019-07-23	Elizabeth Simpson		3311	19-6d	Prunus virginiana	420	S	out
2019-07-23	Elizabeth Simpson		3311	19-6e	Prunus virginiana	170	S	out
2019-07-23	Elizabeth Simpson		3311	19-7a	Amelanchier alnifolia	290	S	out
2019-07-23	Elizabeth Simpson		3311	19-7b	Amelanchier alnifolia	220	S	out
2019-07-23	Elizabeth Simpson		3311	19-7c	Amelanchier alnifolia	250	S	out
2019-07-23	Elizabeth Simpson		3311	19-7d	Amelanchier alnifolia	200	S	out
2019-07-23	Elizabeth Simpson		3311	19-7e	Amelanchier alnifolia	120	S	out
2019-07-23	Elizabeth Simpson		3313	19-1a	Petradoria pumila	22.5	F	in
2019-07-23	Elizabeth Simpson		3313	19-1b	Petradoria pumila	24	F	out
2019-07-23	Elizabeth Simpson		3313	19-1c	Petradoria pumila	21.7	F	out
2019-07-23	Elizabeth Simpson		3313	19-1d	Petradoria pumila	18.5	F	out
2019-07-23	Elizabeth Simpson		3313	19-1e	Petradoria pumila	22.4	F	out
2019-07-23	Elizabeth Simpson		3313	19-4a	Acer grandidentatum	500	S	out
2019-07-23	Elizabeth Simpson		3313	19-4b	Acer grandidentatum	360	S	out
2019-07-23	Elizabeth Simpson		3313	19-4c	Acer grandidentatum	540	S	out
2019-07-23	Elizabeth Simpson		3313	19-4d	Acer grandidentatum	460	S	out
2019-07-23	Elizabeth Simpson		3313	19-4e	Acer grandidentatum	280	S	out
2019-07-23	Elizabeth Simpson		3323	19-1a	Frasera speciosa	40.5	F-S	in
2019-07-23	Elizabeth Simpson		3323	19-1b	Frasera speciosa	98.3	F-S	out
2019-07-23	Elizabeth Simpson		3323	19-1c	Frasera speciosa	36	F-S	out
2019-07-23	Elizabeth Simpson		3323	19-1d	Frasera speciosa	38	F-S	out
2019-07-23	Elizabeth Simpson		3323	19-1e	Frasera speciosa	34	F-S	out
2019-07-23	Elizabeth Simpson		3232	19-1a	Elymus smithii	27.7	S	in
2019-07-23	Elizabeth Simpson		3232	19-1b	Elymus smithii	27	S	in
2019-07-23	Elizabeth Simpson		3232	19-1c	Elymus smithii	50	S	out
2019-07-23	Elizabeth Simpson		3232	19-1d	Elymus smithii	47	S	out
2019-07-23	Elizabeth Simpson		3232	19-1e	Elymus smithii	48.3	S	out
2019-07-23	Elizabeth Simpson		3221	19-1a	Eucephalus engelmannii	76	B-F	out
2019-07-23	Elizabeth Simpson		3221	19-1b	Eucephalus engelmannii	98	B-F	out
2019-07-23	Elizabeth Simpson		3221	19-1c	Eucephalus engelmannii	135	B-F	out
2019-07-23	Elizabeth Simpson		3221	19-1d	Eucephalus engelmannii	83	B-F	out
2019-07-23	Elizabeth Simpson		3221	19-1e	Eucephalus engelmannii	101	B-F	out
2019-07-23	Elizabeth Simpson		3221	19-2a	Populus tremuloides	780	NF/S	out
2019-07-23	Elizabeth Simpson		3221	19-2b	Populus tremuloides	2110	NF/S	out
2019-07-23	Elizabeth Simpson		3221	19-2c	Populus tremuloides	890	NF/S	out
2019-07-23	Elizabeth Simpson		3221	19-2d	Populus tremuloides	2330	NF/S	out
2019-07-23	Elizabeth Simpson		3221	19-2e	Populus tremuloides	820	NF/S	out
2019-07-23	Elizabeth Simpson		3221	19-3a	Shepherdia canadensis	245	NF/S	out
2019-07-23	Elizabeth Simpson		3221	19-3b	Shepherdia canadensis	420	NF/S	out
2019-07-23	Elizabeth Simpson		3221	19-3c	Shepherdia canadensis	440	NF/S	out
2019-07-23	Elizabeth Simpson		3221	19-3d	Shepherdia canadensis	420	NF/S	out
2019-07-23	Elizabeth Simpson		3221	19-3e	Shepherdia canadensis	260	NF/S	out
2019-07-23	Elizabeth Simpson		3221	19-4a	Elymus glaucus	67	S	out
2019-07-23	Elizabeth Simpson		3221	19-4b	Elymus glaucus	118	S	out
2019-07-23	Elizabeth Simpson		3221	19-4c	Elymus glaucus	129	S	out
2019-07-23	Elizabeth Simpson		3221	19-5a	Rubus parviflorus	115	F-S	out
2019-07-23	Elizabeth Simpson		3221	19-5b	Rubus parviflorus	84	F-S	out
2019-07-23	Elizabeth Simpson		3221	19-5c	Rubus parviflorus	108	F-S	out
2019-07-23	Elizabeth Simpson		3221	19-5d	Rubus parviflorus	105	F-S	out
2019-07-23	Elizabeth Simpson		3221	19-5e	Rubus parviflorus	83	F-S	out
2019-07-25	Elizabeth Simpson		2211	19-7a	Agoseris grandiflora	11	S	out
2019-07-25	Elizabeth Simpson		2211	19-7b	Agoseris grandiflora	11.5	S	in
2019-07-25	Elizabeth Simpson		2211	19-7c	Agoseris grandiflora	12.5	S	in
2019-07-25	Elizabeth Simpson		2211	19-7d	Agoseris grandiflora	16.2	S	out
2019-07-25	Elizabeth Simpson		2211	19-7e	Agoseris grandiflora	20.8	S	out
2019-07-25	Elizabeth Simpson		2222	19-2a	Koeleria macrantha	28	S	out
2019-07-25	Elizabeth Simpson		2222	19-2b	Koeleria macrantha	33	S	out
2019-07-25	Elizabeth Simpson		2222	19-2c	Koeleria macrantha	25.1	S	out
2019-07-25	Elizabeth Simpson		2222	19-2d	Koeleria macrantha	22.5	S	out
2019-07-25	Elizabeth Simpson		2222	19-2e	Koeleria macrantha	32.4	S	out
2019-07-25	Elizabeth Simpson		2222	19-3a	Bromus catharticus	51.2	S	out
2019-07-25	Elizabeth Simpson		2222	19-3b	Bromus catharticus	61.5	S	out
2019-07-25	Elizabeth Simpson		2222	19-3c	Bromus catharticus	43	S	out
2019-07-25	Elizabeth Simpson		2222	19-3d	Bromus catharticus	74	S	out
2019-07-25	Elizabeth Simpson		2222	19-3e	Bromus catharticus	56	S	out
2019-07-25	Elizabeth Simpson		2311	19-5a	Fragaria vesca	9.7	NF/S	out
2019-07-25	Elizabeth Simpson		2311	19-5b	Fragaria vesca	11	NF/S	out
2019-07-25	Elizabeth Simpson		2311	19-5c	Fragaria vesca	10.5	NF/S	out
2019-07-25	Elizabeth Simpson		2311	19-5d	Fragaria vesca	7.8	NF/S	out
2019-07-25	Elizabeth Simpson		2311	19-5e	Fragaria vesca	10.3	NF/S	out
2019-07-25	Elizabeth Simpson		2311	19-6a	Leucopoa kingii	37.5	S	out
2019-07-25	Elizabeth Simpson		2311	19-6b	Leucopoa kingii	49.6	S	out
2019-07-25	Elizabeth Simpson		2311	19-6c	Leucopoa kingii	23	S	out
2019-07-25	Elizabeth Simpson		2311	19-6d	Leucopoa kingii	41	S	out
2019-07-25	Elizabeth Simpson		2311	19-6e	Leucopoa kingii	40.3	S	out
2019-07-25	Elizabeth Simpson		2311	19-7a	Antennaria microphylla	3.8	NF/S	out
2019-07-25	Elizabeth Simpson		2311	19-7b	Antennaria microphylla	5.5	NF/S	out
2019-07-25	Elizabeth Simpson		2311	19-7c	Antennaria microphylla	5	NF/S	out
2019-07-25	Elizabeth Simpson		2311	19-7d	Antennaria microphylla	6	NF/S	out
2019-07-25	Elizabeth Simpson		2311	19-7e	Antennaria microphylla	4.4	NF/S	out
2019-07-25	Elizabeth Simpson		2311	19-8a	Acer glabrum	240	S	out
2019-07-25	Elizabeth Simpson		2311	19-8b	Acer glabrum	90	S	out
2019-07-25	Elizabeth Simpson		2311	19-8c	Acer glabrum	150	S	out
2019-07-25	Elizabeth Simpson		2311	19-8d	Acer glabrum	360	S	out
2019-07-25	Elizabeth Simpson		2311	19-8e	Acer glabrum	450	S	out
2019-07-25	Elizabeth Simpson		2311	19-10a	Pseudotsuga menziesii	2350	S	out
2019-07-25	Elizabeth Simpson		2311	19-10b	Pseudotsuga menziesii	1600	S	out
2019-07-25	Elizabeth Simpson		2311	19-10c	Pseudotsuga menziesii	1650	S	out
2019-07-25	Elizabeth Simpson		2311	19-10d	Pseudotsuga menziesii	1080	S	out
2019-07-25	Elizabeth Simpson		2311	19-10e	Pseudotsuga menziesii	1340	S	out
2019-07-25	Elizabeth Simpson		1322	19-9a	Mentha arvensis	20.5	F-S	in
2019-07-25	Elizabeth Simpson		1322	19-9b	Mentha arvensis	23.8	F-S	out
2019-07-25	Elizabeth Simpson		1322	19-9c	Mentha arvensis	16	F-S	out
2019-07-25	Elizabeth Simpson		1322	19-9d	Mentha arvensis	18.5	F-S	out
2019-07-25	Elizabeth Simpson		1322	19-9e	Mentha arvensis	11.5	F-S	out
2019-07-25	Elizabeth Simpson		1331	19-2a	Betula occidentalis	1330	NF/S	out
2019-07-25	Elizabeth Simpson		1331	19-2b	Betula occidentalis	830	NF/S	out
2019-07-25	Elizabeth Simpson		1331	19-2c	Betula occidentalis	530	NF/S	in
2019-07-25	Elizabeth Simpson		1331	19-2d	Betula occidentalis	650	NF/S	out
2019-07-25	Elizabeth Simpson		1331	19-2e	Betula occidentalis	1120	NF/S	out
2019-07-25	Elizabeth Simpson		1311	19-1a	Medicago lupulina	82	F	out
2019-07-25	Elizabeth Simpson		1311	19-1b	Medicago lupulina	78	F	out
2019-07-25	Elizabeth Simpson		1311	19-1c	Medicago lupulina	74	F	out
2019-07-25	Elizabeth Simpson		1311	19-1d	Medicago lupulina	43.4	F	out
2019-07-25	Elizabeth Simpson		1311	19-1e	Medicago lupulina	82.7	F	out
