## Supplement - data and analysis for "Variation in near-surface soil temperature drives plant assemblage insurance potential": trait-collection-notes.csv

species	leaf_col_analyze	process-leaves-pets
Acer glabrum	19-2323-5	Y
Acer grandidentatum	2111-10	Y
Achillea millefolium	3311-5	Y
Agastache urticifolia	3322-2	Y
Agoseris grandiflora	19-2211-7	Y
Agoseris heterophylla	19-2211-6	Y
Agoseris parviflora	19-3122-3	Y
Alyssum desertorum	19-1233-3	Y
Amelanchier alnifolia	19-2333-2	Y
Antennaria microphylla	19-2311-7	Y
Apocynum androsaemifolium	B1222-1a	Y
Arabidopsis thaliana	19-2222-1	Y
Arctium minus	1322-3	NO
Arenaria serpyllifolia	19-3333-1	Y
Arnica cordifolia	19-2333-3	Y
Artemisia ludoviciana	19-1131-1	Y
Artemisia tridentata	3311-1	Y
Astragalus cibarius	19-2122-1	Y
Astragalus convallarius	19-3311-3	Y
Balsamorhiza macrophylla	19-3122-1	Y
Balsamorhiza sagittata	3211-12	NO
Berberis repens	19-1311-5	Y
Betula occidentalis	19-1331-2	Y
Bromus briziformis	19-2233-1	Y
Bromus carinatus	D2221-5	Y
Bromus catharticus	19-2222-3	Y
Bromus japonicus	19-1233-5	Y
Bromus tectorum	19-3333-2	Y
Calochortus nuttallii	A1333-2	Y
Carex geyeri	19-2311-4	Y
Carex sp.	D2221-4	Y
Castilleja linariifolia	19-1122-3	Y
Chrysothamnus viscidiflorus	1111-4	Y
Cirsium arvense	1322-6	NO
Cirsium pulcherrimum	1222-8	NO
Claytonia perfoliata	19-1133-5	Y
Clematis columbiana	19-2323-2	Y
Clematis occidentalis	19-2311-1	Y
Collinsia parviflora	19-1111-1	Y
Collomia linearis	19-2211-5	Y
Comandra umbellata	A1333-1	Y
Cornus sericea	19-1331-3	Y
Crepis acuminata	19-3133-2	Y
Cynoglossum officinale	1322-10	Y
Cystopteris fragilis	19-2311-3	Y
Delphinium nuttalianum	19-3322-1	Y
Delphinium occidentale	19-3111-6	Y
Draba sp.	19-1311-1	Y
Dracocephalum parviflorum	19-1322-9	Y
Elymus glaucus	19-3221-4	Y
Elymus lanceolatus	2122-5	Y
Elymus smithii	19-3232-1	Y
Elymus trachycaulus	1122-3	Y
Epilobium angustifolium	19-3111-5	Y
Epilobium brachycarpum	19-3313-2	Y
Equisetum arvense	19-1331-4	Y
Erigeron speciosus	19-1111-5	Y
Eriogonum heracleoides	19-3133-1	Y
Eriogonum umbellatum	A2111-2	Y
Erodium cicutarium	19-3333-3	Y
Erysimum capitatum	19-3311-1	Y
Eucephalus elegans	3311-10	Y
Eucephalus engelmannii	19-3221-1	Y
Fragaria vesca	19-2311-5	Y
Frasera speciosa	19-3323-1	NO
Galium aparine	19-3111-3	Y
Galium boreale	B1222-2	Y
Geranium richardsonii	19-1331-10	Y
Geranium viscosissimum	19-1133-4	Y
Geum macrophyllum	19-1331-6	Y
Hackelia patens	19-1311-3	Y
Helianthella uniflora	3311-2	Y
Humulus lupulus	1322-12	NO
Hydrophyllum capitatum	19-3322-2	Y
Ipomopsis aggregata	A2111-1	Y
Isatis tinctoria	19-1133-3	Y
Juniperus osteosperma	19-1123-4	Y
Koeleria macrantha	19-2222-2	Y
Lactuca serriola	19-1233-6	Y
Leonurus cardiaca	1322-8	Y
Lathyrus pauciflorus	19-3122-2	Y
Leucopoa kingii	19-2311-6	Y
Leymus cinereus	3322-3	Y
light purple flower	19-2133-6	Y
Linum lewisii	19-1111-6	Y
Lithophragma parviflorum	19-3312-2	Y
Lithospermum ruderale	19-1133-1	Y
Lomatium ambiguum	19-1122-1	Y
Lomatium dissectum	19-1233-1	NO
Lomatium grayi	19-1213-1	Y
Lupinus sericeus	3311-18	Y
Maianthemum racemosum	19-2323-1	Y
Maianthemum stellatum	1111-6	NO
Melica bulbosa	19-2211-3	Y
Mertensia oblongifolia	19-1322-1	Y
Myosotis scorpioides	D2221-6	Y
Nemophila breviflora	19-2333-1	Y
Nemophila parviflora	D2221-1	Y
Oenothera caespitosa	19-1233-4	Y
Osmorhiza berteroi	19-1331-1	Y
Osmorhiza occidentalis	19-2333-4	Y
Ozomelis stauropetala	19-2311-2	Y
Paxistima myrsinites	1333-5	Y
Penstemon cyananthus	A2111-3	Y
Penstemon humilis	19-1311-4	Y
Petradoria pumila	19-3313-1	Y
Physocarpus malvaceus	2311-5	Y
Poa bulbosa	19-2111-6	Y
Poa pratensis	1111-17	Y
Poa secunda	19-2133-4	Y
Populus tremuloides	19-3221-2	Y
Prosartes trachycarpa	2311-14	Y
Prunus virginiana	19-3111-2	Y
Pseudoroegneria spicata	19-1311-2	Y
Pseudostellaria jamesiana	19-2111-5	Y
Pseudotsuga menziesii	1333-7	Y
Purshia tridentata	1211-1	Y
Rosa woodsii	1333-10	Y
Rubus parviflorus	19-3221-5	Y
Salix exigua	19-1331-5	Y
Sedum debile	1333-4	Y
Senecio integerrimus	19-3312-6	Y
Senecio serra	D2221-3	Y
Senecio sphaerocephalus	3311-7	NO
Shepherdia canadensis	19-3221-3	Y
Sisymbrium altissimum	19-1321-1	NO
Symphoricarpos oreophilus	3211-14	Y
Symphyotrichum spathulatum	2222-9	Y
Taraxacum officinale	19-2323-3	Y
Thalictrum fendleri	19-3222-1	Y
Tragopogon dubius	1122-2	Y
Verbascum thapsus	1322-7	NO
Vicia americana	3111-4	Y
Viola purpurea	19-2111-4	Y
white flowered brassica	19-3311-2	Y
Wyethia amplexicaulis	19-2211-4	NO
